# Genome sequences of four *Ixodes* species expands understanding of tick evolution

**DOI:** 10.1101/2024.02.29.581698

**Authors:** Alexandra Cerqueira de Araujo, Benjamin Noël, Anthony Bretaudeau, Karine Labadie, Matéo Boudet, Nachida Tadrent, Benjamin Istace, Salima Kritli, Corinne Cruaud, Robert Olaso, Jean-François Deleuze, Maarten Voordouw, Caroline Hervet, Olivier Plantard, Aya Zamoto-Niikura, Thomas Chertemps, Martine Maïbèche, Frédérique Hilliou, Gaëlle Le Goff, Jindrich Chmelar, Vilém Mazák, Mohammed Amine Jmel, Michalis Kotsyfakis, José María Medina, Michael Hackenberg, Ladislav Šimo, Fotini A. Koutroumpa, Patrick Wincker, Petr Kopacek, Jan Perner, Jean-Marc Aury, Claude Rispe

## Abstract

Ticks, hematophagous acari, pose a significant threat by transmitting various pathogens to their vertebrate hosts during feeding. Despite advances in tick genomics, high-quality genomes were lacking until recently, particularly in the genus *Ixodes*, which includes the main vectors of Lyme disease. Here, we present the complete genome sequences of four tick species, derived from a single female individual, with a particular focus on the European species *Ixodes ricinus*, achieving a chromosome-level assembly. Additionally, draft assemblies were generated for the three other *Ixodes* species, *I. persulcatus, I. pacificus* and *I. hexagonus*. The quality of the four genomes and extensive annotation of several important gene families have allowed us to study the evolution of gene repertoires at the level of the genus *Ixodes* and of the tick group. We have determined gene families that have undergone major amplifications during the evolution of ticks, while an expression atlas obtained for *I. ricinus* reveals striking patterns of specialization both between and within gene families. Notably, several gene family amplifications are associated with a proliferation of single-exon genes. The integration of our data with existing genomes establishes a solid framework for the study of gene evolution, improving our understanding of tick biology. In addition, our work lays the foundations for applied research and innovative control targeting these organisms.
