## Supplementary material for "Genome sequences of four *Ixodes* species expands understanding of tick evolution": Table S01

### Sheet: Feuille1
	OGS1.0	OGS1.1
Number of genes	22.486	22.711
Number of predicted transcripts	22.486	22.736
Mean number of transcripts per gene	1.0	1.0
Max number of transcripts per gene	1	3
Number of genes with alternative transcript variants	0 (0.0%)	23 (0.1%)
Mean gene locus size (first to last exon)	30175	29979
Mean transcript size (UTR, CDS)	1744.3	1751.2
Number of multi-exon genes	17,887 (79.5%)	18,000 (79.3%)
Number of single-exon genes	4,599 (20.5%)	4,711 (20.7%)
Number of distinct exons	135.879	136.713
Mean number of distinct exons per gene	6.0	6.0
Mean exon size	288.7	290.9
