## Supplementary material for "Genome sequences of four *Ixodes* species expands understanding of tick evolution": Table S02

### Sheet: Feuil1
Number	Category
22486	genes in the base annotation
1962	genes in the new Apollo annotation
22711	genes in the new final gff file
20749	genes from the base annotation were kept untouched
500	genes from Apollo have no equivalent in base annotation
1569	genes from the base annotation were replaced by an Apollo gene
107	base genes were merged into 85 Apollo genes
168	isoforms (168 whole genes) were deleted from the base annotation (by annotator request)
