## Supplementary material for "Genome sequences of four *Ixodes* species expands understanding of tick evolution": Table S03

### Sheet: Feuil1
,	Number of sequences	Before TE filtration		After TE filtration
		Number of families	Sequences clustered into families	Number of families	Sequences clustered into families
Limulus polyphemus	22,879	5,917	15,313	5,218	13,788
Centruroides sculpturatus	24,591	5,950	16,254	5,245	13,771
Oedothorax gibbosus	29,717	6,065	14,317	5,349	12,235
Trichonephila clavata	70,418	6,665	40,689	5,969	30,239
Parasteatoda tepidariorum	19,752	5,999	14,408	5,270	12,156
Oppiella nova	23,761	3,883	11,401	3,429	10,458
Sarcoptes scabiei	9,318	3,383	4,749	2,952	4,207
Tetranychus urticae	11,686	3,843	7,894	3,352	7,089
Galendromus occidentalis	11,566	4,546	8,087	3,968	6,841
Varroa destructor	10,260	4,379	6,544	3,824	5,797
Hyalomma asiaticum	29,657	5,387	15,337	4,812	11,316
Haemaphysalis longicornis	25,651	4,217	14,605	3,745	9,857
Rhipicephalus sanguineus	22,510	7,644	18,666	6,734	14,247
Rhipicephalus microplus	18,598	7,248	16,037	6,352	12,335
Dermacentor andersoni	20,370	7,784	17,286	6,845	13,686
Dermacentor silvarum	23,419	7,736	18,863	6,811	14,638
Ixodes scapularis	26,659	7,746	24,100	6,670	15,481
Ixodes ricinus	22,711	7,665	16,063	6,749	13,787
Ixodes pacificus	29,201	7,141	18,021	6,331	14,567
Ixodes hexagonus	19,511	7,529	16,158	6,628	12,606
Ixodes persulcatus	24,979	7,453	17,573	6,578	14,111
Total	497,214	11,331	332,365	10,255	263,212
