## Supplementary material for "Genome sequences of four *Ixodes* species expands understanding of tick evolution": Table S05

### Sheet: Feuille1
		Other Chelicerata										Ticks
		scorpio	Horse-shoe crab	spiders			Acariformes			Mesostigmata		Metastriata				Ixodes genus
																	ricinus group
Family ID	Predicted function	C_sculpturatus	L_polyphemus	O_gibbosus	T_clavata	P_tepidariorum	O_nova	S_scabiei	T_urticae	V_destructor	G_occidentalis	D_andersoni	D_silvarum	R_microplus	R_sanguineus	I_hexagonus	I_pacificus	I_persulcatus	I_ricinus	I_scapularis	total	GO_terms	Ticks	Metastriata	Ixodes_genus	ricinus_group		Median other Chelicerata	Median number of genes in Ticks
FAM000226	Cytosolic sulfotransferases (SULTs)	31	19	34	57	45	11	0	2	6	11	132	127	102	147	113	198	167	197	209	1875	3'-phosphoadenosine 5'-phosphosulfate binding [GO:0050656];alcohol sulfotransferase activity [GO:0004027];aryl sulfotransferase activity [GO:0004062];bile-salt sulfotransferase activity [GO:0047704];sulfotransferase activity [GO:0008146];1-hydroxypyrene sulfotransferase activity [GO:0034930];estrone sulfotransferase activity [GO:0004304];steroid binding [GO:0005496];steroid sulfotransferase activ…	yes	yes	yes	yes		15	147
FAM000666	M13 metallopeptidases	44	13	13	29	13	47	6	11	5	5	232	218	128	150	103	91	87	88	110	1806	metal ion binding [GO:0046872];metalloendopeptidase activity [GO:0004222];metallopeptidase activity [GO:0008237];endopeptidase activity [GO:0004175];identical protein binding [GO:0042802];protein homodimerization activity [GO:0042803];zinc ion binding [GO:0008270];peptide hormone binding [GO:0017046];methyltransferase activity [GO:0008168];cardiolipin binding [GO:1901612];exopeptidase activity [G…	yes	yes				13	110
FAM000444	Carboxylesterase (CCEs)	49	42	62	46	26	201	9	74	22	38	105	110	83	114	98	116	109	109	110	1709	cell adhesion molecule binding [GO:0050839];chloride ion binding [GO:0031404];neurexin family protein binding [GO:0042043];protein homodimerization activity [GO:0042803];scaffold protein binding [GO:0097110];signaling receptor activity [GO:0038023];acetylcholinesterase activity [GO:0003990];carboxylic ester hydrolase activity [GO:0052689];choline binding [GO:0033265];cholinesterase activity [GO:0…	yes	yes	yes	yes		44	109
FAM000149	monocarboxylic transporters (MFS : Major facilitator superfamily )	17	3	35	40	60	0	1	1	11	12	105	96	74	79	67	103	100	106	123	1195	creatine transmembrane transporter activity [GO:0005308];monocarboxylic acid transmembrane transporter activity [GO:0008028];symporter activity [GO:0015293];uniporter activity [GO:0015292];carnitine transmembrane transporter activity [GO:0015226];identical protein binding [GO:0042802];lactate transmembrane transporter activity [GO:0015129];pyruvate transmembrane transporter activity [GO:0050833];…	yes	yes	yes	yes		11.5	100
FAM000205	SDR family oxidoreductase (adh_short domain)	50	52	67	78	73	426	31	71	27	37	90	96	67	89	86	113	121	132	177	1997	carbonyl reductase (NADPH) activity [GO:0004090];L-xylulose reductase (NADP+) activity [GO:0050038];17-beta-hydroxysteroid dehydrogenase (NAD+) activity [GO:0044594];17-beta-hydroxysteroid dehydrogenase (NADP+) activity [GO:0072582];17-beta-ketosteroid reductase activity [GO:0072555];3-keto sterol reductase activity [GO:0000253];cycloeucalenone reductase activity [GO:0102176];nucleotide binding […	yes		yes	yes		59.5	96
FAM004556	Acyl-CoA synthetases, 4-coumarate--CoA ligase	10	18	3	6	6	47	4	3	9	11	73	85	56	72	49	104	97	144	163	1085	ATP binding [GO:0005524];butyrate-CoA ligase activity [GO:0047760];medium-chain fatty acid-CoA ligase activity [GO:0031956];arachidonate-CoA ligase activity [GO:0047676];long-chain fatty acid-CoA ligase activity [GO:0004467];palmitoyl-CoA ligase activity [GO:0090433];very long-chain fatty acid-CoA ligase activity [GO:0031957];phytanate-CoA ligase activity [GO:0050197];pristanate-CoA ligase activi…	yes	yes	yes	yes		7.5	85
FAM000023	Trypsin (serine protease)	102	64	62	92	60	92	30	93	33	44	61	68	65	66	80	124	122	126	227	1708	calcium ion binding [GO:0005509];growth factor activity [GO:0008083];heparin binding [GO:0008201];lipopolysaccharide binding [GO:0001530];serine-type endopeptidase activity [GO:0004252];signaling receptor binding [GO:0005102];thrombospondin receptor activity [GO:0070053];metal ion binding [GO:0046872];serine-type peptidase activity [GO:0008236];identical protein binding [GO:0042802];peptidase act…	yes		yes	yes		63	80
FAM000050	Sugar transporters (MFS solute carrier family 22)	50	41	37	61	31	21	2	12	16	31	171	145	74	102	69	68	61	57	93	1416	beta-alanine transmembrane transporter activity [GO:0001761];transmembrane transporter activity [GO:0022857];amine transmembrane transporter activity [GO:0005275];carnitine transmembrane transporter activity [GO:0015226];organic cation transmembrane transporter activity [GO:0015101];carcinine transmembrane transporter activity [GO:1905131];neurotransmitter transmembrane transporter activity [GO:0…	yes	yes				31	74
FAM002111	Fatty acid elongases	4	13	31	28	32	45	7	16	27	40	68	74	67	70	47	61	60	72	85	977	fatty acid elongase activity [GO:0009922];very-long-chain 3-ketoacyl-CoA synthase activity [GO:0102756];3-oxo-arachidoyl-CoA synthase activity [GO:0102336];3-oxo-cerotoyl-CoA synthase activity [GO:0102337];G protein-coupled photoreceptor activity [GO:0008020];acyltransferase activity, transferring groups other than amino-acyl groups [GO:0016747];3-oxo-lignoceronyl-CoA synthase activity [GO:010233…	yes	yes		yes		27.5	68
FAM001806	Serpins	22	29	14	24	27	7	6	18	8	10	63	77	44	57	49	70	59	61	73	835	serine-type endopeptidase inhibitor activity [GO:0004867];peptidase inhibitor activity [GO:0030414];heparin binding [GO:0008201];identical protein binding [GO:0042802];protease binding [GO:0002020];enzyme binding [GO:0019899];cysteine-type endopeptidase inhibitor activity [GO:0004869];virus receptor activity [GO:0001618];cysteine-type endopeptidase inhibitor activity involved in apoptotic process…	yes	yes	yes	yes		16	61
FAM000598	Oacyl/nrf-6 family acyltransferases	19	35	27	52	42	1	2	6	14	19	72	73	72	76	51	47	55	58	60	842	acyltransferase activity, transferring groups other than amino-acyl groups [GO:0016747];lipid binding [GO:0008289]	yes	yes				19	60
FAM004463	Solute symporter family (SSF)	7	5	24	49	49	21	3	4	9	9	63	64	41	61	48	61	57	60	44	751	symporter activity [GO:0015293];lactate transmembrane transporter activity [GO:0015129];monocarboxylate:sodium symporter activity [GO:0140161];monocarboxylic acid transmembrane transporter activity [GO:0008028];organic acid:sodium symporter activity [GO:0005343];passive transmembrane transporter activity [GO:0022803];propionate transmembrane transporter activity [GO:0015552];biotin transmembrane …	yes	yes		yes		9	60
FAM001162	Juvenile hormone acid methyltransferase (JHAMT)	20	7	1	1	1	0	0	0	1	1	42	41	32	58	38	83	76	83	122	697	farnesoic acid O-methyltransferase activity [GO:0019010];hexaprenyldihydroxybenzoate methyltransferase activity [GO:0004395];juvenile hormone acid methyltransferase activity [GO:0035049];methyltransferase activity [GO:0008168];carboxyl-O-methyltransferase activity [GO:0010340];malonyl-CoA methyltransferase activity [GO:0102130]	yes		yes	yes		1	58
FAM000130	Arylsulfatase B	14	7	13	23	13	39	2	3	3	4	38	53	34	53	41	54	44	60	58	641	arylsulfatase activity [GO:0004065];metal ion binding [GO:0046872];N-acetylgalactosamine-4-sulfatase activity [GO:0003943];N-acetylgalactosamine-6-sulfatase activity [GO:0043890];sulfuric ester hydrolase activity [GO:0008484];steryl-sulfatase activity [GO:0004773];antiporter activity [GO:0015297];malate transmembrane transporter activity [GO:0015140];oxaloacetate transmembrane transporter activit…	yes		yes	yes		10	53
FAM000927	Glutathione S-transferases (GSTs)	15	17	21	25	33	82	11	28	12	13	49	45	36	48	35	45	35	52	57	718	glutathione transferase activity [GO:0004364];maleylacetoacetate isomerase activity [GO:0016034];glutathione dehydrogenase (ascorbate) activity [GO:0045174];protein homodimerization activity [GO:0042803];pyrimidodiazepine synthase activity [GO:0004734];identical protein binding [GO:0042802];DDT-dehydrochlorinase activity [GO:0018833];glutathione peroxidase activity [GO:0004602];methylarsonate red…	yes			yes		19	45
FAM000978	SEC14 family lipid-binding proteins	67	2	26	51	29	1	1	0	10	19	34	41	22	38	23	42	31	37	48	578	phosphatidylinositol bisphosphate binding [GO:1902936];phosphatidylinositol-3,5-bisphosphate binding [GO:0080025];lipid transfer activity [GO:0120013];phosphatidylinositol-3,4-bisphosphate binding [GO:0043325];phosphatidylinositol-4,5-bisphosphate binding [GO:0005546];vitamin binding [GO:0019842];vitamin E binding [GO:0008431];11-cis retinal binding [GO:0005502];retinol binding [GO:0019841]	yes			yes		14.5	37
FAM000381	ATP-binding cassette (ABC-A and ABC-G clades)	19	19	15	30	11	91	14	20	11	7	79	75	36	58	31	34	35	34	41	811	ATP binding [GO:0005524];ATPase-coupled phosphate ion transmembrane transporter activity [GO:0015415];inorganic phosphate transmembrane transporter activity [GO:0005315];ABC-type xenobiotic transporter activity [GO:0008559];ATP hydrolysis activity [GO:0016887];ATPase-coupled transmembrane transporter activity [GO:0042626];lipid transporter activity [GO:0005319];phosphatidylcholine flippase activi…	yes	yes				17	36
FAM002306	Serine carboxypeptidase	2	3	7	13	3	36	2	3	1	4	35	37	38	35	21	32	30	34	28	401	serine-type carboxypeptidase activity [GO:0004185];carboxypeptidase activity [GO:0004180];enzyme activator activity [GO:0008047]	yes	yes		yes		3	34
FAM002025	Beta-1,3-galactosyltransferase	13	14	6	8	9	2	1	4	9	8	20	24	21	23	33	37	38	29	32	388	hexosyltransferase activity [GO:0016758];glucosaminylgalactosylglucosylceramide beta-galactosyltransferase activity [GO:0047275];glycosyltransferase activity [GO:0016757];UDP-galactose:beta-N-acetylglucosamine beta-1,3-galactosyltransferase activity [GO:0008499];UDP-glycosyltransferase activity [GO:0008194];beta-galactosyl-N-acetylglucosaminylgalactosylglucosyl-ceramide beta-1,3-acetylglucosaminy…	yes		yes			8	29
FAM001412	cysteine-rich secretory proteins	10	9	16	15	14	9	1	3	6	7	29	36	26	32	10	9	11	13	40	334	protein homodimerization activity [GO:0042803];sterol binding [GO:0032934];calcium channel regulator activity [GO:0005246];toxin activity [GO:0090729];serine-type endopeptidase inhibitor activity [GO:0004867];cholesterol binding [GO:0015485];fatty acid binding [GO:0005504];magnesium ion binding [GO:0000287];peptidase inhibitor activity [GO:0030414]	yes	yes				9	26
FAM002096	Lipase member M (hydrolase)	10	2	6	2	5	17	8	42	7	17	34	36	27	41	16	19	19	24	25	401	triglyceride lipase activity [GO:0004806];lipase activity [GO:0016298];sterol esterase activity [GO:0004771];malate dehydrogenase activity [GO:0016615];lipid binding [GO:0008289];phospholipase activity [GO:0004620];hydrolase activity, acting on ester bonds [GO:0016788];lipoprotein lipase activity [GO:0004465];aromatase activity [GO:0070330];demethylase activity [GO:0032451];heme binding [GO:00200…	yes	yes				7.5	25
FAM000577	Uncharacterized, Leucine-rich repeats containing	11	18	37	47	51	0	0	0	1	1	22	32	17	22	27	33	29	22	24	430	chemorepellent activity [GO:0045499];follicle-stimulating hormone receptor activity [GO:0004963];GTPase inhibitor activity [GO:0005095];heparan sulfate proteoglycan binding [GO:0043395];heparin binding [GO:0008201];identical protein binding [GO:0042802];laminin-1 binding [GO:0043237];protein homodimerization activity [GO:0042803];proteoglycan binding [GO:0043394];Roundabout binding [GO:0048495];c…	yes		yes			6	24
FAM003575		6	1	3	27	8	0	0	0	8	17	19	20	22	18	9	22	27	27	31	290		yes			yes		4.5	22
FAM000240	ANF receptor (Glutamate receptor, ionotropic)	3	2	0	0	0	0	0	0	4	4	23	20	11	28	17	22	15	41	23	253	glutamate receptor activity [GO:0008066];kainate selective glutamate receptor activity [GO:0015277];ligand-gated ion channel activity [GO:0015276];ligand-gated ion channel activity involved in regulation of presynaptic membrane potential [GO:0099507];signaling receptor activity [GO:0038023];transmitter-gated ion channel activity involved in regulation of postsynaptic membrane potential [GO:190431…	yes			yes		0	22
FAM001778	Solute carrier organic anion transporter	12	13	21	12	12	24	3	2	5	5	26	22	14	27	21	22	18	19	19	334	active transmembrane transporter activity [GO:0022804];sodium-independent organic anion transmembrane transporter activity [GO:0015347];transmembrane transporter activity [GO:0022857];organic anion transmembrane transporter activity [GO:0008514];prostaglandin transmembrane transporter activity [GO:0015132];thyroid hormone transmembrane transporter activity [GO:0015349];bile acid transmembrane tra…	yes					12	21
FAM000313	Fucosyltransferase	20	17	11	9	9	10	2	7	5	5	30	32	27	32	18	12	9	14	10	348	alpha-(1->3)-fucosyltransferase activity [GO:0046920];fucosyltransferase activity [GO:0008417];glycoprotein 3-alpha-L-fucosyltransferase activity [GO:0018392];4-galactosyl-N-acetylglucosaminide 3-alpha-L-fucosyltransferase activity [GO:0017083];3-galactosyl-N-acetylglucosaminide 4-alpha-L-fucosyltransferase activity [GO:0017060]	yes	yes				9	18
FAM001437	MFS (major facilitator superfamily)	10	21	15	14	16	9	5	8	7	8	24	32	20	26	15	16	16	14	18	327	sugar transmembrane transporter activity [GO:0051119];trehalose transmembrane transporter activity [GO:0015574];glucose transmembrane transporter activity [GO:0005355];protein self-association [GO:0043621];hexose transmembrane transporter activity [GO:0015149];D-glucose transmembrane transporter activity [GO:0055056];dehydroascorbic acid transmembrane transporter activity [GO:0033300];identical p…	yes	yes				9.5	18
FAM002658	N-methyltransferase	12	1	1	5	2	0	0	0	1	1	1	2	1	1	18	43	29	57	88	268	N-methyltransferase activity [GO:0008170];nicotinamide N-methyltransferase activity [GO:0008112];amine N-methyltransferase activity [GO:0030748];S-adenosyl-L-methionine:beta-alanine N-methyltransferase activity [GO:0102707];thioether S-methyltransferase activity [GO:0004790];pyridine N-methyltransferase activity [GO:0030760];dimethyl selenide methyltransferase activity [GO:0098615];phenylethanola…	yes		yes	yes		1	18
FAM000819	BTB And C-terminal Kelch	17	16	12	14	14	9	0	6	10	10	31	26	26	31	14	17	14	16	14	356	actin filament binding [GO:0051015];molecular adaptor activity [GO:0060090];POZ domain binding [GO:0031208];actin binding [GO:0003779];type II interferon binding [GO:0019964];ubiquitin-protein transferase activity [GO:0004842];cullin family protein binding [GO:0097602];disordered domain specific binding [GO:0097718];identical protein binding [GO:0042802];RNA polymerase II-specific DNA-binding tra…	yes	yes				11	17
FAM001953	retinol dehydrogenase (ADH short)	4	5	12	17	19	25	4	9	8	13	24	26	17	31	10	15	16	16	20	320	3-hydroxybutyrate dehydrogenase activity [GO:0003858];oxidoreductase activity [GO:0016491];phospholipid binding [GO:0005543];steroid dehydrogenase activity [GO:0016229];NAD-retinol dehydrogenase activity [GO:0004745];17-beta-hydroxysteroid dehydrogenase (NAD+) activity [GO:0044594];5alpha-androstane-3beta,17beta-diol dehydrogenase activity [GO:0047024];androstan-3-alpha,17-beta-diol dehydrogenase…	yes	yes				10.5	17
FAM000950		13	6	3	8	22	0	0	0	1	1	16	17	11	12	10	21	25	22	32	228	toxin activity [GO:0090729]	yes			yes		2	17
FAM001870	PFAM Sodium sulphate symporter	11	5	4	6	9	5	3	2	3	4	22	21	17	21	12	10	11	14	18	221	alpha-ketoglutarate transmembrane transporter activity [GO:0015139];fumarate transmembrane transporter activity [GO:0015138];sodium:dicarboxylate symporter activity [GO:0017153];succinate transmembrane transporter activity [GO:0015141];sodium:sulfate symporter activity [GO:0015382];citrate transmembrane transporter activity [GO:0015137];identical protein binding [GO:0042802];organic acid:sodium s…	yes	yes				4.5	17
FAM000826	peptidase M20	7	1	4	10	6	0	0	0	2	4	17	21	13	21	16	11	17	19	18	220	carboxypeptidase activity [GO:0004180];dipeptidase activity [GO:0016805];identical protein binding [GO:0042802]	yes					3	17
FAM001705	SEC14 family lipid-binding proteins	5	1	33	47	27	0	0	0	2	2	15	16	14	16	11	15	21	19	26	288	lipid binding [GO:0008289];phospholipid binding [GO:0005543];vitamin E binding [GO:0008431];enzyme activator activity [GO:0008047];transferase activity, transferring alkyl or aryl (other than methyl) groups [GO:0016765]	yes			yes		2	16
FAM002660	Beta-galactosidase	4	2	2	2	2	20	2	3	1	2	17	22	16	15	16	10	9	17	15	198	beta-galactosidase activity [GO:0004565];galactoside binding [GO:0016936];hydrolase activity [GO:0016787];protein homodimerization activity [GO:0042803]	yes	yes				2	16
FAM002785	methyltransferase	5	4	6	7	7	1	0	0	1	1	13	16	8	10	8	17	14	20	19	176	methyltransferase activity [GO:0008168];S-adenosylmethionine-dependent methyltransferase activity [GO:0008757];thiol S-methyltransferase activity [GO:0018708]	yes			yes		2.5	14
FAM000052	Cholesterol desaturase Rieske	22	1	1	1	1	3	1	1	0	0	14	7	4	5	11	18	18	18	22	154	2 iron, 2 sulfur cluster binding [GO:0051537];metal ion binding [GO:0046872];oxidoreductase activity [GO:0016491];cholesterol dehydrogenase activity [GO:0102294]	yes		yes	yes		1	14
FAM006825	Cystatins	2	3	3	2	10	2	0	20	2	2	11	14	13	23	10	10	10	23	17	190	cysteine-type endopeptidase inhibitor activity [GO:0004869];endopeptidase inhibitor activity [GO:0004866]	yes					2	13
FAM004749	Gamma interferon inducible protein 30	1	5	1	2	3	6	4	1	4	2	10	13	10	11	13	16	17	18	21	178	oxidoreductase activity, acting on a sulfur group of donors, disulfide as acceptor [GO:0016671];protein-disulfide reductase (NAD(P)) activity [GO:0047134];oxidoreductase activity [GO:0016491];oxidoreductase activity, acting on a sulfur group of donors [GO:0016667]	yes			yes		2.5	13
FAM001386	prolyl 4-hydroxylase	1	6	9	6	8	13	2	2	1	1	15	15	9	16	6	11	11	16	13	175	iron ion binding [GO:0005506];L-ascorbic acid binding [GO:0031418];procollagen-proline 4-dioxygenase activity [GO:0004656];peptidyl-proline 4-dioxygenase activity [GO:0031545];electron transfer activity [GO:0009055];identical protein binding [GO:0042802]	yes	yes		yes		4	13
FAM006248	5'-nucleotidase	2	2	1	1	2	4	1	0	1	1	9	14	9	8	9	15	13	18	17	139	metal ion binding [GO:0046872];nucleotide binding [GO:0000166];XMP 5'-nucleosidase activity [GO:0106411];UDP-sugar diphosphatase activity [GO:0008768];5'-deoxynucleotidase activity [GO:0002953];5'-nucleotidase activity [GO:0008253];GMP 5'-nucleotidase activity [GO:0050484];identical protein binding [GO:0042802];IMP 5'-nucleotidase activity [GO:0050483];thymidylate 5'-phosphatase activity [GO:0050…	yes			yes		1	13
FAM001652	peroxisomal membrane protein	4	3	3	4	5	5	3	2	5	6	5	5	7	7	12	19	21	16	20	162	channel activity [GO:0015267]	yes		yes	yes		4	12
FAM001179	Epithelial chloride channel protein-like	1	6	1	1	1	2	0	0	0	0	14	14	9	11	7	6	13	12	14	128	intracellular calcium activated chloride channel activity [GO:0005229];metal ion binding [GO:0046872];metallopeptidase activity [GO:0008237];chloride channel activity [GO:0005254];ligand-gated ion channel activity [GO:0015276];metalloendopeptidase activity [GO:0004222]	yes			yes		1	12
FAM001824	CTP synthase	17	5	11	0	13	0	0	0	0	0	10	11	32	11	37	14	23	8	8	272	RNA binding [GO:0003723];rRNA (guanine) methyltransferase activity [GO:0016435];rRNA (guanosine-2'-O-)-methyltransferase activity [GO:0070039];aminoacyl-tRNA editing activity [GO:0002161];ATP binding [GO:0005524];valine-tRNA ligase activity [GO:0004832];7SK snRNA binding [GO:0097322];U6 snRNA binding [GO:0017070];GTP binding [GO:0005525];GTPase activity [GO:0003924]	yes		yes			0	11
FAM001888	MFS	14	1	12	20	18	0	0	0	2	2	8	9	5	8	10	11	15	14	23	185	MHC class I protein binding [GO:0042288];MHC class I receptor activity [GO:0032393];extracellular matrix structural constituent [GO:0005201];metalloendopeptidase activity [GO:0004222];serine-type endopeptidase inhibitor activity [GO:0004867]	yes			yes		2	10
FAM000225	Gamma-glutamyltranspeptidase	6	9	3	4	3	7	1	1	2	2	26	24	10	16	12	9	8	10	9	179	glutathione hydrolase activity [GO:0036374];toxin activity [GO:0090729];hypoglycin A gamma-glutamyl transpeptidase activity [GO:0102953];leukotriene C4 gamma-glutamyl transferase activity [GO:0103068];leukotriene-C(4) hydrolase [GO:0002951];glutathione gamma-glutamylcysteinyltransferase activity [GO:0016756];aminoacyltransferase activity [GO:0016755];peptidyltransferase activity [GO:0000048];pota…	yes	yes				3	10
FAM002605	sodium symporter (SSF)	1	4	2	1	1	1	1	1	1	2	23	19	10	14	7	7	6	8	13	154	choline transmembrane transporter activity [GO:0015220];choline:sodium symporter activity [GO:0005307];amino acid transmembrane transporter activity [GO:0015171];choline binding [GO:0033265]	yes	yes				1	10
FAM000481	RNA dependent RNA polymerase	9	1	9	5	9	0	0	0	3	3	8	12	10	11	10	7	11	10	7	146	RNA binding [GO:0003723];RNA-dependent RNA polymerase activity [GO:0003968];DNA-directed DNA polymerase activity [GO:0003887]	yes					3	10
FAM003215	phospholipase B-like	4	1	2	0	2	7	0	4	2	4	15	17	12	11	4	9	9	10	10	137	phospholipase activity [GO:0004620]	yes	yes				2	10
FAM004735	Glycosyl transferase	1	2	1	1	1	0	1	0	2	0	5	8	6	5	10	16	15	25	22	126	UDP-D-xylose:beta-D-glucoside alpha-1,3-D-xylosyltransferase activity [GO:0140563];UDP-xylosyltransferase activity [GO:0035252]	yes		yes	yes		1	10
FAM000762	Nitrilase	2	2	2	3	2	2	2	2	1	2	3	4	4	3	9	28	26	21	46	169	bis(5'-adenosyl)-triphosphatase activity [GO:0047710];deaminated glutathione amidase activity [GO:0110050];nucleotide binding [GO:0000166];2-oxoglutaramate amidase activity [GO:0106008];omega-amidase activity [GO:0050152]	yes		yes	yes		2	9
FAM005507	Peptidases (Reprolysin_5 domain)	1	5	3	3	3	2	1	2	2	2	17	21	15	16	9	3	5	7	9	149	metal ion binding [GO:0046872];metalloendopeptidase activity [GO:0004222];metallopeptidase activity [GO:0008237];endopeptidase activity [GO:0004175];integrin binding [GO:0005178];metallodipeptidase activity [GO:0070573];metalloendopeptidase activity involved in amyloid precursor protein catabolic process [GO:1902945];molecular adaptor activity [GO:0060090];protein homodimerization activity [GO:00…	yes	yes				2	9
FAM004078	glycosyl transferase	5	5	3	4	6	3	3	3	4	4	8	12	6	14	15	8	7	9	9	140	beta-1,4-N-acetylgalactosaminyltransferase activity [GO:0033207];metal ion binding [GO:0046872];beta-N-acetylglucosaminylglycopeptide beta-1,4-galactosyltransferase activity [GO:0003831];galactosyltransferase activity [GO:0008378];manganese ion binding [GO:0030145];xylosylprotein 4-beta-galactosyltransferase activity [GO:0046525];alpha-tubulin binding [GO:0043014];beta-tubulin binding [GO:0048487…	yes					4	9
FAM000173	Ferric-chelate reductaseCytochrom_B561	10	5	5	4	5	3	2	4	4	4	7	8	8	8	4	16	10	14	19	153	metal ion binding [GO:0046872];oxidoreductase activity, acting on metal ions [GO:0016722];transmembrane ascorbate ferrireductase activity [GO:0140571];oxidoreductase activity [GO:0016491]	yes			yes		4	8
FAM000749	Serine carboxypeptidase	4	3	3	2	2	31	2	1	3	3	5	8	8	8	9	8	10	17	11	151	aminopeptidase activity [GO:0004177];dipeptidyl-peptidase activity [GO:0008239];serine-type peptidase activity [GO:0008236];serine-type carboxypeptidase activity [GO:0004185]	yes					3	8
FAM006584		5	2	5	4	7	2	2	4	3	3	13	11	12	14	4	7	4	7	8	139	lyase activity [GO:0016829];metal ion binding [GO:0046872];phosphoric diester hydrolase activity [GO:0008081];toxin activity [GO:0090729];phospholipase activity [GO:0004620]	yes	yes				3.5	8
FAM005244	Mannosidase	3	2	2	2	2	28	3	2	2	3	11	12	8	11	7	7	6	6	10	136	alpha-mannosidase activity [GO:0004559];carbohydrate binding [GO:0030246];metal ion binding [GO:0046872];mannose binding [GO:0005537];zinc ion binding [GO:0008270]	yes					2	8
FAM002030	Cation transmembrane transporter	6	1	5	6	4	4	1	5	4	2	8	8	16	8	7	7	8	8	11	127	magnesium:sodium antiporter activity [GO:0061768];inorganic cation transmembrane transporter activity [GO:0022890];magnesium ion transmembrane transporter activity [GO:0015095];transmembrane transporter activity [GO:0022857];cation transmembrane transporter activity [GO:0008324]	yes					4	8
FAM001490	Galactose-3-O-sulfotransferase	4	8	3	3	3	1	1	1	2	3	10	8	4	8	11	8	9	8	9	115	galactose 3-O-sulfotransferase activity [GO:0050694];galactosylceramide sulfotransferase activity [GO:0001733];sulfotransferase activity [GO:0008146]	yes					3	8
FAM003411	Peptidases M28	4	2	1	1	1	2	2	1	3	3	8	8	6	7	9	8	10	11	9	104	carboxypeptidase activity [GO:0004180];dipeptidase activity [GO:0016805];metal ion binding [GO:0046872];metallocarboxypeptidase activity [GO:0004181];N-formylglutamate deformylase activity [GO:0050129];peptidase activity [GO:0008233];dipeptidyl-peptidase activity [GO:0008239];serine-type peptidase activity [GO:0008236];aminopeptidase activity [GO:0004177];calcium ion binding [GO:0005509];metallop…	yes					2	8
FAM005203	thiopurine S-methyltransferase	1	1	0	0	0	0	0	1	0	0	7	8	5	8	3	8	7	11	18	79	thiopurine S-methyltransferase activity [GO:0008119];S-adenosyl-L-methionine binding [GO:1904047]	yes			yes		0	8
FAM000014	Glycosyltransferase	7	2	1	1	1	8	1	1	1	1	7	6	3	6	9	9	9	7	6	107		yes					1	7
FAM003677	Sulfotransferases, CG31743-like	2	2	2	2	3	1	0	0	1	1	4	8	5	5	2	11	7	12	24	105	chondroitin 4-sulfotransferase activity [GO:0047756];N-acetylgalactosamine 4-O-sulfotransferase activity [GO:0001537];N-acetylgalactosamine 4-sulfate 6-O-sulfotransferase activity [GO:0050659];sulfotransferase activity [GO:0008146];3'-phosphoadenosine 5'-phosphosulfate binding [GO:0050656];phosphate ion binding [GO:0042301]	yes			yes		1.5	7
FAM004841	dehydrodolichyl diphosphate	1	1	1	1	1	2	1	1	1	1	6	7	8	5	6	5	6	7	5	70	dehydrodolichyl diphosphate synthase activity [GO:0045547];metal ion binding [GO:0046872];polyprenyltransferase activity [GO:0002094];magnesium ion binding [GO:0000287];prenyltransferase activity [GO:0004659];di-trans,poly-cis-decaprenylcistransferase activity [GO:0008834];manganese ion binding [GO:0030145]	yes					1	6
FAM000744	Gamma-glutamyltranspeptidase	2	1	1	1	2	0	0	0	0	0	3	5	2	4	5	10	9	15	19	82	glutathione hydrolase activity [GO:0036374];hypoglycin A gamma-glutamyl transpeptidase activity [GO:0102953];leukotriene C4 gamma-glutamyl transferase activity [GO:0103068];gamma-glutamyl-peptidase activity [GO:0034722];glutaryl-7-aminocephalosporanic-acid acylase activity [GO:0033968]	yes			yes		0.5	5
FAM004950	O-methyltransferase	1	1	0	3	0	0	0	0	1	0	4	6	3	7	3	5	4	4	7	54	O-methyltransferase activity [GO:0008171];S-adenosylmethionine-dependent methyltransferase activity [GO:0008757];caffeoyl-CoA O-methyltransferase activity [GO:0042409];metal ion binding [GO:0046872]	yes					0	4
FAM005297	G-protein coupled receptor 1	1	1	0	0	0	0	0	0	1	1	2	4	3	5	3	2	1	5	5	46	growth hormone secretagogue receptor activity [GO:0001616];growth hormone-releasing hormone receptor activity [GO:0016520];thyrotropin-releasing hormone receptor activity [GO:0004997];G protein-coupled receptor activity [GO:0004930];neuropeptide binding [GO:0042923];peptide binding [GO:0042277];somatostatin receptor activity [GO:0004994];G protein-coupled neurotensin receptor activity [GO:0016492…	yes					0	3
FAM002310	Ergosterol biosynthesis ERG4/ERG24	2	1	0	0	0	1	0	1	0	2	4	6	3	4	4	3	2	2	2	43	7-dehydrocholesterol reductase activity [GO:0047598];oxidoreductase activity, acting on the CH-CH group of donors [GO:0016627];sterol delta7 reductase activity [GO:0009918]	yes					0.5	3
FAM002419	DNA methyltransferase	1	1	1	0	1	0	0	1	0	0	3	5	3	3	2	6	5	3	4	41	chromatin binding [GO:0003682];DNA (cytosine-5-)-methyltransferase activity [GO:0003886];DNA (cytosine-5-)-methyltransferase activity, acting on CpG substrates [GO:0051718];DNA binding [GO:0003677];DNA-methyltransferase activity [GO:0009008];histone deacetylase binding [GO:0042826];methyl-CpG binding [GO:0008327];methyltransferase activity [GO:0008168];nuclear estrogen receptor binding [GO:003033…	yes			yes		0.5	3
FAM000065	ABC transporter (ABC-B and ABC-C)	145	24	36	42	33	171	15	40	15	23	45	54	34	46	50	83	76	77	72	1159	ABC-type transporter activity [GO:0140359];ATP binding [GO:0005524];ATPase-coupled transmembrane transporter activity [GO:0042626];ABC-type bile acid transporter activity [GO:0015432];ABC-type glutathione S-conjugate transporter activity [GO:0015431];ABC-type xenobiotic transporter activity [GO:0008559];glucuronoside transmembrane transporter activity [GO:0015164];icosanoid transmembrane transpor…			yes	yes		34.5	54
FAM002359	Zinc finger MYM-type protein (DUF4371)	17	20	26	150	65	0	0	0	0	41	1	3	2	4	90	66	40	39	49	706	zinc ion binding [GO:0008270];metal ion binding [GO:0046872];protein dimerization activity [GO:0046983];DNA binding [GO:0003677];nucleic acid binding [GO:0003676]			yes			18.5	39
FAM001062	Immunoglobulin like	22	104	30	64	42	20	2	17	16	14	31	32	30	36	50	42	41	32	30	715	cell adhesion molecule binding [GO:0050839];protein homodimerization activity [GO:0042803];myosin binding [GO:0017022];alpha-actinin binding [GO:0051393];protein domain specific binding [GO:0019904];spectrin binding [GO:0030507];kinase binding [GO:0019900];calcium ion binding [GO:0005509];identical protein binding [GO:0042802];carbohydrate binding [GO:0030246];CD4 receptor binding [GO:0042609];Ig…			yes			21	32
FAM000202	Helicase C DEAD	29	28	31	37	29	29	14	22	27	31	40	53	42	65	23	31	21	25	28	648	ATP binding [GO:0005524];ATP hydrolysis activity [GO:0016887];eukaryotic initiation factor 4G binding [GO:0031370];mRNA binding [GO:0003729];RNA helicase activity [GO:0003724];RNA strand annealing activity [GO:0033592];translation initiation factor activity [GO:0003743];RNA binding [GO:0003723];nucleic acid binding [GO:0003676];cadherin binding [GO:0045296];CTPase activity [GO:0043273];DNA bindin…		yes				29	31
FAM000963	Tetraspanin	23	33	22	12	25	15	10	15	14	12	26	33	34	33	23	22	19	17	27	463	enzyme binding [GO:0019899];integrin binding [GO:0005178];protein-containing complex binding [GO:0044877];cholesterol binding [GO:0015485];MHC class II protein binding [GO:0042289];transferrin receptor binding [GO:1990459];virus receptor activity [GO:0001618];identical protein binding [GO:0042802]		yes				15	26
FAM000842	Lipase	31	15	29	33	44	26	7	5	2	16	26	25	23	23	21	25	26	28	36	465	calcium ion binding [GO:0005509];carboxylic ester hydrolase activity [GO:0052689];lipase activity [GO:0016298];1-18:1-2-16:0-monogalactosyldiacylglycerol lipase activity [GO:0102549];acylglycerol lipase activity [GO:0047372];galactolipase activity [GO:0047714];phospholipase activity [GO:0004620];triglyceride lipase activity [GO:0004806];1-acyl-2-lysophosphatidylserine acylhydrolase activity [GO:0…				yes		21	25
FAM001779	MFS	7	14	7	5	6	4	0	12	10	21	12	12	11	14	20	19	20	21	29	251	monoamine:proton antiporter activity [GO:0015311];polyamine:proton antiporter activity [GO:0015312];transmembrane transporter activity [GO:0022857]			yes			7	19
FAM003720	Epididymal secretory protein	3	5	9	4	11	22	0	23	3	7	18	16	15	15	7	12	15	12	17	228	cholesterol binding [GO:0015485];cholesterol transfer activity [GO:0120020];enzyme binding [GO:0019899];sterol binding [GO:0032934];lipid antigen binding [GO:0030882];lipopolysaccharide binding [GO:0001530];lipoteichoic acid binding [GO:0070891];peptidoglycan binding [GO:0042834]		yes				6	15
FAM000905	amino acid transporter	8	14	11	12	7	4	5	3	6	8	13	11	8	7	15	25	15	16	21	225	amino acid transmembrane transporter activity [GO:0015171];L-amino acid transmembrane transporter activity [GO:0015179];L-cystine transmembrane transporter activity [GO:0015184];neutral amino acid transmembrane transporter activity [GO:0015175];peptide antigen binding [GO:0042605];antiporter activity [GO:0015297];basic amino acid transmembrane transporter activity [GO:0015174];amine transmembrane…			yes			7.5	15
FAM000620	GMC oxidoreductase	72	8	37	29	35	69	12	19	9	13	34	31	23	39	12	12	14	11	11	520	flavin adenine dinucleotide binding [GO:0050660];glucose dehydrogenase (FAD, quinone) activity [GO:0140762];betaine-aldehyde dehydrogenase activity [GO:0008802];choline dehydrogenase activity [GO:0008812];ecdysone oxidase activity [GO:0047875];oxidoreductase activity [GO:0016491];alkan-1-ol dehydrogenase (acceptor) activity [GO:0047645];oxidoreductase activity, acting on CH-OH group of donors [GO…		yes				24	14
FAM000453	Protein of unknown function (DUF229)	11	8	8	11	22	18	0	10	7	8	21	25	20	20	13	12	10	11	9	282			yes				9	13
FAM000227	carnitine choline acetyltransferase	29	7	7	8	9	7	1	5	6	6	7	6	8	5	13	22	14	25	27	220	choline O-acetyltransferase activity [GO:0004102];carnitine O-octanoyltransferase activity [GO:0008458];choline binding [GO:0033265];acyl-CoA oxidase activity [GO:0003997];carnitine O-acetyltransferase activity [GO:0004092];carnitine O-palmitoyltransferase activity [GO:0004095];identical protein binding [GO:0042802];palmitoleoyltransferase activity [GO:1990698];acyltransferase activity [GO:001674…			yes	yes		7	13
FAM001295		28	7	7	6	7	12	3	23	13	19	25	32	27	30	12	10	10	11	11	335	arylsulfatase activity [GO:0004065];metal ion binding [GO:0046872];N-acetylgalactosamine-4-sulfatase activity [GO:0003943];N-acetylgalactosamine-6-sulfatase activity [GO:0043890];sulfuric ester hydrolase activity [GO:0008484]		yes				9.5	12
FAM000316	Angiopoietin-related protein 7	21	46	21	34	15	1	0	0	0	0	15	11	8	8	6	10	15	16	44	292	signaling receptor binding [GO:0005102];carbohydrate binding [GO:0030246];metal ion binding [GO:0046872];receptor tyrosine kinase binding [GO:0030971];antigen binding [GO:0003823];calcium-dependent protein binding [GO:0048306];carbohydrate derivative binding [GO:0097367];G protein-coupled receptor binding [GO:0001664];identical protein binding [GO:0042802];mannan binding [GO:2001065];pattern reco…				yes		8	11
FAM001589	Polysaccharide deacetylase (hydrolase)	5	14	6	7	6	3	4	6	3	3	7	7	4	6	8	17	15	22	24	189	chitin deacetylase activity [GO:0004099];zinc ion binding [GO:0008270];chitin binding [GO:0008061];metal ion binding [GO:0046872]				yes		5.5	8
FAM002880	Phospholipase A2	7	2	9	6	6	0	0	3	0	1	6	5	4	7	8	10	11	12	10	110	metal ion binding [GO:0046872];phospholipase A2 activity [GO:0004623];calcium ion binding [GO:0005509]				yes		2.5	8
FAM000545	Immunoglobulin C-2 Type	9	32	8	12	10	1	0	3	9	6	6	6	7	7	7	12	15	13	11	179	receptor ligand activity [GO:0048018];protein homodimerization activity [GO:0042803];actin filament binding [GO:0051015];actinin binding [GO:0042805];ankyrin binding [GO:0030506];ATP binding [GO:0005524];calcium ion binding [GO:0005509];calmodulin binding [GO:0005516];enzyme binding [GO:0019899];identical protein binding [GO:0042802];muscle alpha-actinin binding [GO:0051371];protease binding [GO:…				yes		8.5	7
FAM006417	Phosphatidylethanolamine-binding protein	1	4	7	4	6	22	1	5	3	4	8	12	8	14	5	4	7	5	4	139	ATP binding [GO:0005524];lipid binding [GO:0008289];serine-type endopeptidase inhibitor activity [GO:0004867];enzyme binding [GO:0019899];kinase binding [GO:0019900];mitogen-activated protein kinase binding [GO:0051019];protein kinase binding [GO:0019901];receptor serine/threonine kinase binding [GO:0033612];signaling receptor binding [GO:0005102]		yes				4	7
FAM003600	glycoprotein 6-alpha-L-fucosyltransferase	2	5	1	1	3	7	1	1	2	4	4	4	6	2	7	6	7	6	10	82	glycoprotein 6-alpha-L-fucosyltransferase activity [GO:0008424];SH3 domain binding [GO:0017124];alpha-(1->6)-fucosyltransferase activity [GO:0046921];glycosyltransferase activity [GO:0016757];metal ion binding [GO:0046872]			yes			2	6
FAM005177	glucosylceramidase	4	2	1	1	1	68	1	29	1	3	10	9	8	8	3	4	3	5	3	167	galactosylceramidase activity [GO:0004336];glucosylceramidase activity [GO:0004348];glucosyltransferase activity [GO:0046527];steryl-beta-glucosidase activity [GO:0050295];beta-glucosidase activity [GO:0008422];hydrolase activity [GO:0016787];scavenger receptor binding [GO:0005124];signaling receptor binding [GO:0005102]		yes				1.5	5
FAM002184	fatty acid peroxidase (globin)	1	2	1	0	1	7	1	1	0	0	9	14	9	13	3	5	3	3	4	109	heme binding [GO:0020037];metal ion binding [GO:0046872];oxygen binding [GO:0019825];oxygen carrier activity [GO:0005344];iron ion binding [GO:0005506];nitrite reductase activity [GO:0098809];catalase activity [GO:0004096];fatty acid peroxidase activity [GO:0047888];peroxidase activity [GO:0004601];identical protein binding [GO:0042802]		yes				1	5
FAM001771	DHHC palmitoyltransferase	1	2	1	3	0	3	1	1	3	5	10	13	10	10	5	4	2	3	3	94	protein-cysteine S-myristoyltransferase activity [GO:0019705];protein-cysteine S-palmitoyltransferase activity [GO:0019706];protein-cysteine S-stearoyltransferase activity [GO:0140439];metal ion binding [GO:0046872];palmitoyltransferase activity [GO:0016409];protein homodimerization activity [GO:0042803];zinc ion binding [GO:0008270]		yes				1.5	5
FAM004531	Leucine-rich repeat-containing protein	1	2	3	3	11	0	0	0	0	0	2	6	2	2	9	6	5	4	8	75	NAD(P)+ nucleosidase activity [GO:0050135];NAD+ nucleotidase, cyclic ADP-ribose generating [GO:0061809];cytokine binding [GO:0019955];cytokine receptor activity [GO:0004896];identical protein binding [GO:0042802];signaling receptor activity [GO:0038023];TIR domain binding [GO:0070976];transmembrane signaling receptor activity [GO:0004888];virion binding [GO:0046790];calcium ion binding [GO:000550…			yes			0.5	5
FAM003597	Prokineticin	4	3	1	1	1	1	1	1	0	0	5	4	2	5	3	8	5	5	16	70	enzyme activator activity [GO:0008047];toxin activity [GO:0090729]				yes		1	5
FAM002936	cyclin	2	4	3	2	3	3	3	2	3	5	4	6	3	3	2	5	4	4	20	97	cyclin-dependent protein serine/threonine kinase regulator activity [GO:0016538];protein kinase binding [GO:0019901];protein domain specific binding [GO:0019904]				yes		3	4
FAM003301	Beta-hexosaminidase	3	2	2	2	2	4	3	3	2	3	11	10	6	9	3	4	3	4	4	86	beta-N-acetylhexosaminidase activity [GO:0004563];N-acetyl-beta-D-galactosaminidase activity [GO:0102148];acetylglucosaminyltransferase activity [GO:0008375];protein heterodimerization activity [GO:0046982];beta-N-acetylglucosaminidase activity [GO:0016231];carbohydrate binding [GO:0030246];hexosaminidase activity [GO:0015929];hydrolase activity [GO:0016787];identical protein binding [GO:0042802]…		yes				2.5	4
FAM004669	Decapping exoribonuclease	2	1	3	2	2	0	1	0	1	1	10	10	7	5	3	3	4	4	4	68	5'-3' exonuclease activity [GO:0008409];magnesium ion binding [GO:0000287];mRNA 5'-diphosphatase activity [GO:0034353];mRNA binding [GO:0003729];nucleotide binding [GO:0000166];RNA NAD-cap (NAD-forming) hydrolase activity [GO:0110152]		yes				1	4
FAM007298	Y box binding protein 1	1	3	1	1	1	1	0	0	0	0	2	1	13	1	1	13	5	6	4	62	RNA binding [GO:0003723];C5-methylcytidine-containing RNA binding [GO:0062153];DNA binding [GO:0003677];miRNA binding [GO:0035198];mRNA 3'-UTR binding [GO:0003730];nucleic acid binding [GO:0003676];polysome binding [GO:1905538];ribonucleoprotein complex binding [GO:0043021];RNA polymerase II transcription regulatory region sequence-specific DNA binding [GO:0000977];single-stranded DNA binding [GO…				yes		1	4
FAM000515	aspartate oxidase	2	3	2	2	2	1	1	0	0	1	2	2	2	4	4	4	10	6	7	57	D-amino-acid oxidase activity [GO:0003884];D-aspartate oxidase activity [GO:0008445];FAD binding [GO:0071949];identical protein binding [GO:0042802]			yes	yes		1.5	4
FAM002583	acireductone dioxygenase [iron(II)-requiring]	1	1	2	0	2	4	1	1	1	1	2	2	2	2	4	5	5	11	8	57	acireductone dioxygenase (Ni2+-requiring) activity [GO:0010308];acireductone dioxygenase [iron(II)-requiring] activity [GO:0010309];iron ion binding [GO:0005506];nickel cation binding [GO:0016151];oxidoreductase activity [GO:0016491]			yes	yes		1	4
FAM004172	G-protein coupled receptor	4	4	1	3	3	0	0	0	2	2	1	1	1	1	9	5	5	7	4	55	G protein-coupled receptor activity [GO:0004930]			yes			2	4
FAM000405	Immunoglobulin domain	8	5	6	27	8	1	0	0	0	1	0	3	1	2	20	24	17	6	1	144	cell-cell adhesion mediator activity [GO:0098632];identical protein binding [GO:0042802];axon guidance receptor activity [GO:0008046];extracellular matrix structural constituent [GO:0005201];heme binding [GO:0020037];lactoperoxidase activity [GO:0140825];laminin-1 binding [GO:0043237];metal ion binding [GO:0046872];oxidoreductase activity, acting on peroxide as acceptor [GO:0016684];peroxidase ac…			yes			3	3
FAM004183	acetyltransferase (pyruvate dehydrogenase)	3	3	4	7	2	5	3	3	3	3	3	4	3	3	3	7	3	4	5	75	acyltransferase activity [GO:0016746];dihydrolipoyllysine-residue succinyltransferase activity [GO:0004149];pyruvate dehydrogenase (NAD+) activity [GO:0034604];dihydrolipoyllysine-residue acetyltransferase activity [GO:0004742];chaperone binding [GO:0051087];heat shock protein binding [GO:0031072];identical protein binding [GO:0042802];nucleotide binding [GO:0000166];acetyltransferase activity [G…				yes		3	3
FAM005252	Calcium ion binding	2	3	2	2	2	4	1	2	1	2	7	6	9	7	2	1	1	1	3	68	calcium ion binding [GO:0005509];calcium-dependent protein binding [GO:0048306];identical protein binding [GO:0042802];magnesium ion binding [GO:0000287];protein dimerization activity [GO:0046983];protein homodimerization activity [GO:0042803];protein-macromolecule adaptor activity [GO:0030674];protein-membrane adaptor activity [GO:0043495];ubiquitin ligase-substrate adaptor activity [GO:1990756]…		yes				2	3
FAM003820	acetyl-CoA synthetase	3	3	2	3	3	13	2	1	1	1	3	3	3	2	3	4	3	4	4	66	acetate-CoA ligase activity [GO:0003987];AMP binding [GO:0016208];ATP binding [GO:0005524];propionate-CoA ligase activity [GO:0050218];metal ion binding [GO:0046872];butyrate-CoA ligase activity [GO:0047760];short-chain fatty acid-CoA ligase activity [GO:0031955]				yes		2.5	3
FAM005342	signal peptide peptidase	1	2	1	1	1	1	1	1	1	1	7	4	6	9	2	3	2	3	1	60	aspartic endopeptidase activity, intramembrane cleaving [GO:0042500];protein homodimerization activity [GO:0042803]		yes				1	3
FAM006027	2-acylglycerol O-acyltransferase	1	1	1	1	1	7	1	0	3	5	1	1	1	2	4	3	6	5	6	55	2-acylglycerol O-acyltransferase activity [GO:0003846];acetyltransferase activity [GO:0016407];diacylglycerol O-acyltransferase activity [GO:0004144];retinol O-fatty-acyltransferase activity [GO:0050252];arachidoyl-CoA:1-dodecanol O-acyltransferase activity [GO:0102966];long-chain-alcohol O-fatty-acyltransferase activity [GO:0047196]			yes			1	3
FAM006768	Cu2+ monooxygenase	1	3	1	1	2	1	2	2	1	1	1	1	1	3	2	8	4	9	9	55	copper ion binding [GO:0005507];peptidylglycine monooxygenase activity [GO:0004504];peptidylamidoglycolate lyase activity [GO:0004598];calcium ion binding [GO:0005509];chromatin binding [GO:0003682];identical protein binding [GO:0042802];L-ascorbic acid binding [GO:0031418];protein kinase binding [GO:0019901];zinc ion binding [GO:0008270]				yes		1	3
FAM006350	Beta-1,3-galactosyltransferase	1	1	1	2	1	1	1	1	1	1	1	1	1	1	3	6	6	8	9	49	beta-1,4-mannosylglycolipid beta-1,3-N-acetylglucosaminyltransferase activity [GO:0046981];ganglioside galactosyltransferase activity [GO:0047915];glycosyltransferase activity [GO:0016757];UDP-glycosyltransferase activity [GO:0008194]			yes	yes		1	3
FAM007161	Polysaccharide biosynthesis protein	1	2	2	1	1	1	1	1	2	2	3	3	1	4	3	2	4	4	7	49	3-beta-hydroxy-delta5-steroid dehydrogenase activity [GO:0003854];cholesterol dehydrogenase activity [GO:0102294];oxidoreductase activity, acting on the CH-OH group of donors, NAD or NADP as acceptor [GO:0016616];steroid delta-isomerase activity [GO:0004769];3-keto sterol reductase activity [GO:0000253];5alpha-androstane-3beta,17beta-diol dehydrogenase activity [GO:0047024];cycloeucalenone reduct…				yes		1	3
FAM001513	N-acetyltransferase	1	2	0	0	0	0	0	1	1	1	5	6	3	4	2	1	2	2	3	38	diamine N-acetyltransferase activity [GO:0004145];identical protein binding [GO:0042802];N-acetyltransferase activity [GO:0008080];spermidine binding [GO:0019809]		yes				0.5	3
FAM001033	Prostaglandin reductase	2	1	5	4	4	14	1	0	0	0	2	1	1	1	1	6	6	15	8	74	oxidoreductase activity [GO:0016491];13-prostaglandin reductase activity [GO:0036132];15-oxoprostaglandin 13-oxidase activity [GO:0047522];zinc ion binding [GO:0008270]				yes		1.5	2
FAM000833	Ribosomal protein L1p/L10e	1	2	1	2	1	1	1	1	1	1	4	6	11	3	1	1	2	1	1	61	RNA binding [GO:0003723];structural constituent of ribosome [GO:0003735]		yes				1	2
FAM000838	Broad-Complex (Tramtrack and Bric a brac, BTB)	13	7	2	4	3	2	1	0	3	2	2	2	2	2	1	5	3	3	3	61	DNA-binding transcription factor activity [GO:0003700];minor groove of adenine-thymine-rich DNA binding [GO:0003680];DNA-binding transcription factor activity, RNA polymerase II-specific [GO:0000981];metal ion binding [GO:0046872];RNA polymerase II cis-regulatory region sequence-specific DNA binding [GO:0000978];DNA-binding transcription repressor activity, RNA polymerase II-specific [GO:0001227]…				yes		2.5	2
FAM002776	Beta-mannosidase	1	1	1	1	1	16	1	4	1	1	5	6	5	5	2	1	2	1	1	58	beta-mannosidase activity [GO:0004567];mannose binding [GO:0005537];hydrolase activity [GO:0016787]		yes				1	2
FAM002684	class I-like SAM-binding methyltransferase	3	2	2	5	2	3	1	3	2	3	2	2	2	3	2	5	3	2	3	54	18S rRNA (adenine(1779)-N(6)/adenine(1780)-N(6))-dimethyltransferase activity [GO:0052909];RNA binding [GO:0003723];rRNA (adenine-N6,N6-)-dimethyltransferase activity [GO:0000179];DNA binding [GO:0003677];mitochondrial transcription factor activity [GO:0034246];16S rRNA (adenine(1518)-N(6)/adenine(1519)-N(6))-dimethyltransferase activity [GO:0052908]				yes		2.5	2
FAM007454	Cytochrome b5 reductase 2	1	1	1	1	1	1	1	2	1	1	8	4	7	5	2	1	1	1	1	52	ADP binding [GO:0043531];AMP binding [GO:0016208];cytochrome-b5 reductase activity, acting on NAD(P)H [GO:0004128];FAD binding [GO:0071949];flavin adenine dinucleotide binding [GO:0050660];NAD binding [GO:0051287]		yes				1	2
FAM000506	E3 ubiquitin-protein ligase	22	1	0	1	1	1	1	1	1	1	6	7	7	10	1	1	0	1	1	69	disordered domain specific binding [GO:0097718];identical protein binding [GO:0042802];protein C-terminus binding [GO:0008022];protein homodimerization activity [GO:0042803];ubiquitin conjugating enzyme binding [GO:0031624];ubiquitin protein ligase activity [GO:0061630];ubiquitin-protein transferase activity [GO:0004842];zinc ion binding [GO:0008270];transferase activity [GO:0016740]		yes				1	1
FAM003467	Hydrolase (HAD)	1	2	3	1	1	7	4	1	1	2	3	5	9	8	1	1	1	1	1	57	metal ion binding [GO:0046872];phosphatase activity [GO:0016791];pseudouridine 5'-phosphatase activity [GO:1990738];glycerol-1-phosphatase activity [GO:0000121];glycerol-3-phosphatase activity [GO:0043136];sugar-phosphatase activity [GO:0050308]		yes				1.5	1
FAM004920	RNA binding	1	3	1	1	1	1	1	2	1	1	7	9	9	5	1	1	0	1	1	56	identical protein binding [GO:0042802];RNA binding [GO:0003723];translation activator activity [GO:0008494];protein C-terminus binding [GO:0008022];thiamine pyrophosphate transmembrane transporter activity [GO:0090422]		yes				1	1
FAM001499	Carbon-nitrogen hydrolase	8	1	5	11	7	3	2	1	0	0	1	1	1	1	1	2	2	2	4	55	pantetheine hydrolase activity [GO:0017159];GPI anchor binding [GO:0034235];biotinidase activity [GO:0047708]				yes		2.5	1
