## Supplementary material for "Genome sequences of four *Ixodes* species expands understanding of tick evolution": Table S06

### Sheet: Sheet1
NEUROPEPTIDE NAME	ABBREVATION	TRANSCRIPT SEQUENCE (cDNA)	CDS	PROTEIN SEQUENCE
Achatin		CGCAGACTTTCATGGCGGCACGTAAAAGAAATAAAAGACCTACGAGATTTTTTTTTTTTA ATCTCGAGCCCGGAGGATTTTAGCCCCGGCCTATTTTAAAACACTTCTCCCAATTGAAGC CCGCTTGTCTCGACGCGCCCTTTGTGTAATCCCGAGCCCAGTGGCCCTAAATAAAACACT CACACACGGACACGCGGAGGCATGCTCCCACAGACGTACGCTCGAGCACACGCAGGCGCA TCCAGACACGCGTCGTCTAAGCTCACTGCGGCGAATAGATTTCAAAGGGATCAGTTCGGA TTTAGGAGTGAGACGCATTTGCGAGGATGGGCAGCTCCAGTGTGGGTGGACGGTCCGTTT TCCCGCAAGATTGGTATAAAAGGGAAAGGAGGC…	ATGGGGCGTGCCGAGGGATTTCTGGTGCTCTTTGTGCTCGTCGTCGTCGAGCGAGTCGCC CTGAACAGCGGTGAGGGCTCTCCCGCAGTTGAGAACCAGGAGGTCTTTGTGCTGAATCCC GAAGCAGGCGTGCGGCACTTCCGGCAGGGAAAGGAGGACCTTAATGTCGACTATGGGGAC GACGAGCCACTTCTGGTTGAAGACCTCGTCAACAAGCGAGGATTCGGGGAGAAGCGTGGC TTTGGCGAGAAGCGTGGTTTCGGCGAAAAGCGGCGCTTCAATGAGAGACGTCGCCTGCTG GAGAACTCTGACGTCATCGGCCGAGGGCCGTACTTGATGCCGTCTTCTCTGGTCTCACCC TGGGCCAGGGTCTACGGTCGTCGATGA	MGRAEGFLVLFVLVVVERVALNSGEGSPAVENQEVFVLNPEAGVRHFRQGKEDLNVDYGDDEPLLVEDLVNKRGFGEKRGFGEKRGFGEKRRFNERRRLLENSDVIGRGPYLMPSSLVSPWARVYGRR
Adipokinetic hormone/corazonin variant/isoform A	AKH/CRZ, ACP	ATGGCCTTGGTGTCGAAAGCCGTGCTGGTCTTTCTTCTGCTGGGCCTTTTGGTGGTCCAA CACGCGCAGTGTCAGATCACCTTTTCAAAGAACTGGCAGCCGGGCAAACGAGGTGAAATG TGCTCCCAGAGGGAAGCCCAGGCCGTCATCAAGCTTCGCCAAGTCCTTTT	ATGGCCTTGGTGTCGAAAGCCGTGCTGGTCTTTCTTCTGCTGGGCCTTTTGGTGGTCCAA CACGCGCAGTGTCAGATCACCTTTTCAAAGAACTGGCAGCCGGGCAAACGAGGTGAAATG TGCTCCCAGAGGGAAGCCCAGGCCGTCATCAAGCTTCGCCAAGTCCTTTT	MALVSKAVLVFLLLGLLVVQHAQCQITFSKNWQPGKRGEMCSQREAQAVIKLRQVL
Adipokinetic hormone/corazonin variant/isoform B	AKH/CRZ, ACP	AGGTGCTCGAATTTGCTTCGCAGAACCCCGTGAAAATGGCCTTAGTGTCGAAAGCCGTGC TGGTCTTTCTTCTGCTGGGCCTTTTGGTGGTCCAACACGCGCAGTGTCAGATCACCTTTT CAAAGAACTGGCAGCCGGGCAAACGAGGTGAAATGTGCTCCCAGAGGGAAGCCCAGGCCG TCATCAAGCTTCGCCAAGTCCTTTTATATAGATATTTTTCATCTTAATTTTTTCCCTTTG CGTGTCTGTTTGAAATGTTCTTTCTGTTATATTTTTTTCTAATAAAACCTTTTTTTATTA TTATATATTGAAACCTTTCCCAAATCTTTATGGTGTTTGCATGTTTCTTATAATTTGTTA ATTAAATAGTCGCAGTAAAGTCCAAAGTTGCCA…	ATGGCCTTAGTGTCGAAAGCCGTGCTGGTCTTTCTTCTGCTGGGCCTTTTGGTGGTCCAA CACGCGCAGTGTCAGATCACCTTTTCAAAGAACTGGCAGCCGGGCAAACGAGGTGAAATG TGCTCCCAGAGGGAAGCCCAGGCCGTCATCAAGCTTCGCCAAGTCCTTTTATATAGATAT TTTTCATCTTAA	MALVSKAVLVFLLLGLLVVQHAQCQITFSKNWQPGKRGEMCSQREAQAVIKLRQVLLYRY FSS
Agatoxin-like peptide		GCGCACGCGCGGACGACGCTAAAGATGGAGAGGGCGGTTGGGGAAGCTAAAAAGGGAGGC TGGGGGAGCTATAAAAGGGGAACCGGCGGGCTCTGCGAAAACCCACCCGAGGAAAAGAGG CGTTCTTCCCCGTTCTCCACGCATTCTCGGCATCAGGCGGTGTAGATTGGCGCTGAGACA AATCGGGTCCTCGGACATCCCAGTGCAAGTTTTCAAGTCGACTTCTTTGAGGCGGTCCCG AGACTGTGCCCTCCTGGTTTTCGGCGCCCCGCTCTCGACTTTCGTGATTTACCATGTTTT ACATTCTCCTTGCTCGCAGCTTGGCTTCCCGCCCTGCTTCTTCCGCTGTGACTAACCCCT ACTAGACGAACCACCCCTGAAGCAGCATGAACT…	ATGAACTCTCAGGCGATCGCAATGTTCCTGGTGGTAGCAGTCCTCGCTGGTGCCGTACTG GCTGTGCCATTCAACAATTATGACGACTCCTTTTTAGATGAGTACAAGGAGAAGCTTGAG AATTACCTGATGAGTGCTGACAAGCGGAGCTGCATCAAGCGCAACGGCATCTGCGACGGC CGCCCCAACGACTGCTGCCACCAGTCGGCGTGCCGCTGCAACCTCTGGGGAACCAACTGC CGATGCATGAGGGCCGGTCTTTTCCAGTCGCTCGGCAAGAAGTGA	MNSQAIAMFLVVAVLAGAVLAVPFNNYDDSFLDEYKEKLENYLMSADKRSCIKRNGICDG RPNDCCHQSACRCNLWGTNCRCMRAGLFQSLGKK
Arginine-vasopressin-likepeptide, Inotocin	AVPL	GAAACCCATTTAAGTGGCGGCGGCGACGTCCGGCTGCCCACTCGACCACCCCGAGCTGAC CAAAGGGGAGCGCGTCAGCGGCTGCCCGTTTTCTGAAGATGGCCCTCTCGCACATGCTGC TCCTGGCGGTCGTCGGTGGGACGAGTGCCTGCTTCATCACAAACTGCCCACCAGGGGGCA AGAGGTCGTCCGAGCCATCTCCCGCGAGACTCTGTCCCCGATGCGGCCCTGCCGGCCGGG GCGTGTGCTACAGCGCCGACGTCTGCTGCACGGGCTCCATGTGCGTCCTCAACGACGCCC TGGCCACGCTGTCCTGCCGCGCCGAGGCCCTGCACGGCGTCGCCTGCCACGTCCCCGGAA AGCGTTGCGGCACTGACGGTCGCTGCGCAATCC…	ATGGCCCTCTCGCACATGCTGCTCCTGGCGGTCGTCGGTGGGACGAGTGCCTGCTTCATC ACAAACTGCCCACCAGGGGGCAAGAGGTCGTCCGAGCCATCTCCCGCGAGACTCTGTCCC CGATGCGGCCCTGCCGGCCGGGGCGTGTGCTACAGCGCCGACGTCTGCTGCACGGGCTCC ATGTGCGTCCTCAACGACGCCCTGGCCACGCTGTCCTGCCGCGCCGAGGCCCTGCACGGC GTCGCCTGCCACGTCCCCGGAAAGCGTTGCGGCACTGACGGTCGCTGCGCAATCCGCGGC TACTGCTGCGGCCCAGACGGCTGCACGAAGGACAGCTCCTGTTCTGGAGGCGTGCCCACG GACCAGTTCGGGAGCCCCGTCGACATCCTCGAG…	MALSHMLLLAVVGGTSACFITNCPPGGKRSSEPSPARLCPRCGPAGRGVCYSADVCCTGS MCVLNDALATLSCRAEALHGVACHVPGKRCGTDGRCAIRGYCCGPDGCTKDSSCSGGVPT DQFGSPVDILEYGMSER
Allatostatin A (FGLa-related allatostatin)	AST-A, FGLa/AST	GATCGGATCGTGACGTCACATGGCGCGCTCTCATAAAGAGCCGAGTGGGAGCCGCACGTT GGCTACAAAGAGCCTTTCCCGACGAGCTGCGAGGCTACGAGGAAGATTTCGACTCGGCGC TTTAGAGAAACAAAAAAAAGGGAGAACGTGCGTTTATTTTTTGGTTTGTAGGTCGAAATC CCGACCCGAAATCTCTCGCTGCGCTCGGAGCGTATCTGCCCGGTGTGAAGACCAGACGGG GATCCCAAAGACCGCCGACAAGCGAAGTTTCTCCGGACAGTTTGACGGTTCTCGATATTG GCTTCGTCCCGCAACGTCATTCCTTGGCATGGATATGAGGCGCTCCTCCTGCCCAGTGTC ACGGTTCATGCGGCCATGCCCGGTCACCTGCCT…	ATGCGGCCATGCCCGGTCACCTGCCTGCTGCTGCTCTTCATGCTGGCTGCCCAGTACTGC CGCGCTGACGACGCCTCCCCGGCACAGCTCCAGGAGAACGACAAGCGACGCCCACCGGCA GCCATGTACGGCTTTGGCCTGGGAAAGCGCGCTCCGTTTCTCTTCCTGGCCGATGACGCC GCCGAACGAGCAGCGGAACGAGCCGAAGCCGAAGAGGAAGACCCGGACCTCAACTACCTG GACAAGCGAGGCGAGCGTCCGCAGCACCCGCTGCGCTACGGTTTCGGCTTGGGCAAGCGT CTGGACCGGGAGGGCAACTACCCGGGAAGCATCGACCACAACCGAAGGGAGCGCCACCGG TTCGGCTTCGGTCTCGGCAAACGGGGGAAGAAG…	MRPCPVTCLLLLFMLAAQYCRADDASPAQLQENDKRRPPAAMYGFGLGKRAPFLFLADDA AERAAERAEAEEEDPDLNYLDKRGERPQHPLRYGFGLGKRLDREGNYPGSIDHNRRERHR FGFGLGKRGKKSEIEDFMKRRYNFGLGKRSAYGGDDGERWKRSLASDHN
Allatostatin CC (PISCF-related allatostatin)	AST CC	CGCCAAGCGCGCCGTGGTTCGTAGTCGAGGAACGGGACACAGTTGACAGACAAAACGACA CAACTCGCACAATCGTCGCAACTACCTTAGACGTTTGCGTTTCTTTGAACGATAACAACA ACAAAACAAAAAAACACAAGCACAAAGTGCCGTAGATTTGTCGGCCAATATCTCCGGATT TAATTGTTTGTGGTTTACGTTTAGCGTACAGCTCGACACCGTCCTCAGGTTTACACGCGA AAACTCTGTCTGCACAACCCCGGAACCGAAACAAAAGTTTGATTTATTCAACCCGGTTAG CTCGAGTTCGGTGTCTCTGGTCAGGCTCGTCGAAAGTTGCGCAAGTTGAGATTTTCGCGG AAGTTATGGGCTACGCTCTGAGCCAAGCGGTCG…	ATGGGCTACGCTCTGAGCCAAGCGGTCGGAGGTTTGGCAGTTCTGGTGTTGCTCGTGGCA GCTTCGGAAGTGTCCGGCCAAGAAGCCTGGAGCAATCTGCAGCGAGGCGGGACAGCGTCC GAAGACGGCCCCGGCACATCGTCGTCGGCGTCGTCCGAAGACAGAACGCACGAGCTGCTG GCTTTCAAAATGACGAGCAGGAACATACACCCGGATTTCAAGACGGCGTCAGCCAAGCGG TCCACCATGCTGCTGAGCAAGCTGATGCAGCCGCTGTTCAAGGCCTTCAAGAACGACGCC GACGGAGGCTTCAGCTCGCAGATGGAGCTGCAGCGCAGGGGAGAGGGAAAGATGTACTGG AAGTGCTACTTCAACGCCGTCTCCTGCTTCCGG…	MGYALSQAVGGLAVLVLLVAASEVSGQEAWSNLQRGGTASEDGPGTSSSASSEDRTHELL AFKMTSRNIHPDFKTASAKRSTMLLSKLMQPLFKAFKNDADGGFSSQMELQRRGEGKMYW KCYFNAVSCFRRK
Allatostatin CCC (PISCF-related allatostatins)	AST CCC, (PISCF-related allatostatins)	CAGCGGATACGTCATCCAACGACGTGGAACTCCTGCTCTATGGAGTGACTGAGACGATCG ATGCTGCAAAAGTGGAAAGGGCCAGCGGAGAGGGCCGGCTTCCGCGGCGCTCCCGCCGGC CAATGACGTGTCGGCGCGGTAGCCGTCACGTGGGTAGGTGGGCGCACCATATAAGCGGCC CGGCTCGGAGTTTGAACACAACGTCGGACCAGCAATCCGGACTTCGACAACTTTGACCTC GCCTGAAGCACAACATCGAACAAGCGTATTTCTCAGTCCCGCGAAATGGCATCTACAATG AAGATCTTCGTCCTGACCGGCGCTGTCCTGCTCGTCTTTGGGCTCACCGGAGCGCAGGTG GCCGACGAGAGTGGCGTACGAAGCAGCGGCGTG…	ATGGCATCTACAATGAAGATCTTCGTCCTGACCGGCGCTGTCCTGCTCGTCTTTGGGCTC ACCGGAGCGCAGGTGGCCGACGAGAGTGGCGTACGAAGCAGCGGCGTGGGCCTCGGCGCA GGCGGAAACGGCATCAGTCTGGAGAACATGCTCTGGAACTACTTTATGGCCAAGCAGATG TCGCGCCAGGCGCAACTGCAGCGCGACGGAGAAATCACGACCGAGCTACAGAGGAAAAGG AGCGGCTGGAAGCAGTGTTCGTTCAACGCCGTGTCCTGCTTCGGCCGCAAGTGA	MASTMKIFVLTGAVLLVFGLTGAQVADESGVRSSGVGLGAGGNGISLENMLWNYFMAKQM SRQAQLQRDGEITTELQRKRSGWKQCSFNAVSCFGRK
Allatotropin	AT	ATGGCGGCCCTGGGACGGACGAGTGCACTTGTGGCGGCTGCCCTGTTCCTGTGCATGGCC GCTGCGGGCTCCGAGACGCCGGAAGCCAGCGACCGCCAGCACCGGGGGGGCTTCCAGAAG CTACGACTGTCCACGGCCCGCGGGTTCGGCAAACGAATTCCGCCCGGTCTGGCCTTCCTC CGCCAGCGGAACCAGGAGCCCGCGGACCCCATAATCAAGAAGGGGTTCCGGAAGATGAAG ATCTCAACTGCCCGGGGTTTCGGGAAACGAGAAGATCCCGATCTCTCTTTCTTGCTGGAG AATGAAGACATGGACCCCGTCGACCTGAAGTAAGGAGAAGCGAGGAATTCGGCGGCTGAG CCTGTCAACTGCTCGGGGCTTTGGCAAGAGAAT…	ATGGCGGCCCTGGGACGGACGAGTGCACTTGTGGCGGCTGCCCTGTTCCTGTGCATGGCC GCTGCGGGCTCCGAGACGCCGGAAGCCAGCGACCGCCAGCACCGGGGGGGCTTCCAGAAG CTACGACTGTCCACGGCCCGCGGGTTCGGCAAACGAATTCCGCCCGGTCTGGCCTTCCTC CGCCAGCGGAACCAGGAGCCCGCGGACCCCATAATCAAGAAGGGGTTCCGGAAGATGAAG ATCTCAACTGCCCGGGGTTTCGGGAAACGAGAAGATCCCGATCTCTCTTTCTTGCTGGAG AATGAAGACATGGACCCCGTCGACCTGAAG	MAALGRTSALVAAALFLCMAAAGSETPEASDRQHRGGFQKLRLSTARGFGKRIPPGLAFL RQRNQEPADPIIKKGFRKMKISTARGFGKREDPDLSFLLENEDMDPVDLK
Bursicon A		GCGGCGGGGCGCTCGAGACCAGAGTCGCGAATCTCGGTTCAAAAGCGGAAGGCTCGAGAA CGCTCTGGCTCGCCCGGCTTCGCAGTCTGACATCTTGCACGCGGGTGAGTAAGGGTAATT GTGTTCTGAAGCGGTTTTTAGGCTTTAGCAATTCGCACGAAGCCACTTCCAACTTCTTAC CGGGAAGCGTGTGCTCAAACGATTATATCTATCCATACAATGGACATCAAGTGCTTTGTT TCAAAGAGTAAACGGAAAGCAACGAAAGGCAGGACGAGACAGCTTTCGCTGCTAGTTGGA AATGTGTTTCAACCCGCCATGGTCCCCTTTGTTGCTTTCTCTTTGCTATTGTAATAGTAC CGGCACGCCCTAATTCGTTAATGATTTCTTTTT…	ATGCTGATCTGCGTCCGTAGTCCTTGCTCTCTACTGGCGTCCTGGCTGATCCTGGCCGTC CTGGCCGCTTCCATGGGTCCCGAAGAAAGCTGCCAGCTGCGGCCCGTCATCCACGTGCTC AAGCAGCCCGGCTGCCAGCCCAAGCCAATACCGTCCTTCGCCTGCCAGGGATCGTGCTCT TCCTACGTCCAGGTTTCTGGTTCCCGGTACTGGCAAGTGGAACGTTCCTGCATGTGTTGC CAGGAGATGGGCGAGCGGGAGGCCACCAAGGCTGTCTTCTGCCCCAAGGGACCCGGGCCA AAGTTCCGCAAGCTGATCACCCGAGCGCCAGTCGAGTGCATGTGCCGCCCCTGCACCGCA CCCGACGAAGCGTCCATTCTGCCGCAGGAGTTC…	MLICVRSPCSLLASWLILAVLAASMGPEESCQLRPVIHVLKQPGCQPKPIPSFACQGSCS SYVQVSGSRYWQVERSCMCCQEMGEREATKAVFCPKGPGPKFRKLITRAPVECMCRPCTA PDEASILPQEFVGL
Bursicon B		ACAAGGCATTTCAAGCGCCAAAGCAGGATCCTGGAGGGACTTGAAGTCTAGATTCCTCGA GATTCAGCAAATTAATTGTTGTTACTCAGATAGGACATTGTAGAAAACTGTTATCGCCTC TTCGACTTGTTACTATCTTCAAACTTGTTAGATAGTAGTTCACAGTGACCTCCAACCTCC AATCATTTTTGAATACTATCCTGAAGCTCAGCCTCCAGCGCCAACTTCCACAAGGACCCG AAGACAGTTCATCAACCACCTCATTTCTCTCGAGCTGACCAAGTAGAAGACCGCTAGATT GTTAGATCTGCTAAAGATCGGACGGCCCGCTAAGTCGTGAGACCTTTTAGTTTAGCCATC AGAGTTAGTCTTAAGGAGGTCTCAAAGAAAAAG…	ATGAAGTGTTGGACTTGCGGAGTGCTGTGGCTTGTCCTGCTAGCCGCGGCCAAGAGCGAC ACTTTGGATGGAGGCAGCAGTTGTCGCCTACAACCAACCACGATACGCATCACAAGGGAC CAGAACGACGAGCTGGGAAGCTTGACGAGGACCTGCGAAGGGACCGTCCTGGTAAGCCGC TGCGAAGGGACATGCATCTCCCAGGTGCAGCCCTCCATCACGCTGCCGCACGGATTCCTA AAGGAGTGCAACTGCTGCCGCGAGACGTACATGAACAAGCGGGAGATTCAGCTTCAGGAC TGCTTCGACCCCAACGGCCAGAAGTTGTACGGGGCCGAGGGAAGCATGACCATATTCCTG GAGGAGCCGCAAGACTGCTCCTGCCACAAGTGC…	MKCWTCGVLWLVLLAAAKSDTLDGGSSCR LQPTTIRITRDQNDELGSLTRTCEGTVLVSRCEGTCISQVQPSITLPHGFLKECNCCRET YMNKREIQLQDCFDPNGQKLYGAEGSMTIFLEEPQDCSCHKCGG
Calcitonin-likediuretic hormone variant/isoform A	CT-likeDH, CT/DH	missing due to wrong exon 2 orientation	missing due to wrong exon 2 orientation	MQSLLVGFATTLLLAMAVTSASSQGHLPKRDVYYDSSLDAGEDYLLNLLRNRVSSHPGLSPALLEQQQKRAGGLLDFGLSRGASGAEAAKARLGLKLANDPYGPGKR
Calcitonin-likediuretic hormone variant/isoform B	CT-likeDH, CT/DH	AGCCAACCGCGATCTCTGATTGGCCGTCGCTCCTCGACCGCTCGGGGAACTTGGGTTCAA AAGCGGGCGTCTCCGCGCTCTACTCTTCGGGCGAAAAAAGTTGGGGAGCGAAGAAGGTTC TCCGTCGGCCGCGGTACCCAGGTGCTCGATACAGTCCTCACTAGGACCACAAGGAGCGTG ATTGCCTCGCTGCCAGACAGGCTCTCATCCGGGCTTGAAGTTTCAGATTGACAAGCTTCG CCTGTGCCAGGACACCGAGGTCTTCTACAATGATGCTCCCCGTGAACGCCGGCATCTTCG TTTTCCTCGGGGTGGTCCTCCTCGTGGAGGCTTCTGTTCCCGCCCAAGCCACCTACGACA CCGAGTCCTGGGATCGGGACCAGCAGAACACCG…	TGGCTTGTCCTGCTAGCCGCGGCCAAGAGCGACACTTTGGATGGAGGCAGCAGTTGTCGC	MMLPVNAGIFVFLGVVLLVEASVPAQATYDTESWDRDQQNTAYDSALTPDEDYLLSLLRS RSGSDSLPKRSRGMLDFGMTRGASGAKAAKARLGLKLANDPFGPGR
Corticotropin releasing-factor (CRF)-related diuretic hormone	CRF-related DH, CRF/DH	CGAGAAGCGCCAGACCGCCGTTCGCATCAGCCGCGGTGTGAGACGGTTTCAAGAGTTGGG AATTTTTTCTCGCTCTCATACCGTGCGGCTCGCCCACCCGACAGTGCGAGACATATCAAC ACTTTCCCTTCCTCCTCTCCCCTCCGCGAAAGAAGACAAACAAAACGAAGAATATACACG GAACCAGAACAAAGCGACTTTTCCACGGCGGGTCTGCTACGAGCGCAAGGTTTGAGCGCC CACGAACCGGAACAAGCAACGGGTGGTCGGACACTCGAGTCATCGGCAACTCGGAGGCCG TCGACGTTTTTGTGTGAACTGTCGCTTCATCGCCCCTGCCAGGAAGTCGGTTGTCAGTCA GAGGACGCGTTCCCGGTACGCCCGCAGAGTCTT…	CTACAACCAACCACGATACGCATCACAAGGGACCAGAACGACGAGCTGGGAAGCTTGACG	MRCAQSSHPLLRPWLLLALLVTDAALGARLGGSKASLDLSDLWKRGPLSLRSRGPVPSLS MHSRDHMPSLSIVSPLDVLRDKMMQDIIERSIKNKIQANDKILKDLGKRSAPPAAIGEDV AVSLLRRDDDRSSFSPQESFSDELL
CCHamide variant/isoform A		AGCATTCGCTCGGGGAGAGCCGATCCAAGCAAAAGTGTAACAAGATGTGTTTCAAACCTG CGACGCCTTTTCTTCTCTTCATGCTAGCCCTTTTGGTAGCATGCACGCAGTGCACTGCAT TTGCAGATAGCTGCAAAATGTACGGCCATTCCTGCCTAGGAGGCCACGGCAAGCGGTCCG AGGAAGGTGCCGTGTCCTCTGACGTGATGCAGATGCTGAGGAAGTCAGCGGCAGAGGACG ACGCCGGTGCAATGCTGGCCCAGGCGAGGCTCGATAGACCCGCTCTGCTGGAGAAGACGC TTCTTCAGATTCTCCGCAACCGACTTCAGTGAACGAGAGCCGTCCACACGCGACATTCGA CACCCAATTCCCTGCAAAATAAAAAAGAAGAAA…	AGGACCTGCGAAGGGACCGTCCTGGTAAGCCGCTGCGAAGGGACATGCATCTCCCAGGTG	MCFKPATPFLLFMLALLVACTQCTAFADSCKMYGHSCLGGHGKRSEEGAVSSDVMQMLRK SAAEDDAGAMLAQARLDRPALLEKTLLQILRNRLQ
CCHamide variant/isoform B		AGCATTCGCTCGGGGAGAGCCGATCCAAGCAAAAGTGTAACAAGATGTGTTTCAAACCTG CGACGCCTTTTCTTCTCTTCATGCTAGCCCTTTTGGTAGCATGCACGCAGTGCACTGCAT TTGGTGATTCGATGGAGGAAGGCTTGCGAGACAAGAAAATATTCACAATACTTCGGCGAA ACACAGATAGCTGCAAAATGTACGGCCATTCCTGCCTAGGAGGCCACGGCAAGCGGTCCG AGGAAGGTGCCGTGTCCTCTGACGTGATGCAGATGCTGAGGAAGTCAGCGGCAGAGGACG ACGCCGGTGCAATGCTGGCCCAGGCGAGGCTCGATAGACCCGCTCTGCTGGAGAAGACGC TTCTTCAGATTCTCCGCAACCGACTTCAGTGAA…	CAGCCCTCCATCACGCTGCCGCACGGATTCCTAAAGGAGTGCAACTGCTGCCGCGAGACG	MCFKPATPFLLFMLALLVACTQCTAFGDSMEEGLRDKKIFTILRRNTDSCKMYGHSCLGG HGKRSEEGAVSSDVMQMLRKSAAEDDAGAMLAQARLDRPALLEKTLLQILRNRLQ
CCRFamide		TGGGTCTGCGCTCTCCTGTTTGCGGCCGGTATTCTCGAGTGGACGTTTTTTTGCTCGGCT CTAGGTCGCCGTCGTCGTTTATCGGCTAGTGACTGTCGTGTCAACTTGAAGTCGACGAAC TCTCCGTTGGTGGGGGACGCTGAACGCTTCTTCGAATCGACTTTTTGTGGTTCCATCTTG GAGAAGGCGACGCATTAGTTTAGTCCAATTCTCGAGGTTCTTGGTTTCGGTGTTCAGCCG ACTGTGATCGGGAGGACGTTTCGACCGTCGCAACTGAAAGGAACCCTGTCATCAGCCATG TTGCTCACCTACCTCTGCCTGGTGAGCTCGCTGACGGTCCTTCTCCTCACGCCGTCCTGG GCCGACGCCCAACCGCCGCGCTGTCGAGCCTTG…	TACATGAACAAGCGGGAGATTCAGCTTCAGGACTGCTTCGACCCCAACGGCCAGAAGTTG	MLLTYLCLVSSLTVLLLTPSWADAQPPRCRALCQNSYAEDACQRCRLRIPMRFGKRDSSR AVALIRDPILDVRSMVLDDELGTSMSSSREVLETRPSTRTSDQYGLLLRAIRDAAGRSYD
Crustacean hyperglycaemic hormone-(CHH)-related iontransport peptide variant/isoform A	CHH-related ITP, CHH/ITP	GGACACACACGGACCGGAGAGAGAGGAACTCTGTGGCGGACCGAGTGGAAAGCGGAAACG TCGTGTTCCACCCCGATATCCAGGAAAAGAAAAAATTCCTCGTCGCTCGGATCACGCCCA TTCCACCAGCTCGCGCATCCAAGACTCGCCCACGACAAACACCGGACAAGCTCAACAGAT GAGCCCGAGCTGTCCCGTGCACCGGCGGTGGCTGGCAGCGCTGTTGCTGGTGTCCGGCAC GCTGGTGTCGCACCAGGGAGCCCAGGCCAGGAACCTGCACAAGAGGAGCTTCCTCGAGCT GGGCTGCAGGGGAAACTTTGAGCAGTCCTACCTCGCCCGGCTGGAGAGGGTGTGCGAGGA GTGCTTCGGCCTCTACAGGGAACCCCAGGTCTA…	TACGGGGCCGAGGGAAGCATGACCATATTCCTGGAGGAGCCGCAAGACTGCTCCTGCCAC	MSPSCPVHRRWLAALLLVSGTLVSHQGAQARNLHKRSFLELGCRGNFEQSYLARLERVCE ECFGLYREPQVYNICRANCFKNENFDLCADALLLKDEMSDLRRMINYVYG
Crustacean hyperglycaemic hormone-(CHH)-related iontransport peptide variant/isoform B	CHH-related ITP, CHH/ITP	AAAGGTGGACACACACGGACCGGAGAGAGAGGAACTCTGTGGCGGACCGAGTGGAAAGCG GAAACGTCGTGTTCCACCCCGATATCCAGGAAAAGAAAAAATTCCTCGTCGCTCGGATCA CGCCCATTCCACCAGCTCGCGCATCCAAGACTCGCCCACGACAAACACCGGACAAGCTCA ACAGATGAGCCCGAGCTGTCCCGTGCACCGGCGGTGGCTGGCAGCGCTGTTGCTGGTGTC CGGCACGCTGGTGTCGCACCAGGGAGCCCAGGCCAGGAACCTGCACAAGAGGAGCTTCCT CGAGCTGGGCTGCAGGGGAAACTTTGAGCAGTCCTACCTCGCCCGGCTGGAGAGGGTGTG CGAGGAGTGCTTCGGCCTCTACAGGGAACCCCA…	ATGAGCCCGAGCTGTCCCGTGCACCGGCGGTGGCTGGCAGCGCTGTTGCTGGTGTCCGGC ACGCTGGTGTCGCACCAGGGAGCCCAGGCCAGGAACCTGCACAAGAGGAGCTTCCTCGAG CTGGGCTGCAGGGGAAACTTTGAGCAGTCCTACCTCGCCCGGCTGGAGAGGGTGTGCGAG GAGTGCTTCGGCCTCTACAGGGAACCCCAGGTCTACAACATCTGCAGGGAAAACTGCTTC AAGAACGAGAACTTCTTAAAGTGCGCCGAGGCGTTGTTGCTGCACGACGAGATGGAAAGC CTGAAGGGCAAGGTGGACTACCTGTACAGTCGATGA	MSPSCPVHRRWLAALLLVSGTLVSHQGAQARNLHKRSFLELGCRGNFEQSYLARLERVCE ECFGLYREPQVYNICRENCFKNENFLKCAEALLLHDEMESLKGKVDYLYSR
Crustaceancardioactive peptide	CCAP	AGGATGACACCGCCGACGACAGCTACTTGGTGGAACAGAAGCGCCCCTTCTGCAACGCCT TCACGGGCTGCGGAGGCAAAAGATCTTCCCCTAACAGAATAGATCTGCTGGCTCGACTTC AGAACCGGCTGCTCAGTGAGATCCGCAATATGGAACTCCGAACCAGACTTGAAGAAGGCC CCAGCCGCCGGCATGATGGATACACGGACAACCTTCGAAGCAACGGCCTCCTAATGGACC TCCTGACGCCTTCGTTCCGGAAACGAAAGTTCCCAATGGAAGGTCCGTAGGAGTTTAGCC TGGGATACCAACGTACGTCCCGAGGCAGGCCCTCACAGGACTCCCTCCCGCTGTCTCCAA CCGTGTTGACCGAGTTCGCCGAAGATGAACGTC…	GATGACACCGCCGACGACAGCTACTTGGTGGAACAGAAGCGCCCCTTCTGCAACGCCTTC ACGGGCTGCGGAGGCAAAAGATCTTCCCCTAACAGAATAGATCTGCTGGCTCGACTTCAG AACCGGCTGCTCAGTGAGATCCGCAATATGGAACTCCGAACCAGACTTGAAGAAGGCCCC AGCCGCCGGCATGATGGATACACGGACAACCTTCGAAGCAACGGCCTCCTAATGGACCTC CTGACGCCTTCGTTCCGGAAACGAAAGTTCCCAATGGAAGGTCCGTAG	DDTADDSYLVEQKRPFCNAFTGCGGKRSSPNRIDLLARLQNRLLSEIRNMELRTRLEEGP SRRHDGYTDNLRSNGLLMDLLTPSFRKRKFPMEGP
Corazonin	CRZ	TCTGACTCCAGAGTTGGGACCGCGAGTTGCAACGATCGTGGTGTCCAGTACGCTCATCCT CGGAGTCGACCCAGACGTAGCCTTCCGGTCCAGAGCCATGAGTCACTACCTGGGCCTCTC CGCGGTGCTGCTGGTGTGCCTCGCTGTGACCGCCTACTCGCAGACCTTCCAATACAGCCG TGGATGGACCAATGGCAAGCGGCGGGTGGCCGAAATGCCTCTCGTCGGAGTCCCCGTCCG TGCTTCCAACGATCACCGGGCCCTGGATGAAGTCCTCTCGAAATTCACTCCCCGGGATCG GATCGTTTTGGAGAGGCTAGGCCACATGGTGAGGGTACTTGATCACGCCGAGGAGGAACA GCAGGAATACTAGGTAGGGAGAAGGGAAGCTGC…	ATGAGTCACTACCTGGGCCTCTCCGCGGTGCTGCTGGTGTGCCTCGCTGTGACCGCCTAC TCGCAGACCTTCCAATACAGCCGTGGATGGACCAATGGCAAGCGGCGGGTGGCCGAAATG CCTCTCGTCGGAGTCCCCGTCCGTGCTTCCAACGATCACCGGGCCCTGGATGAAGTCCTC TCGAAATTCACTCCCCGGGATCGGATCGTTTTGGAGAGGCTAGGCCACATGGTGAGGGTA CTTGATCACGCCGAGGAGGAACAGCAGGAATACTAG	MSHYLGLSAVLLVCLAVTAYSQTFQYSRGWTNGKRRVAEMPLVGVPVRASNDHRALDEVL SKFTPRDRIVLERLGHMVRVLDHAEEEQQEY
EFLamide		AGTTGAGTTCCAACGTCAACCGTCGATTGTTCTGAAGGAGAGAAAGCCGCTCGTCTTGCA CAAAACCCCTCCAGCTGTTTCTTCGCTCTTCGGAAAGGTTCGAGCCAGCCAACGAACGAA ACCGGTCGTTATGAGTCTCCCTCAACTCCTCCTGCTCGTGGTCCTGGTGACTTGCGGGTT CCTGTGTGTGGCCAACGCCAGCATGGAGGCTAAGAGGATGGGCTCGGAATTTCTCGGCAA GCGTTCTCGAATGGACGCGGCAGACCTGATCTCGGGTCTCTGGGAGGAGGACGGGCAACC GAGACCCTCCGCAGCTCGAGTCCGCTTCCTGCGCACGGCGGCTGCGCTGAACCGGCTCGG AGCCCTGGAAGACGACGACGACGCCCTCGAGGC…	ATGAGTCTCCCTCAACTCCTCCTGCTCGTGGTCCTGGTGACTTGCGGGTTCCTGTGTGTG GCCAACGCCAGCATGGAGGCTAAGAGGATGGGCTCGGAATTTCTCGGCAAGCGTTCTCGA ATGGACGCGGCAGACCTGATCTCGGGTCTCTGGGAGGAGGACGGGCAACCGAGACCCTCC GCAGCTCGAGTCCGCTTCCTGCGCACGGCGGCTGCGCTGAACCGGCTCGGAGCCCTGGAA GACGACGACGACGCCCTCGAGGCGTCGCCCCTCATGTCGGACCTAAGTGCCGCCGCGCTC TACGCCAAGCAGAAGCGCATAGGCTCCGAGTTTTTGGGCAAGCGCTCGTCCGCAGACCTG GTGCAGAAGAGGATGGGCTCGGAATTCCTCGGC…	MSLPQLLLLVVLVTCGFLCVANASMEAKRMGSEFLGKRSRMDAADLISGLWEEDGQPRPS AARVRFLRTAAALNRLGALEDDDDALEASPLMSDLSAAALYAKQKRIGSEFLGKRSSADL VQKRMGSEFLGRRKRDAVHGDFPPPVVGPLDA
Elevenin		GCAGGTTGAGACGGAAGCAGCTGTGCGGTGGAGCAACCCGAGAACCCGGGGTCATGAAGC GGACCTGTATCCAGGCGGTGGTGGGAGTCCTCTTCTTTGCTGCCCTCGTCCACCAACTTC ACGCAGAGCTCGACTGCAGAAAATATCCATTCTACTACCGCTGCCGGGGAATCAGCGCCA AGCGTTCCTTCGCGCCGATAACAAAAATGGAGGCGATGTCCTTGAAAGAGCTCTACGAGG ACGACGATGGGTGGAAGAACCGGCGGAGACCAGCGGATGCGGTCCTAGGCTGGGTGAGAA ACAAGTATGGCGACGACATCTTCGACCCCGACGAACCCTTGGACACCACTAGAGGCTCCT TCGAGCGGAAGGAGTTGTACTGACCGAAGCGCA…	ATGAAGCGGACCTGTATCCAGGCGGTGGTGGGAGTCCTCTTCTTTGCTGCCCTCGTCCAC CAACTTCACGCAGAGCTCGACTGCAGAAAATATCCATTCTACTACCGCTGCCGGGGAATC AGCGCCAAGCGTTCCTTCGCGCCGATAACAAAAATGGAGGCGATGTCCTTGAAAGAGCTC TACGAGGACGACGATGGGTGGAAGAACCGGCGGAGACCAGCGGATGCGGTCCTAGGCTGG GTGAGAAACAAGTATGGCGACGACATCTTCGACCCCGACGAACCCTTGGACACCACTAGA GGCTCCTTCGAGCGGAAGGAGTTGTACTGA	MKRTCIQAVVGVLFFAALVHQLHAELDCRKYPFYYRCRGISAKRSFAPITKMEAMSLKEL YEDDDGWKNRRRPADAVLGWVRNKYGDDIFDPDEPLDTTRGSFERKELY
Enterin		TGTCCATTCGACCTTTCGCGAAACGTACAACGCCCTACAGCGGGTATCGAAAGATATTCT ATGTAGGTAAGCGAGCGACAGCGGGCCAACATCTACCA	TCCATTCGACCTTTCGCGAAACGTACAACGCCCTACAGCGGGTATCGAAAGATATTCTAT GTAGGTAAGCGAGCGACAGCGGGCCAACATCTACCA	SIRPFAKRTTPYSGYRKIFYVGKRATAGQHLP
Eclosion hormone	EH	GAGAGCGGGAGAGAAGGAAGGAGAGGAGGAGAGGAGCCCTCCCCTTTCCCTCGCCGAGGC GGGGGTGATTGAAAATCGACAGTTGTCGTGGCGCTCCGGTCGTCGTCACCGATATATAAT CGGGCTTTCTCCAGCATGGCCGATTCACTGGCCTATTTGAGATACGACCGGTCAGAGAGA AGCGCGGCTGCTGTCCGAACGCGAGGCTACAGGCTGCAAGATTGGTAACGGGAGGCATAG GCTACAAGGTCATCCAGACGATCTACTTGGTGTCCATCCCCAGACAAGGTCAACTGTCGA AGGTAACCATGGCTCGAATCTTCGACTTCACGATTTTCCTCGTGGTAAGCACCGCTACTT TTGCGGTGCTGCTCTCACTATCATCAGCGACTC…	ATGGCTCGAATCTTCGACTTCACGATTTTCCTCGTGGTAAGCACCGCTACTTTTGCGGTG CTGCTCTCACTATCATCAGCGACTCACACGTACCCTTCAGATCCTGTGCTAGTGTGTATC AACAACTGCGGCCAGTGCAAAATGATCTACGGCGAGTACTTCAACGGTCGCCAGTGCGCC GAGGAGTGTTTGAGCACTGCGGGGTTCATCCAGCCCGACTGCGACGAGGCGGACAGCATC GTCAAGTACCTCCGGAGGAAACCATGA	MARIFDFTIFLVVSTATFAVLLSLSSATHTYPSDPVLVCINNCGQCKMIYGEYFNGRQCA EECLSTAGFIQPDCDEADSIVKYLRRKP
FMRFamide_Myosuppressin-like		AAGTGCTCGCGGCGTTCGCCGGAGCGCGTCTGCATTCTCTAAGGTGGATCGTCGCTACCA CGGAACTGTGCACCTGTGTCGTTCGTTCGGCGAGCAACCTTTGGAGTCTTCTTCGCGTCC AGGGCCACGCTTCGGGAGTTGCGCTACACGCAGGGCCCGTACCTTGAGATGTACAACAGG GAGAACCAGAGTCAGTCAACGAGCCCAAACAAAGTGCCCAGCCGCTGGACCGAGTCGCCC GCACCGCCGACCCCGACAACGCCAAGGACACCGGCGGCAGGGATCCCTACTCGGATTACA ATACGCTCATGGCGATTATGGGTCCCAGGCGGCACCGGTACCTTCATTTCGGACGCAAAA GAGCCTTGCCTCTTTACTCGGATGTTCCCGTCG…	ATGGCGATTATGGGTCCCAGGCGGCACCGGTACCTTCATTTCGGACGCAAAAGAGCCTTG CCTCTTTACTCGGATGTTCCCGTCGATCAAGTGGAAGGCAGTGATGACTATATCGGCGAC GACTACGACGCCTCTTCGGCCGAGTCCTTGGAAGATGCTATGCGCTGGGCCAAGCCGTAT CTGGGAGACGGGCTCCACGGGGACGTGGTTCTCTCAGGCGCCCTGGAAGATGGCCAAGTG ATTAGGTACAAAAGGGACGTCAGCATGGCGTCGGTACGTGACGACGAACTTGACACCAAC ACGGACCAGAAGAGACGAGCGCTAATTGAAGTACACGACGAGCTCGCCCGAGACGGAAAC GCCGGTCCCTACCTCGATTGGCAAGGAAGGGAA…	MAIMGPRRHRYLHFGRKRALPLYSDVPVDQVEGSDDYIGDDYDASSAESLEDAMRWAKPY LGDGLHGDVVLSGALEDGQVIRYKRDVSMASVRDDELDTNTDQKRRALIEVHDELARDGN AGPYLDWQGREKKSQNRILHFGKREGQHESTQLGSDEVQGDIKRAMNRILHFGKRVRDDA TSDFQGDDYGWYSSGDKRATNRIMHFGKRQPEEILISDESSGPQIQIHGNDKKSINRILH FGKREGNEAFDTDLVESGYRKRNARSNRIMHFGKRTDGGLTSDFDPESHTALKRATNRIM HFGKRESALSSSLEDQLKRDFFEWKKRYTNRMLYFGKKRPQDRYTDKRITNRIMHFGKRG VIFPLSDETDDSSGKQKRQLKNSILHFGKRDDE…
Glycoprotein hormone alpha	GPA	CGACTCTCCTCCCCCATGGGGAAGATTGTCCCGCCCTTCCCAAAGTTTTATTTGAGATCG CCTTCCTCGGCGTCTGCTTCTCCGTGTTGGCCTAGAATCGCATATTTGAACATTCGCTCA ACAACGCCGTAGATATATTTTTTGTATTTCTTTCTGACCGCCTTTGCGACCAGTTTAACT TGAAAGACAAATTATAGTTGCTACGTTGCTCGAACTCGAGCGCTGCAAAGACAAGTTACT GCAGGTTTGCCGCTTTAAAGTCGTCCGCATTTTTTTCATCTCAAACTCGGTAAAAGGTTT GCTAAAGGCCCAAATTATTGTTTGCTGAGCGAAAAGCTAACAACACAAAGACGCCAAGAT TACTGTCATCGCTTTGACGTCAACGAGCGCCGA…	ATGTCGCGCGTCAACCAATTCGTGGCGGTCTTTGTTGCTGTCCTTGTCCTTGGTCAAGCC GGAGCAAATTTTTGGGAGCATCCGGGCTGCCACAAAGTCGGCCACACGCGACGGGTGAGC ATCCCGGACTGCGTGGAGTTCGACATGACGACCAACGCGTGCCGGGGCTTCTGCACCTCG TACTCGATCCCGTCTCCCGAGTACACGCTTCGCATGAACCCCAACCAGGGGGTCACCTCC TTCGGACAGTGCTGCAACATCATGGATACTGAGGACGTCAAAGTCCAGGTCCGCTGCCTC GACGGCCACAAGGACCTGACGTTCAAGTCGGCCAAGAGCTGCTCCTGCTTCCACTGCAAG AAGAACTGA	MSRVNQFVAVFVAVLVLGQAGANFWEHPGCHKVGHTRRVSIPDCVEFDMTTNACRGFCTS YSIPSPEYTLRMNPNQGVTSFGQCCNIMDTEDVKVQVRCLDGHKDLTFKSAKSCSCFHCK KN
Glycoprotein hormone beta	GPB	GTGTGCGTCAGTCTTTGTGCGCGTGGGACGACGCTGGCTCCGGGCGAAAGTTTGCAACTC ACCGACACACGAACGCACACAGTACGCCGGCCACAAACTCACCGGTGTGAGCATCGCGTG GGCCGCCTCGTTCGGCCAATCAGCGAACGCCTCGCCGTACGAGCCCCACTCTCCCACTCG CCGGGACCTTCCAACAAATACTCTCGAACCCCCCCCCCCACCCCATCGTAGGGTTTCCCC CTCTAAAATCTCCGTTCCACGGAATACACGAACCCGCAACAGGCGGCCGTTGTTCAACGC GAAGAAGCCGTCACACATCGCCGTCAACTTTGAATTAGTGAAAAGAAGAAAGAAAACAAA AGAGTTGATGTCGCTGTCGACTGAGATTGCCGG…	ATGAACACCAGCAGGATGCTACGCGGTGCCCTCGCTGTGGCGGTGGTGGTGCTCTGTCCC CTGTTCGGGGACGCTTCGGTCGGCGTGGTCGACACCCAGACGACCCTCGACTGCCACCGG AGGGAGTACACCTTCAAGGCGACGCGCGTGGACGCCAAGGGAAACCGGTGCTGGGACGAC GTCACCGCCATGTCCTGCTGGGGCCGTTGCGACTCGGGAGAAATCGCCGACTGGCGCTTC CCGTTCAAGAAGTCCTTCCATCCGGTCTGCACGTACGACTCGCGGAGGCTGGTCACGACG CAGCTGCGCAACTGCGAACCCGAGGACCTGGACGAAGAGGACGAGCTGAGGACGTACGAC TACTTCGAGGCCCTCAGCTGCTCGTGCCAAGTG…	MNTSRMLRGALAVAVVVLCPLFGDASVGVVDTQTTLDCHRREYTFKATRVDAKGNRCWDD VTAMSCWGRCDSGEIADWRFPFKKSFHPVCTYDSRRLVTTQLRNCEPEDLDEEDELRTYD YFEALSCSCQVCDSTWTSCEGFRHP
IDLSRF-like peptide		TTGAAGGCGACCCGCGCGAGCCCCCGTCCTAGGAGTTCGACTCTGCCGCATCGCACCGCC GCACCGCAGAGAAGCGCGCTTTAGAGGGGAGAAGCGTCCCGCAGAGCACTTGTTCCGCGA AGGGGTCCTTTTTGCGCTCTCCTCGAAAAGTGTCGTCGTCGGCTCTCCGCCCGCCCGCCC GCCAGACACCGGACATTCGATCTCGCAACAAGTTTTTAAGTTTCTGCGTTACAGTGAAGT GTCTTTAGTTTAGTTTCTAGGTTTTTGTTTTCCTTTTTGTTCCTTCGTAGTTTTCGGGCA TTCGACGAAGTCGTATTGCGGTCGTTATTTGCGTTGTAGTGAGTCGTCTGTTTCTGCGTG TTGCTGCTTCCGTGGTCTCGGTTTCTTTCGGTC…	ATGCTCACCAGGGCAACGCAACACCTGTTCTTCCTGGGAGTCGTACTGGTCGGACTGGCG CAGGGAGCGTACCTGATCAACTTCTCACACGTGCTCAACAGGAACTTGGGAAACGTGAAG CGGGAAGTGGACACGGAGCGCTGTCACCCAACGAAGCCCTTCCGGTGTCCGTCGTCCGCC ACGGTGTGCATCTCCATCCAGTACCTGTGTGACGGCGCACCCGACTGTCCCGATGGCTAC GACGAGGACCCAAGACTCTGCACTGCAGCCAAGCGGCCCCCAGTTGAGGAGACCGCCAAC TTCCTGCAGACCCTGCTGAGTAACCACGGACCCAACTACCTGGAGAAGCTATTCGGCGCC AAAGCCAGGGATGCCCTCGCACCCCTCGGAGGA…	MLTRATQHLFFLGVVLVGLAQGAYLINFSHVLNRNLGNVKREVDTERCHPTKPFRCPSSA TVCISIQYLCDGAPDCPDGYDEDPRLCTAAKRPPVEETANFLQTLLSNHGPNYLEKLFGA KARDALAPLGGVQKVAVALSEGETLEDFGKALHLMRSDLEHLRSVFLAVESGDISLLRSL GIRDSELADVKFFLDKLVATGFMD
Insulin-related peptide	IRP	GTCGTAGGCGGGTGGGCAGAGGCCACGGCATGCGCGTATAAAAGCGGTGGATATCCCTCA CGTGGCCGCAAGCCCAGGGTCCGAGTCCCGAGAGAGCCTTGACGTGCCAAGGTCAGACAG CCCCACCGATGGTTTCCTGGGCACTCAACACAGTCGTGGTGGCGCTGGTCGCTGCCAGCG CGCTCGTGGCGCCTGCGGCGGCAGGCTCCGGACGGCGCTGCGGCAAGATTCTGCTCGAGT TCATGGAGTTCGTCTGCGAGGGAGAGTTCTACGATCCGTACGAAAACACCGGGCCCAAGC GGTCCCTGATCGGTCAGCGGCTGTATCCTCTGGTGTCCCCTGGCATCGAGAACACCGACA AGGCTCCCGCATCAGGCTTTCTACGGGCGGAGT…	ATGGTTTCCTGGGCACTCAACACAGTCGTGGTGGCGCTGGTCGCTGCCAGCGCGCTCGTG GCGCCTGCGGCGGCAGGCTCCGGACGGCGCTGCGGCAAGATTCTGCTCGAGTTCATGGAG TTCGTCTGCGAGGGAGAGTTCTACGATCCGTACGAAAACACCGGGCCCAAGCGGTCCCTG ATCGGTCAGCGGCTGTATCCTCTGGTGTCCCCTGGCATCGAGAACACCGACAAGGCTCCC GCATCAGGCTTTCTACGGGCGGAGTCGGCCAGCCAGCTACTTCGGAAGCGCAACTTCCAA GGCGGAATAGTGTTCGAGTGTTGCTACAAGGCGTGCAGTATCATGGAGGCCCAGAGCTAC TGCCCATCCTAA	MVSWALNTVVVALVAASALVAPAAAGSGRRCGKILLEFMEFVCEGEFYDPYENTGPKRSL IGQRLYPLVSPGIENTDKAPASGFLRAESASQLLRKRNFQGGIVFECCYKACSIMEAQSY CPS
Insulin-related peptide	IRP	TCGTAGGCGGGTGGGCAGAGGCCACGGCATGCGCGTATAAAAGCGGTGGATATCCCTCAC GTGGCCGCAAGCCCAGGGTCCGAGTCCCGAGAGAGCCTTGACGTGCCAAGATGAACGCTG CTGTTTTGCTGCTGCTGTGCGCCACCGCACTGCTCAGCAGTCATCGGGGGGCGTCGGCTC GCTCGGGCGTGGAGAAGAGGAACAACCGCTACTGCGGCAACAACCTGAACCGCGTGCTCG AGTTCCTCTGTGAAGAGTACTACGATCCGACCCAGAAGCGGCACACGGGCTACAGACCGG CCCACGACGTGCCGGCCACACTACCCGTCTGGTTCCCCGTGCTCGACGCCAACGGAGACT CCAAAATGGGCTTCATGGAGGCCAAGGCGGCCC…	ATGAACGCTGCTGTTTTGCTGCTGCTGTGCGCCACCGCACTGCTCAGCAGTCATCGGGGG GCGTCGGCTCGCTCGGGCGTGGAGAAGAGGAACAACCGCTACTGCGGCAACAACCTGAAC CGCGTGCTCGAGTTCCTCTGTGAAGAGTACTACGATCCGACCCAGAAGCGGCACACGGGC TACAGACCGGCCCACGACGTGCCGGCCACACTACCCGTCTGGTTCCCCGTGCTCGACGCC AACGGAGACTCCAAAATGGGCTTCATGGAGGCCAAGGCGGCCCTGCAGCTGCTGCGACCT TCCGTCCGCTACGGCCGCCAAACCCGGGGAATCGTCGAGGAATGCTGCCACAAGAGCTGC TCGACCCTGGAGCTTCTCGCGTACTGCAAGACT…	MNAAVLLLLCATALLSSHRGASARSGVEKRNNRYCGNNLNRVLEFLCEEYYDPTQKRHTG YRPAHDVPATLPVWFPVLDANGDSKMGFMEAKAALQLLRPSVRYGRQTRGIVEECCHKSC STLELLAYCKTPRNNADLQVSSDDNTA
Kinin		GAGAACATGCAACAGGCGCTCCTCGCGGCAGGAGCTACACACAGAGCAAGGCGGGTGCAT GGAGCTGCGGGGCCACGATGCGCAGGAACTTCGGTTCCTATGGACCCTGCTGGCAACCAC GTTCCTGATGAGCATGGGAGGGCTATGCCAGGACGTGGACAGCGGCAGCGGTGACCTGGG CAGATCGTCCAGGGTCGGCGAGAGCTTCATCCGCTGGAACATCTCGCCCGCCACGCTGCA GCACATGCGTTCGGAGTCCTTCAAGCGCCAGTTCAGCCCCTGGGGCGGCAAGAGAGGCGT CCTTGACCAGGCACTGCCAACCGCGCACCGCCTCTCTGGGCCGCTGTATCTTTACAAGGC GCTCCACTCGCCCGGAGCAATGGGTGAGCGACG…	ATGAGCATGGGAGGGCTATGCCAGGACGTGGACAGCGGCAGCGGTGACCTGGGCAGATCG TCCAGGGTCGGCGAGAGCTTCATCCGCTGGAACATCTCGCCCGCCACGCTGCAGCACATG CGTTCGGAGTCCTTCAAGCGCCAGTTCAGCCCCTGGGGCGGCAAGAGAGGCGTCCTTGAC CAGGCACTGCCAACCGCGCACCGCCTCTCTGGGCCGCTGTATCTTTACAAGGCGCTCCAC TCGCCCGGAGCAATGGGTGAGCGACGAGGCGACAAGCAGCCCGACGACGAGACCTTCAAC CCATGGGGTGGCAAGCGAGAGAACGACAAGGACAAGGAACTGTCCTTCAACCCATGGGGA GGGAAAAGGGGAACTTTTAGTTCCTGGGGCGGA…	MSMGGLCQDVDSGSGDLGRSSRVGESFIRWNISPATLQHMRSESFKRQFSPWGGKRGVLD QALPTAHRLSGPLYLYKALHSPGAMGERRGDKQPDDETFNPWGGKRENDKDKELSFNPWG GKRGTFSSWGGKRDTFGPWGGKRDTFGAWGGKRDTFGPWGGKRDTFGPWGGKRDTFGPWG GKRDTFGPWGGKRDTFGPWGGKRQDKESGFNPWGGKREDPFNPWGGKKEDKNAFSPWGGK REQNFNPWGGKKTSKDSTFSPWGGKREGPFNPWGGKKGDSDTAFAPWGGKRDNNFNPWGG KRDNGNKDSSFSPWGGKRESFGVQASDPDSLEDHSPSRNKRDSSSRVPKTKNSARSAISS VAKTF
Myoinhibitory peptide	MIP	GTCGCGAAGACACGGCACACGAGAACTTCAGGACGGTATCGAACCCTGCCTAGCCGCGTG GGACGACGCTCGGTGAACACGAGACTGCTCGGGATCTGCGGTCACAGCAGAAGCAAGGGG AAAGCGGCCAGTATTACGGCAAGGACCATTAATCAGGACACCCTCGGCACCATGTCTCCG GTCGAATCGTCTCGGCACGTTGGACGGAGGCCCGTCGTGGCGACGTACGGCGAGTCTGGC CGCACCGCCACCAGCGCGGTGGTCTTGAGCCGGAGCCTGCTAGTGCTGCTCGTCCTGGCT GCACTGCTGTGCTGCGGCGCGGCCGAACCCCAGCCGCAGGGAGGCGACTGGAACGCTCTG TCGGGCATGTGGGGCAAGAGGGCCAGCGACTGG…	ATGTCTCCGGTCGAATCGTCTCGGCACGTTGGACGGAGGCCCGTCGTGGCGACGTACGGC GAGTCTGGCCGCACCGCCACCAGCGCGGTGGTCTTGAGCCGGAGCCTGCTAGTGCTGCTC GTCCTGGCTGCACTGCTGTGCTGCGGCGCGGCCGAACCCCAGCCGCAGGGAGGCGACTGG AACGCTCTGTCGGGCATGTGGGGCAAGAGGGCCAGCGACTGGAATCGCCTCTCCGGCATG TGGGGCAAGCGAGCGGGTGCCTACGGACCCTACCAGGCGCTGCTTCTGCGCGCCGAGGAG TCGAACGACGGCGCTGGCCACGGCATCAGTGCCCGGGCAGCTCCTCCCGGATCTCCCCGG GAGAACCACTGGAACGATCTGAGCGGATACTGG…	MSPVESSRHVGRRPVVATYGESGRTATSAVVLSRSLLVLLVLAALLCCGAAEPQPQGGDW NALSGMWGKRASDWNRLSGMWGKRAGAYGPYQALLLRAEESNDGAGHGISARAAPPGSPR ENHWNDLSGYWG
Natalisin	NT	GAGTGACATCGACACCACGGCTGTCCTATAAAAGCCAGAATGGCTCCGAACCTTCTGGAC ACTCGGATCACAGACCCACAGGTAGCATGTCCGACCAACTGCTCTGGATATCCTTCCTGC TGATGATGGGCTGCCTCGCGGACCCTCTAAGGGCTCAGCTACTGCAGCTGTACAGCGGCG ACGTCGACCCGAGGACAACGGGCGAAGGCACGCAGCTGGTCGGCCTAATGCAGCGTCTGC TGCGGGACGCCGCATTGCTCCGCAAGAGGTCGCCCGATGGGGATACCCTTCCACCAGGCT TTGTTGGGGCGCGTGGTCGACGCCAGGAGGCTGACGGCCCTCCGGGATTCGTCGGGGCGA GGGGCAAGAGACCCTCCCTGGTGATTAGAGGGC…	ATGTCCGACCAACTGCTCTGGATATCCTTCCTGCTGATGATGGGCTGCCTCGCGGACCCT CTAAGGGCTCAGCTACTGCAGCTGTACAGCGGCGACGTCGACCCGAGGACAACGGGCGAA GGCACGCAGCTGGTCGGCCTAATGCAGCGTCTGCTGCGGGACGCCGCATTGCTCCGCAAG AGGTCGCCCGATGGGGATACCCTTCCACCAGGCTTTGTTGGGGCGCGTGGTCGACGCCAG GAGGCTGACGGCCCTCCGGGATTCGTCGGGGCGAGGGGCAAGAGACCCTCCCTGGTGATT AGAGGGCTTGCGGACGGCATTAGTTCCGCCGCGGGAGACGCTTACTGA	MSDQLLWISFLLMMGCLADPLRAQLLQLYSGDVDPRTTGEGTQLVGLMQRLLRDAALLRK RSPDGDTLPPGFVGARGRRQEADGPPGFVGARGKRPSLVIRGLADGISSAAGDAY
Orcokinin	NP	CGCGTAGTTGCTGTGTCTCACGGCCGCGAGGAAAATCACGCTGACCCCGGGGCTTCTGCA CTGCAGCGAAACATCATTCAACGGAAGCCTTCTAGTGAATTCCACCCAGACGGAACTTTA GGGGCAGGCCGGGTTAAGAAATATCTTTAGGCAGAAAGATAACACAGCCCTCTTATCGCT CCGCTTTCGATTTACGGGTACACAATGACGTCACTGCTCTTCGTGTTCCTATTGGCCGGC GTCTCCTTGTGCTCCGCCCTCATTGACGGTCACGAAGCCGAGCCCGGCAAGGGAGTCCGA ACATTGGACAAGTTGAGCGGCGGCGAGTACATCCGGGCCCTGCACCGGCTGGGCGGCCGC CGCCTAGACAAAATCAGCGGCGGCGAACTGCTC…	ATGACGTCACTGCTCTTCGTGTTCCTATTGGCCGGCGTCTCCTTGTGCTCCGCCCTCATT GACGGTCACGAAGCCGAGCCCGGCAAGGGAGTCCGAACATTGGACAAGTTGAGCGGCGGC GAGTACATCCGGGCCCTGCACCGGCTGGGCGGCCGCCGCCTAGACAAAATCAGCGGCGGC GAACTGCTCAGGGCGATGCCGGAGTCTCAAGACAGGTCGTCCGGCGAGGTGCTGCGGTCC ATGGGCGGGCCCTACGCGCTCAGGCGCCTCACGGTGCCCAGAGGCCTCGACAGAATCAGC GGCGGGGAGTACATCCGGGCCATGGGTTCGTCTGGCTTCCCAGCCGGGCCTGCGTCGGCC AAGAGGTTCGACTCCCTGAGCGGCCTGACGTTC…	MTSLLFVFLLAGVSLCSALIDGHEAEPGKGVRTLDKLSGGEYIRALHRLGGRRLDKISGG ELLRAMPESQDRSSGEVLRSMGGPYALRRLTVPRGLDRISGGEYIRAMGSSGFPAGPASA KRFDSLSGLTFGGDQHAARKRWYGHGDFDEIDNVGWPGFTKRNFDEIDRTGFEGFYKRAA NAAAAAPAARED
Pyrokinin diapause hormone pheromone biosynthesis activating neuropeptide	PK, PK-related DH, PK/DH, PBAN, PK/PBAN	GGCGTCTGTACCCTGCCCAACAGACTGCCTATAAAAGCTCTCCGCCTTCTCCACACAGTG GCACAGTCTCCAAGTTCACCTAGTCCGTGTGGTCGGGCGTTGTGGTCGCGTTGACTGTAG TGTGCAGGACTTGGTTTGTTGAAGAAGGCTTTTGTAGGTTTCTCGGTTATACACTTAACC CTCGACTCAAAAAAAGTACGGCACGGTTTAGAATCGGGAAGCGCAGGTGGTGTTTGTGTG ACGAAGCTTCTTCAGCAGCGCTTGAAATGGGGGCGAATCGCCAACTGCTGATGAGGGCTT TCTGGCTGCAGCTGCTCTTCAGTACACTGACCCTCGGAGTTGGAGGACATGAGGCGTACT ACGAAGAGGACGGTGGCCTCTGGGGTCCGTCCG…	ATGGGGGCGAATCGCCAACTGCTGATGAGGGCTTTCTGGCTGCAGCTGCTCTTCAGTACA CTGACCCTCGGAGTTGGAGGACATGAGGCGTACTACGAAGAGGACGGTGGCCTCTGGGGT CCGTCCGAAGTGAAGCGGCAGGGCCTGATCCCGTTCCCGAGGGTCGGGCGGTCGGCCGGC CGAGACCTGGGTCGCGGACCCGAGGAACTGCTCACCCTGGACACCGAGCTCGGCTCCGAC TGGGCCTTTCTGCTCTTGCCCTACAAGCGACGCAGCAACAACTTCACGCCACGCATCGGA CGCAAGCGAAGGTCCGTGTCCGAGGACGGTGGCCACGGGGACTCCTCCGACATGCGGGCC CTGTCTAGGCACTCCTGGCCGGGACTGGAGTGG…	MGANRQLLMRAFWLQLLFSTLTLGVGGHEAYYEEDGGLWGPSEVKRQGLIPFPRVGRSAG RDLGRGPEELLTLDTELGSDWAFLLLPYKRRSNNFTPRIGRKRRSVSEDGGHGDSSDMRA LSRHSWPGLEWSYPRMSQQMIPVPRNGRGSFVPRLGKRRMGYDDPESWDSREYSASGDPK RGSFTPRIGRAAFTPRIGRTPFTPRIGRSGDSNKDTMSMDDKTQSASGSGSNSRSTV
Prothoracicotropic hormone	PTTH	GAACAATCCTCTTTTCCCCAGGCCACTCATCGCACTATCACACCTGTACTACTGCGAGGC AGCGTGTCACACTAACTGGTCTCGACACACCCTTCACAATCCCTACTTATAAACGGAGTC ATAATAAGCGGATATGTTCTTTCAAACGGTGTTGACAATACGGGGTGTATCCAGCATCCG GAAATAATAGAGAAAGGGGATCCCTGCGACCGTCCGCTCGGTTTTCCACGCGAGCACTTC TGTTGCAGACGACACCTGGGTTAGCGGACAAACAGCGTCGGCGCCATGAAGCCGCCATGT TGGTTACTCCACGTGTAGCGGCGCGTCTGACAAGATCGCTGCTGGTCATTCTTCTCGTCG CAGCGGGCGTCGAGACGTCACCCAAGCCCGCGT…	ATGTTGGTTACTCCACGTGTAGCGGCGCGTCTGACAAGATCGCTGCTGGTCATTCTTCTC GTCGCAGCGGGCGTCGAGACGTCACCCAAGCCCGCGTGCTCCAGGGCGACCCGCGAAGAC CTGGAAAGGCTTCTGGGATCAGCGTTCAACGCCCGCTACATGGCCATCGACAAGCCAGAC CCGGAACCGACGTCGAGTCGACTCACCGCCCGGCATTCGGAGGACCCACTCAGCGACCAG GCCGACCTGGAGGCAGGCGGTTTCAGCGTCGACGCCGACTTCAGACAAGACTTGCCGGGT GAGCGAAGACGTGTACGCGAGAAGAGGTCGGAGACGGCCAAGCCCTGGGGCTGCGCATCC AGGCTCGAGTGGGAGGACCTCGGAGACGATCGG…	MLVTPRVAARLTRSLLVILLVAAGVETSPKPACSRATREDLERLLGSAFNARYMAIDKPD PEPTSSRLTARHSEDPLSDQADLEAGGFSVDADFRQDLPGERRRVREKRSETAKPWGCAS RLEWEDLGDDRFPRYLRTVKCLGGDCWFGKFRCKARAFTVKVLRRKTAKEKDGDCVMSAS TADLPAELREHWEFEERAVAFCCDCSVDD
Proctolin		TCGGGAGTTTGGGGAAGAAAAGGATGGAGAGGAGAAGGAGGGCGAAGAGCGGAGTCCGGC TGGGAAGGAATCTGATTGGATGAGGGTATAAAAGGGGTACCCCTTGAGCCGAAAAGTTTC ACAGCGATCTCTTTCTCGGACGGGACGGTTGTCGAGTCTGCGGGCGCAAGTAAGCAAGTC GACTTTGACGGCCCCTAGTCGGACCCCAGCCGAACCTCGAACCAATTCAAGATGGTGTCC CAGACACGATTGCTGGCGCTGGCGCTGATGTCCACGCTGATGCTTCTGGTGGTGGATGCC CGCTACCTGCCCACCAGGAGCGACGACCTCCAGAAGGACCACATCAGAGACATCCTCAGA GGCCTGTTCGAGAAGGCAGAGTTCGAGAAGTCT…	ATGGTGTCCCAGACACGATTGCTGGCGCTGGCGCTGATGTCCACGCTGATGCTTCTGGTG GTGGATGCCCGCTACCTGCCCACCAGGAGCGACGACCTCCAGAAGGACCACATCAGAGAC ATCCTCAGAGGCCTGTTCGAGAAGGCAGAGTTCGAGAAGTCTGCCAGCAACCTTCTGGCG GACCTGGGCAGCGCATACACGTTGCGAGGAGGCGCGCCCCTGGGCTCCGACATGGGCGCG TACGCAGGTTCCAGGGCCGGAGCCGTGCGCTCGGGCCTCCTGTCCAGGGACATGGGCGCC TGA	MVSQTRLLALALMSTLMLLVVDARYLPTRSDDLQKDHIRDILRGLFEKAEFEKSASNLLA DLGSAYTLRGGAPLGSDMGAYAGSRAGAVRSGLLSRDMGA
Relaxin		CAGGTGTTTCAGGAGGAGCTGCAAAATGCTTCGCTGCGCCACCGTCTGGCTCGTGGTGAG CGCTGTGATGGACCTGGCCACGGGGACCGCGGACACTCCAAACTGGGAAGAGATCTTCAG GAATCGCAATGACGAAGACTGGGCGCGCGTGTGGCACGTGGAGCGTCACCGGCGCTGCTA CCACCAGCTCGTGTCGCACATGAACCTCGTGTGCCGGGAGGACATCTACAAGCTGAACAG ACGCAGGAGAGACGTGGCGGCAGACAAGGACCCAGAGATGACGGACCTGTTCCTGAAGCC GGAGGCGGCGCTGGGCGTCCTGACCGGAAAGTTGTCGAAGCGGAGAGCGACGCAGCACAA CATCCGCACCAGGAGCATTATTGACGAGTGCTG…	ATGCTTCGCTGCGCCACCGTCTGGCTCGTGGTGAGCGCTGTGATGGACCTGGCCACGGGG ACCGCGGACACTCCAAACTGGGAAGAGATCTTCAGGAATCGCAATGACGAAGACTGGGCG CGCGTGTGGCACGTGGAGCGTCACCGGCGCTGCTACCACCAGCTCGTGTCGCACATGAAC CTCGTGTGCCGGGAGGACATCTACAAGCTGAACAGACGCAGGAGAGACGTGGCGGCAGAC AAGGACCCAGAGATGACGGACCTGTTCCTGAAGCCGGAGGCGGCGCTGGGCGTCCTGACC GGAAAGTTGTCGAAGCGGAGAGCGACGCAGCACAACATCCGCACCAGGAGCATTATTGAC GAGTGCTGCGACACCGAAGTCGGCTGCAGCTGG…	MLRCATVWLVVSAVMDLATGTADTPNWEEIFRNRNDEDWARVWHVERHRRCYHQLVSHMN LVCREDIYKLNRRRRDVAADKDPEMTDLFLKPEAALGVLTGKLSKRRATQHNIRTRSIID ECCDTEVGCSWEEYAEYCPANRRMRNRRR
RYamide		ACTTTGACGCACGCCGAGCGCAGGAGGAAGACGCACCGAGCGACAGGCCTGCCATCTCTC GACGAGCGGCTCAAGTGCGGAATTACCGTCGACCACTTCGCACCCCCTTTCGCCCAGCAT CGCACAATCGCCCCTGCCAGTATGCTGCACTGCCGAGCCTGGGCCGTGGCGCTGATCGCC CTGCTGGTGCTGAGCGTCGCGTCGGCCGCAAAAGGTACCCCGCAGTTCGTGCCCAACGGA CGCTACGGACGCCGGAGTGTCACGCCGCCCCTCGCAGGCGTCTCCAGAGACATCACAGTC AACTTCTTCGGGGATTCAAGCATTTCGTGCACCCACACGGGCTTTGCGGATATCTACAGG TGTACCAGG	ATGCTGCACTGCCGAGCCTGGGCCGTGGCGCTGATCGCCCTGCTGGTGCTGAGCGTCGCG TCGGCCGCAAAAGGTACCCCGCAGTTCGTGCCCAACGGACGCTACGGACGCCGGAGTGTC ACGCCGCCCCTCGCAGGCGTCTCCAGAGACATCACAGTCAACTTCTTCGGGGATTCAAGC ATTTCGTGCACCCACACGGGCTTTGCGGATATCTACAGGTGTACCAGG	MLHCRAWAVALIALLVLSVASAAKGTPQFVPNGRYGRRSVTPPLAGVSRDITVNFFGDSS ISCTHTGFADIYRCTR
SIFamide		CTCGGGACTAACAAATCAGTTTCGGAATTCCCACGACGCCCCAGAAGAAGTGGCGACGTG GCACGGGGCCGAAAGGGGACGAGGCGGAGAAGGACAGCGTGCTTCGTCGCTGGAACCACA GAGTACTGGCTTCTTTGTAGGCGTTGGGGCCCCATCACCCCTTCGCGCTTTCGTCCCTGC CTCCCCCACGACGCCCCGGAGGCTCCAGAAAGCTCCCCCCCCCTAGCCGTCTAGTGTCAA CATGCTCCCTGAGTCGGCGGAGAGCGCTAGTGAAGACAGGACGAGTGCTGGACCAACCGG ACATCAGCCTTGAGCCACGTGACTTGCTTGGTCCGCGTCCAAATATCCAGAGAGCGCATT GACGCGGTCCGGTGCCGGTAGTTGATTGGTTTA…	ATGAATTCCTGGAAAGCCTTCTTCATGTTTGGCACGCTTTTGGTGATGGCGGTCATGATG AACATGGCATGCGCAGCCTACAGGAAGCCACCTTTCAACGGCAGCATATTCGGCAAGAGG TCCAGGGCAGACCTGAACAACGCAGATGTGAAATACGCAATGTGTGAAGCCGTCTGGGAT ACGTGTACGCAGTGGTTTCCCATCACCCAGGATGGCGCGCAGTAG	MNSWKAFFMFGTLLVMAVMMNMACAAYRKPPFNGSIFGKRSRADLNNADVKYAMCEAVWD TCTQWFPITQDGAQ
Short neuropeptide F	sNPF	GCGAGGCGTGCATCCAATCGATGCGGCCAGGCGGCGATTGGCCACGAGGCCCGTGCACGC GCAGAGCGCCTTGGGCGCCCGTCTATAAGAGCCCGTTCCTCTCGCGGGGCTCCCACGCCA CCGTCCGGAGAAGCCGCTCTTCGCTCTACTCGTCTGAGCATCCAGGAGAAGCGCCTTCTC GGTTCCTTGCGATCCACACCTCAAGCCTCATAATGGTTTCGCTCAGGAGACGGCCTGCGT CCTTCTCGATAGCCTGTGTCTTCGTCGTCTTGTTGGTGGCCGGAACATTCGCAGCCGCCT ACGCAGACTTCAACGGTGAGCGTGACATGCGTGACCTGGTCGAGCTGCTCCTGAAGAGCG AGCAGGAGTCGCAGCTCAGCCACACCATGGAGC…	ATGGTTTCGCTCAGGAGACGGCCTGCGTCCTTCTCGATAGCCTGTGTCTTCGTCGTCTTG TTGGTGGCCGGAACATTCGCAGCCGCCTACGCAGACTTCAACGGTGAGCGTGACATGCGT GACCTGGTCGAGCTGCTCCTGAAGAGCGAGCAGGAGTCGCAGCTCAGCCACACCATGGAG CGCAAGGGAGGTCGCTCGCCATCGCTGCGCCTGCGCTTCGGTCGTCGCTCGGACCCAGCC TGGAGCGACTCCTTGCACCGCTTCCTGGCGGCAGGTAACGCTGCGGGAGACTCCGGCCAC TCCGCACCGGCCGCCTAA	MVSLRRRPASFSIACVFVVLLVAGTFAAAYADFNGERDMRDLVELLLKSEQESQLSHTME RKGGRSPSLRLRFGRRSDPAWSDSLHRFLAAGNAAGDSGHSAPAA
Sulfakinin 1 identical		GCCAAGCGGGGGTACAGGAGGTCATCAGCTAGCAACATGAGAGCGTCTTCGTGGTTCCTG ATCTGCCTTCTTGCAGCACTCGTTTACGGTTCGTGGTCCAGCCCAACGTCCATGCAGCAG CGCCACCGCATGGCGATGGGCAAGTGGCTCAAGAGCGTCCTTCCCGGGGCGCCATCCGGC GGTGACGCCGGGAGTCGGAACAGCGGCGACATCGACACGGACATGATCGATCCCGTCATA CTTGCCAATGGCTTCGCCAAACGGCAGGATGACGACTACGGTCATATGAGATTCGGCCGT TCCGACGATTACGGACACATGAGGTTCGGCCGCAAGTGAACCGACGGGACACGAGCGTAC GTCGAAACGACTTGGTGACCGCCGTATACCTCC…	ATGAGAGCGTCTTCGTGGTTCCTGATCTGCCTTCTTGCAGCACTCGTTTACGGTTCGTGG TCCAGCCCAACGTCCATGCAGCAGCGCCACCGCATGGCGATGGGCAAGTGGCTCAAGAGC GTCCTTCCCGGGGCGCCATCCGGCGGTGACGCCGGGAGTCGGAACAGCGGCGACATCGAC ACGGACATGATCGATCCCGTCATACTTGCCAATGGCTTCGCCAAACGGCAGGATGACGAC TACGGTCATATGAGATTCGGCCGTTCCGACGATTACGGACACATGAGGTTCGGCCGCAAG TGA	MRASSWFLICLLAALVYGSWSSPTSMQQRHRMAMGKWLKSVLPGAPSGGDAGSRNSGDID TDMIDPVILANGFAKRQDDDYGHMRFGRSDDYGHMRFGRK
Sulfakinin 2 identical		GCCAAGCGGGGGTACAGGAGGCCATCAGCTAGCAACATGAGAGCGTCTTCGTGGTTCCTG ATCTGTCTTCTTGCAGCACTCGTTTACGGTTCGTGGTCGAGCCCAACGTCCATGCAGCAG CGCCACCGCATGGCGATGGGCAAGTGGCTCAAGAGCGTCCTTCCCGGGGCGCCATCCGGC GGTGACGCCGGGAGTCGGAACAGCGGCGACATCGACACGGACATGATCGATCCCGTCATA CTTGCCAATGGCTTCGCCAAACGGCAGGATGACGACTACGGTCATATGAGATTCGGCCGT TCCGACGATTACGGACACATGAGGTTCGGCCGCAAGTGAACCAACGGGAGACGAGCTCAC GTCGAAACGACTTGGTGACAGCCGTATACCTCC…	ATGAGAGCGTCTTCGTGGTTCCTGATCTGTCTTCTTGCAGCACTCGTTTACGGTTCGTGG TCGAGCCCAACGTCCATGCAGCAGCGCCACCGCATGGCGATGGGCAAGTGGCTCAAGAGC GTCCTTCCCGGGGCGCCATCCGGCGGTGACGCCGGGAGTCGGAACAGCGGCGACATCGAC ACGGACATGATCGATCCCGTCATACTTGCCAATGGCTTCGCCAAACGGCAGGATGACGAC TACGGTCATATGAGATTCGGCCGTTCCGACGATTACGGACACATGAGGTTCGGCCGCAAG TGA	MRASSWFLICLLAALVYGSWSSPTSMQQRHRMAMGKWLKSVLPGAPSGGDAGSRNSGDID TDMIDPVILANGFAKRQDDDYGHMRFGRSDDYGHMRFGRK
Tachykinin-related peptides	TRP	CCGGCTTTGAACCCCGGGTTCCCGCGGCTGAGCGCGGCATCGATTCGTCGCGCAGGCGGC GCTGTCGGCGCGACGTCACCTGTGACGTCACCGGGGGCCCTGTATGTTAATGGCAGCGCG GAGGATAAAAACCCAAGAGGACCAATGGGACAGGGCCGCCAGTGATAAGCAAACCCGGTG TCCGAACCCTTGTCGTCGCCAGTCGGTCTCCTCGGTGCACACAAAGCCTGCGGTTCGACG CACCAGCACCGGGTCTTCACGTGGAAGCACGCAGCGCCCATCGCGACAGCCGAAATGGAC CATCCGGAGATGAAAGTTGTGGCACTGTGGTCTCTGGTCCTGCTGCTCACGCTAAGCTCA GTCAGGACTGCCTCGTTTCAGAGTTCGGAGGTC…	ATGGACCATCCGGAGATGAAAGTTGTGGCACTGTGGTCTCTGGTCCTGCTGCTCACGCTA AGCTCAGTCAGGACTGCCTCGTTTCAGAGTTCGGAGGTCGGCAACGAGCTGCAGTCGCCC GAGGTGGGAGAAGTTTCGCTGGTTGAAAAGTTGGGCTGGGACGGCGGCTTGGACGGCGGC GACGACCTGGAGATCGCGGCGGCAGCCGACGACGAGAAGCGCGCCTTCCACGCCATGCGA GGCAAGAAGGACGACCCTTCCCTGGACTGGGACGAGGCCGACAAGAGGGCCTTCCACGCC ATGCGCGGAAAGCGGCTCTTGGCCCCGGCCAGCGTGGACTCCTTCATCGCCCAGCTGCGC CGAGCCGTGCTCCAGGGAAAACGGGGCTCGGGC…	MDHPEMKVVALWSLVLLLTLSSVRTASFQSSEVGNELQSPEVGEVSLVEKLGWDGGLDGG DDLEIAAAADDEKRAFHAMRGKKDDPSLDWDEADKRAFHAMRGKRLLAPASVDSFIAQLR RAVLQGKRGSGFFGMRGKRMSRTPNKEHPRSTFVATRGRRSVLSEAESRPYY
Trissin		GCAGAATTCAAGCATGGCATCGCAGGTCGCTCAGATTCTCCGATACGCACCCCGGATGGC GTTACTGCTGCTCCTCTGCGGTCTGGAAGGGCAGGCCAGCCGCGCCTGCAACGCGTGCGG ACCCGAATGCGTGACGGCCTGCGGGACAGCCATGTTCCGGGCCTGCTGCTTCAACTACAA CCGCAAGAGGAGCGTCGATCAGCGCGACGCCCTGACGCCGGCACCGTTGGACGAAGCTGC CTTCGAGACGCCAGTCGATCCGCCACAGCGCTCGTTGGATGCATGGACGCTGCTATGGGT TCCCAGGCGCGCAGCGGCCGCCATGCCAACCAACCTCTTCTGAGAGCTTCGTCGGCTCAC CAACTCCTCTAGTGGCCACATGGGCGGGTCTTC…	ATGGCATCGCAGGTCGCTCAGATTCTCCGATACGCACCCCGGATGGCGTTACTGCTGCTC CTCTGCGGTCTGGAAGGGCAGGCCAGCCGCGCCTGCAACGCGTGCGGACCCGAATGCGTG ACGGCCTGCGGGACAGCCATGTTCCGGGCCTGCTGCTTCAACTACAACCGCAAGAGGAGC GTCGATCAGCGCGACGCCCTGACGCCGGCACCGTTGGACGAAGCTGCCTTCGAGACGCCA GTCGATCCGCCACAGCGCTCGTTGGATGCATGGACGCTGCTATGGGTTCCCAGGCGCGCA GCGGCCGCCATGCCAACCAACCTCTTCTGA	MASQVAQILRYAPRMALLLLLCGLEGQASRACNACGPECVTACGTAMFRACCFNYNRKRSVDQRDALTPAPLDEAAFETPVDPPQRSLDAWTLLWVPRRAAAAMPTNLF
