## Supplementary material for "Genome sequences of four *Ixodes* species expands understanding of tick evolution": Table S07

### Sheet: A-Cystatins
Gene ID	Symbol	Full name	TYPE	SILIX FAMILY
IricT00022779.1	CYT1	Cystatin 1	cystatins	FAM006825
IricT00023032.1	CYT10	Cystatin 10	cystatins	FAM006825
no IricT	CYT11	Cystatin 11	cystatins
IricT00022036.1	CYT12	Cystatin 12	cystatins	FAM006825
IricT00022033.1	CYT13	Cystatin 13	cystatins	FAM007744
IricT00022778.1	CYT2	Cystatin 2	cystatins	FAM006825
IricT00022777.1	CYT3	Cystatin 3	cystatins	FAM006825
IricT00011264.1	CYT4	Cystatin 4	cystatins	FAM006825
IricT00022023.1	CYT5	Cystatin 5	cystatins	FAM007744
IricT00022032.1	CYT6	Cystatin 6	cystatins	FAM007744
IricT00023033.1	CYT7	Cystatin 7	cystatins	FAM079885
IricT00022034.1	CYT8	Cystatin 8	cystatins	FAM006825
IricT00022035.1	CYT9	Cystatin 9	cystatins	FAM006825
IricT00022038.1	CYTJ2A1	Cystatin JpIpcys2a 1	cystatins	FAM006825
IricT00022040	CYTJ2A2	Cystatin JpIpcys2a 2	cystatins	FAM006825
IricT00022864.1	CYTB	Cystatin-B	cystatins	FAM078448
IricT00011263.1	CYTI	Iristatin	cystatins	FAM006825
IricT00011255.1	CYTIL1	Iristatin-like 1	cystatins	FAM006825
IricT00022814.1	CYTIL2	Iristatin-like 2	cystatins	FAM006825
IricT00011257.1	CYTIL3	Iristatin-like 3	cystatins	FAM006825
IricT00011258.1	CYTIL4	Iristatin-like 4	cystatins	FAM006825
IricT00011259.1	CYTIL5	Iristatin-like 5	cystatins	FAM006825
IricT00011260.1	CYTIL6	Iristatin-like 6	cystatins	FAM006825
IricT00011261.1	CYTIL7	Iristatin-like 7	cystatins	FAM006825
IricT00011262	CYTIL8	Iristatin-like 8	cystatins	FAM006825
IricT00011265.1	CYTIL9	Iristatin-like 9	cystatins	FAM006825
IricT00022441.1	CYTM	Mialostatin	cystatins	FAM006825
IricT00022039.1	CYTR	Ricistatin	cystatins	FAM006825
IricT00023219.1	CYTSL2	Sialostatin L2	cystatins	FAM006825

### Sheet: B-Kunitz
Gene ID	Symbol	Full name	TYPE	SILIX FAMILY	KTYPE
IricT00022214.1	ATPI1	actinia tenebrosa protease inhibitors 1	kunitz	FAM000015	monolaris
IricT00023047.1	ATPI2	actinia tenebrosa protease inhibitors 2	kunitz	FAM000015	7 Kunitz domains
IricT00023044.1	ATPIL1	actinia tenebrosa protease inhibitors-like 1	kunitz	FAM021654	tetralaris
IricT00004443.1	ATPIL2	actinia tenebrosa protease inhibitors-like 2	kunitz	FAM000015	trilaris
IricT00014361.1	ATPIL3	actinia tenebrosa protease inhibitors-like 3	kunitz	FAM000015	trilaris
IricT00021922.1	BPLNG2-1	boophilin-G2 1	kunitz	FAM000015	bilaris
IricT00021924.1	BPLNG2-2	boophilin-G2 2	kunitz	FAM000015	bilaris
IricT00022414.1	BPLNH2-1	boophilin-H2 1	kunitz	FAM000015	bilaris
IricT00023046.1	BPLNH2-2	boophilin-H2 2	kunitz	FAM000015	bilaris
IricT00022819.1	CISC	carboxypeptidase inhibitor SmCI	kunitz	FAM000015	tetralaris
IricT00023051.1	CISCL1	carboxypeptidase inhibitor SmCI-like 1	kunitz	FAM000015	tetralaris
IricT00022747.1	CISCL2	carboxypeptidase inhibitor SmCI-like 2	kunitz	FAM021714	trilaris
IricT00005107.1	HTIB	hemolymph trypsin inhibitor B	kunitz	FAM000015	monolaris
IricT00023016.1	Ir-CPI	Ir-CPI	kunitz	FAM000015	monolaris
IricT00012587.1	KAA3D	kappaPI-actitoxin-Avd3d	kunitz	FAM000015	monolaris
IricT00000102.1	KDCP1	BPTI/Kunitz domain-containing protein 1	kunitz	FAM017918	monolaris
IricT00013712.1	KDCP10	BPTI/Kunitz domain-containing protein 10	kunitz	FAM018280	monolaris
IricT00014144.1	KDCP11	BPTI/Kunitz domain-containing protein 11	kunitz	FAM000015	monolaris
IricT00022915.1	KDCP12	BPTI/Kunitz domain-containing protein 12	kunitz	FAM000015	monolaris
IricT00022918.1	KDCP13	BPTI/Kunitz domain-containing protein 13	kunitz	FAM078573	monolaris
IricT00014649.1	KDCP14	BPTI/Kunitz domain-containing protein 14	kunitz	FAM000015	monolaris
IricT00014650.1	KDCP15	BPTI/Kunitz domain-containing protein 15	kunitz	FAM000015	monolaris
IricT00014652.1	KDCP16	BPTI/Kunitz domain-containing protein 16	kunitz	FAM000015	monolaris
IricT00014653.1	KDCP17	BPTI/Kunitz domain-containing protein 17	kunitz	FAM000015	monolaris
IricT00014654.1	KDCP18	BPTI/Kunitz domain-containing protein 18	kunitz	FAM000015	monolaris
IricT00022916.1	KDCP19	BPTI/Kunitz domain-containing protein 19	kunitz	FAM000015	monolaris
IricT00001550.1	KDCP2	BPTI/Kunitz domain-containing protein 2	kunitz	FAM077500	bilaris
IricT00022979.1	KDCP20	BPTI/Kunitz domain-containing protein 20	kunitz	FAM000015	monolaris
IricT00019465.1	KDCP21	BPTI/Kunitz domain-containing protein 21	kunitz	FAM000015	monolaris
IricT00023050.1	KDCP22	BPTI/Kunitz domain-containing protein 22	kunitz	FAM000015	trilaris
IricT00023054.1	KDCP24	BPTI/Kunitz domain-containing protein 24	kunitz	FAM000015	monolaris
IricT00023053.1	KDCP25	BPTI/Kunitz domain-containing protein 25	kunitz	FAM000015	monolaris
IricT00021917.1	KDCP26	BPTI/Kunitz domain-containing protein 26	kunitz	FAM000015	monolaris
IricT00023048.1	KDCP27	BPTI/Kunitz domain-containing protein 27	kunitz	FAM000015	monolaris
IricT00023055.1	KDCP28	BPTI/Kunitz domain-containing protein 28	kunitz	FAM000015	monolaris
IricT00023049.1	KDCP29	BPTI/Kunitz domain-containing protein 29	kunitz	FAM079867	bilaris
IricT00008866.1	KDCP3	BPTI/Kunitz domain-containing protein 3	kunitz	FAM000015	monolaris
IricT00023042.1	KDCP30	BPTI/Kunitz domain-containing protein 30	kunitz	FAM021652	bilaris
IricT00023041.1	KDCP32	BPTI/Kunitz domain-containing protein 32	kunitz	FAM000015	monolaris
IricT00022101.1	KDCP34	BPTI/Kunitz domain-containing protein 34	kunitz	FAM000015	monolaris
IricT00022122.1	KDCP35	BPTI/Kunitz domain-containing protein 35	kunitz	FAM000015	monolaris
IricT00023038.1	KDCP36	BPTI/Kunitz domain-containing protein 36	kunitz	FAM000015	monolaris
IricT00023052.1	KDCP37	BPTI/Kunitz domain-containing protein 37	kunitz	FAM000015	monolaris
IricT00022125.1	KDCP38	BPTI/Kunitz domain-containing protein 38	kunitz	FAM000015	monolaris
IricT00022126.1	KDCP39	BPTI/Kunitz domain-containing protein 39	kunitz	FAM000015	monolaris
IricT00022781.1	KDCP4	BPTI/Kunitz domain-containing protein 4	kunitz	FAM000015	monolaris
IricT00023045.1	KDCP40	BPTI/Kunitz domain-containing protein 40	kunitz	FAM000015	monolaris
IricT00022435.1	KDCP42	BPTI/Kunitz domain-containing protein 42	kunitz	FAM000015	trilaris
IricT00003818.1	KDCP43	BPTI/Kunitz domain-containing protein 43	kunitz	FAM007608	bilaris
IricT00004244.1	KDCP44	BPTI/Kunitz domain-containing protein 44	kunitz	FAM000015	tetralaris
IricT00022654.1	KDCP45	BPTI/Kunitz domain-containing protein 45	kunitz	FAM000015	tetralaris
IricT00004433.1	KDCP46	BPTI/Kunitz domain-containing protein 46	kunitz	FAM000015	tetralaris
IricT00022663.1	KDCP47	BPTI/Kunitz domain-containing protein 47	kunitz	FAM000015	pentalaris
IricT00022660.1	KDCP48	BPTI/Kunitz domain-containing protein 48	kunitz	FAM000015	trilaris
IricT00022655.1	KDCP49	BPTI/Kunitz domain-containing protein 49	kunitz	FAM080498	pentalaris
IricT00022867.1	KDCP5	BPTI/Kunitz domain-containing protein 5	kunitz	FAM000015	bilaris
IricT00004435.1	KDCP50	BPTI/Kunitz domain-containing protein 50	kunitz	FAM000015	trilaris
IricT00004436.1	KDCP51	BPTI/Kunitz domain-containing protein 51	kunitz	FAM000015	tetralaris
IricT00004437.1	KDCP52	BPTI/Kunitz domain-containing protein 52	kunitz	FAM000015	tetralaris
IricT00004439.1	KDCP53	BPTI/Kunitz domain-containing protein 53	kunitz	FAM020056	bilaris
IricT00022659.1	KDCP54	BPTI/Kunitz domain-containing protein 54	kunitz	FAM000015	trilaris
IricT00004440.1	KDCP55	BPTI/Kunitz domain-containing protein 55	kunitz	FAM020056	monolaris
IricT00004441.1	KDCP56	BPTI/Kunitz domain-containing protein 56	kunitz	FAM000015	tetralaris
IricT00022658.1	KDCP57	BPTI/Kunitz domain-containing protein 57	kunitz	FAM000015	tetralaris
IricT00004444.1	KDCP58	BPTI/Kunitz domain-containing protein 58	kunitz	FAM000015	tetralaris
IricT00004445.1	KDCP59	BPTI/Kunitz domain-containing protein 59	kunitz	FAM000015	bilaris
IricT00012696.1	KDCP6	BPTI/Kunitz domain-containing protein 6	kunitz	FAM000015	bilaris
IricT00022679.1	KDCP60	BPTI/Kunitz domain-containing protein 60	kunitz	FAM019763	bilaris
IricT00022745.1	KDCP61	BPTI/Kunitz domain-containing protein 61	kunitz	FAM081281	tetralaris
IricT00014360.1	KDCP62	BPTI/Kunitz domain-containing protein 62	kunitz	FAM000015	pentalaris
IricT00022885.1	KDCP63	BPTI/Kunitz domain-containing protein 63	kunitz	FAM000015	bilaris
IricT00022884.1	KDCP64	BPTI/Kunitz domain-containing protein 64	kunitz	FAM000015	tetralaris
IricT00021164.1	KDCP65	BPTI/Kunitz domain-containing protein 65	kunitz	FAM000015	bilaris
IricT00022675.1	KDCP66	BPTI/Kunitz domain-containing protein 66	kunitz	FAM000015	monolaris
IricT00022674.1	KDCP67	BPTI/Kunitz domain-containing protein 67	kunitz	FAM000015	monolaris
IricT00006250.1	KDCP68	BPTI/Kunitz domain-containing protein 68	kunitz	FAM000015	tetralaris
IricT00022799.1	KDCP69	BPTI/Kunitz domain-containing protein 69	kunitz	FAM000015	monolaris
IricT00022866.1	KDCP7	BPTI/Kunitz domain-containing protein 7	kunitz	FAM000015	monolaris
IricT00022865.1	KDCP8	BPTI/Kunitz domain-containing protein 8	kunitz	FAM000015	monolaris
IricT00013166.1	KDCP9	BPTI/Kunitz domain-containing protein 9	kunitz	FAM000015	bilaris
IricT00023040.1	KSIAL1	Kunitz-type serine protease inhibitor A-like 1	kunitz	FAM021652	bilaris
IricT00014662.1	KTI1	Kunitz-type trypsin inhibitor 1	kunitz	FAM000015	monolaris
IricT00021918.1	KTI2	Kunitz-type trypsin inhibitor 2	kunitz	FAM000015	monolaris
IricT00001767.1	PAAL	PI-actitoxin-Aeq3a-like	kunitz	FAM000015	monolaris
IricT00022780.1	PAPLN	papilin	kunitz	FAM077582	10 kunitz domains
IricT00004434.1	PAPLNL1	papilin-like 1	kunitz	FAM000015	tetralaris
IricT00004446.1	PAPLNL2	papilin-like 2	kunitz	FAM000015	pentalaris
IricT00016234.1	PAPLNX2	papilin isoform X2	kunitz	FAM004482	pentalaris
IricT00016237.1	RPLN2	Rhipilin 2	kunitz	FAM000015	monolaris
IricT00023056.1	TFPIL	tissue factor pathway inhibitor-like	kunitz	FAM021657	trilaris
IricT00022100.1	TRPG	Tryptogalinin	kunitz	FAM000015	monolaris
no IricT	KDCP41	BPTI/Kunitz domain-containing protein 41	kunitz		trilaris
IricT00022079,1	KDCP33	BPTI/Kunitz domain-containing protein 33	kunitz		monolaris
IricT00023039.1	KDCP31.1	BPTI/Kunitz domain-containing protein 39	kunitz		monolaris
IricT00023039.1	KDCP31.2	BPTI/Kunitz domain-containing protein 33	kunitz		monolaris
no IricT	SP1_X2		kunitz		monolaris
no IricT	IXLR2		kunitz		bilaris
no IricT	IrSPI_KP		kunitz		monolaris

### Sheet: C-Summary Kunitz
	Monolaris	Bilaris	Trilaris	Tetralaris	Penthalaris
Known proteins	16	21	5	1	3
Ixodes scapularis	90	23	6	17	21
Ixodes hexagonus	5	6	1	6	2
Ixodes pacifus	32	10	1	6	7
Ixodes persulcatus	23	12	3	10	3
Ixodes ricinus	48	19	10	14	5
