## Supplementary material for "Genome sequences of four *Ixodes* species expands understanding of tick evolution": Table S08

### Sheet: List1
	gene	serpin	exons	scaffold	note	SiLix Clustering	Comment
1	IricT00008555	Iripin-01	2	14		FAM001806
2	IricT00008542.1	Iripin-02	3	14		FAM001806
3	IricT00008553	Iripin-03	2	14		FAM001806
4	IricT00008552	Iripin-04	3	14		FAM001806	The previously studied sequences, Iripin-4 (Kascakova et al. 2023), was divided in two parts lying on opposite strands of DNA due to local genome mis-assembly.
5	IricT00008550	Iripin-05	2	14		FAM001806
6	IricT00008549	Iripin-06	3	14		FAM001806	first exon is UTR5’ only
7	IricT00008545	Iripin-07	3	14		FAM001806
8	IricT00007877	Iripin-08	2	14		FAM001806	first exon is UTR5’ only
9	IricT00008547	Iripin-09	4	14		FAM001806
10	IricT00008543	Iripin-10	3	14		FAM001806
11	IricT00008544	Iripin-11	4	14		FAM001806
12	IricT00008548	Iripin-12	3	14		FAM001806	first exon is UTR5’ only
13	IricT00008546	Iripin-13	4	14		FAM001806
14	IricT00008551	Iripin-14	2	14		FAM001806
15	IricT00008554	Iripin-15	2	14		FAM001806
16	IricT00007904	Iripin-16	2	14		FAM001806
17	IricT00023201.1	Iripin-17	3	14		FAM001806
18	IricT00023200.1	Iripin-18	3	14		FAM001806
19	IricT00008367	Iripin-19	2	14		FAM001806	unclear first exon (UTR5’ only), possibly intronless
20	IricT00008556	Iripin-20	1	14		FAM001806
21	IricT00022753	Iripin-21	1	14		FAM001806
22	IricT00008538	Iripin-22	1	14		FAM001806
23	IricT00008368	Iripin-23	1	14		FAM001806
24	IricT00019525	Iripin-24	2	7		FAM001806	first exon is UTR5’ only
25	IricT00001599	Iripin-25	2	1		FAM001806	first exon is UTR5’ only
26	IricT00019524	Iripin-26	1	7		FAM001806
27		Iripin-27		14	pseudogene
28		Iripin-28		14	pseudogene
29	IricT00007879	Iripin-29	2	14		FAM001806
30	IricT00022760	Iripin-30	1	14		FAM001806
31	IricT00008369	Iripin-31	1	14		FAM001806
32	IricT00008687	Iripin-32	1	14		FAM001806
33	IricT00008685	Iripin-33	1	14		FAM001806
34	IricT00008686	Iripin-34	1	14		FAM001806	apparent frameshift in genome sequence (possible assembly or sequencing error)
35	IricT00008432	Iripin-35	1	14		FAM001806
36	IricT00008434	Iripin-36	1	14		FAM001806
37	IricT00008435	Iripin-37	1	14		FAM001806
38	IricT00008438	Iripin-38	1	14		FAM001806
39	IricT00008443	Iripin-39	1	14		FAM001806
40		Iripin-40		14	pseudogene
41		Iripin-41		14	pseudogene
42		Iripin-42		14	pseudogene
43		Iripin-43		14	pseudogene
44		Iripin-44		14	pseudogene
45		Iripin-45		14	pseudogene
46	IricT00008581	Iripin-46	1	14		FAM001806
47	IricT00008582	Iripin-47	1	14		FAM001806
48	IricT00008583	Iripin-48	1	14		FAM001806
49	IricT00022749	Iripin-49	1	14		FAM001806
50		Iripin-50		14	pseudogene
51		Iripin-51		14	pseudogene
52	IricT00008652	Iripin-52	1	14		FAM001806
53	IricT00008653	Iripin-53	1	14		FAM001806
54	IricT00008655	Iripin-54	1	14		FAM001806
55	IricT00008657	Iripin-55	1	14		FAM001806
56		Iripin-56		14	pseudogene
57		Iripin-57		1	pseudogene
58	IricT00000064	Iripin-58	1	1		FAM001806	apparent frameshift in genome sequence (possible assembly or sequencing error)
59		Iripin-59		1	pseudogene
60		Iripin-60		14	pseudogene
61	IricT00008437	Iripin-61	1	14		FAM001806	apparent frameshift in genome sequence (possible assembly or sequencing error)
62	IricT00022241	IRIS-01	1	9		FAM001806
63	IricT00022046	IRIS-02	2	9		FAM001806
64	IricT00003086	IRIS-03	5	10		FAM001806
65	IricT00022449	IRIS-04	2	9		FAM001806
66	IricT00022242	IRIS-05	3	9		FAM001806
67	IricT00016426	IRIS-06	2	6		FAM001806
68	IricT00022085	IRIS-07	2	9		FAM001806
69	IricT00022159	IRIS-08	2	9		FAM001806
70	IricT00022078	IRIS-09	2	9		FAM001806
71	IricT00013159	IRIS-10	1	4		FAM001806
72	IricT00022418	IRIS-11	2	9		FAM001806
73	IricT00021859	IRIS-12	3	9		FAM001806
74	IricT00022240	IRIS-13	1	9		FAM001806
75	IricT00022416	IRIS-14	7	9		FAM001806
76	IricT00022417	IRIS-15	4	9		FAM019821
77	IricT00021858	IRIS-16	5	9		FAM001806
78	IricT00022419	IRIS-17	4	9		FAM007769
78	IricT00022420	IRIS-17	4	9		FAM019822
79	IricT00021860	IRIS-18	5	9		FAM001806
80	IricT00012571	IRIS-19	1	4		FAM016277
81	IricT00022421	IRIS-20	5	9		FAM007767
82	IricT00021428	IRIS-21	4	9		FAM007712
