## Supplementary material for "Genome sequences of four *Ixodes* species expands understanding of tick evolution": Table S09

### Sheet: Tab_all
Gene	horse-shoe crab	scorpio	spiders			acariformes			other parasitiformes		ticks
	L_polyphemus	C_sculpturatus	O_gibbosus	T_clavata	P_tepidariorum	T_urticae	S_scabiei	O_nova	V_destructor	G_occidentalis	I_hexagonus	I_pacificus	I_persulcatus	I_ricinus	I_scapularis	D_andersoni	D_silvarum	R_microplus	R_sanguineus	Ornithodoros turicata
ALAS	2	1	1	2	2	1	1	1	2	1	0	0	0	0	0	0	0	0	0	0
PBGS	1	1	1	2	1	1	1	0	1	1	0	0	0	0	0	0	0	0	0	1
HMBS	1	1	1	1	1	1	1	1	1	1	0	0	0	0	0	0	0	0	0	0
UROS	1	1	0	1	1	1	1	0	1	1	0	0	0	0	0	0	0	0	0	0
UROD	1	1	1	2	1	1	1	2	1	1	0	0	0	0	0	0	0	0	0	1
CPOX	1	1	1	1	1	1	1	1	1	1	1	1	1	1	1	0	0	0	0	1
PPOX	1	1	1	1	1	1	1	1	1	1	1	1	1	1	1	1	1	1	1	1
FECH	1	1	0	1	1	1	1	1	1	1	1	1	1	1	1	1	1	0	1	1
