## Supplementary material for "Genome sequences of four *Ixodes* species expands understanding of tick evolution": Table S10

### Sheet: For tree
Seq Name	Completeness	nb exons	Scaffold and position	AA sequence
IricGR1	complete	4	Scaffold_5:11013699-11017041	MLRGFQLQSIFCRVSGCLFLPGLLTKPLETVSVTWKSWYSFYSASCFLFFVWYEFSLITRYVLKIDGSDHLFSQSLIVLMHVVVVLKSVVNYVSMITGSRSLLDFLRESALFEGTINFPSCKCCIPKEYFRADVKRILLFVVFFLVYCVGTHFQLNDVFGSEEPWSAHYVMHRVCGILTGILFFTYDSLHFVSVKVCSKVLGEYIKTQLKVIETRVSHLPGGSMEQAAKDVEAVRMRLCIIRNLKTTLNDVWNRSIVTSCACQILVLCIAIFTVCTGGLARRDLWMALIYSLYTVYETVDLANVSQSMANNVQKVKEACKRAATFDGPEFFIQQIQYLHNSIKPEDITVVGGDFFSIDMPLLVSITGSVITYSVILVQTSQEFDTNTNVEGANGTRPGS
IricGR2	complete	4	Scaffold_5:10800082-10806252	MLRSFQLQARFCRVCGCLFLPGLLTNPLETVKVTWKSWYTFYSAACFIFFVWYEFNLITRYVLMIDGSDHLFTQSLHVLMHIVVVLKSLVNYVSMINGSRSILDFFREAESFEGTIDIPSCKCCVSKTFVWADVRRMLLFVAYLAIYLAGTHFQLIDVLGGQELGSEQYVLYRVGAVFAGILFFTYDSLHFVSLKVCSLVLEEYVKTQCKVIETCVSLRPSGSMDHAAKEVEAVRVRLCVIGNLKTTLNDVWNRSIVTSCACQILVVCIAIFTVCTGGLARQELWLALIYSVYTVYETVDLASVSQSLANSMKKIKNACKGAPTFEGTEAYNQQIQHLHNSINPQDINVVGGDLFRIDMPLLVSITGSIITYSVILVQTSQEFDTSTDGGNRTHLQP
IricGR3	part	1	Scaffold_5:10793848-10794795	MVQRSVPYAIACRVFGCFFIHNFTGKSLDQAKVSLKSLYTLYSLTCFVAYLVAEVAYVIRYVDELGQISRSFSRSLLFFVHVVITARMAANVTAMLTGPEKLLAFFRQSESFEKTIDFTTRERSLQTSTFQRWAAIRAFLSFSGMALCYAAGVNFLMGQLEESLGSRWVLPIRIVGFFVIAAVTLYDSLLYLFLRSSTKVLREYIHTLLKAFKKCQRSRSIRSRSGVSFHIEFIRSNMSEVKRLKEALNDIWTWPLMVASASLVIMDSFVLSAVIQDGLKKELWWATTYSLYTTLSFIDLAYVSQALVNEVSHHRN
IricGR4	complete?	3	Scaffold_5:10767681-10768913	MISLMQQRCVPWAILGRLYGCFFVHNFWRKSLGEAHVTWKSLYTVYSFGFFVIYVLGEIMFATSFASDVKDVSDAFSRYLLMLVHGVVTTRVITNSVAMLTKPNKLLAFFRKSEAFEKDTAFSLRTDSLCSSVAHRWNAMRAFAAFLGWTLSYSVAIQFLAMEHGEEIPSQLAVPLKLVGFIMTTGFFVYDSMLYLFLRSCIKVLVEYTRFQAVVFREQKVIFHPREPSKIEAMRLRLNKLRKLKKSLNDIWAGPLMVACASTIITDCVILDAMFYDGMKKELWIIAAYALCASLSFIDLACTGQTLVDEARKLKSAMLMVRAHGAPGRYLQQLRYLYESFDPEGMCLNGGGFFVLKKSLLVP
IricGR5	complete	4	Scaffold_5:10739296-10744744	MISVMQRQFLPYALLCRLGGCFFIPSFWKPLENAKVTWRSSYTAYAAFAVASWFSVELTVIVKRCHIRSNLSYHDFPSLLLIILQATVSLKALLNFVTVATGSSGLVKFFKKASVFEKTTGFFPSSRCARGVWRQRWSFLRRFFVVQGIVSTYVFSTLLSSVSLTAELPDNFGFLGKIGAVLTGMYYLLYDVFPYIVLSSCSSVLVAYLQAQVKIFERCCRFGAVHNEMHLSQQLEVIRHNLGGIRDLKHSLNAIWEAPLVAMSAGVLLDVCVVFYAIFHDGFFRSHVRVAVSYCLYSSFAFMDMACISQALTDEAQKLKDATKAAYTFAATHGYVQQLRYLHETIDPDEMCLSGAGFFRLNKSLLVSMAGTIITYTVILSQTSDGLVNKAGPRNETQLG
IricGR6	part	2	Scaffold_5:10565470-10566575	MSSYMQRQFVPYAILCRLGGCFFIQNFWKPLENAKVTWRSLYTVYSAFFIALNFSFDIVLIVQESYVFRDLSQAFSPSLILILRMVVTSKIFLSAGAMATGSVGLLDFFKKSFMCEKVTGFSPARRDLRAFWKHRWSLFRRILVLIGFISTYIISMLPFMYSLGELLPASFSFLGQISAVLGAWCYLLYDALPYMVLRSCSAVLVEYLDVQLKTFQRCCKFKPSLNERKSSEQLEVIRHNISKITDLKDSLNAIAQVPLATMSAGVLMFDCVVCYAMFNDGFFATDVPLALSYCVYSSFAFMDLAFASQALTDKAQKLSNATKVAPTFGASDEYVQEVRCLSK
IricGR7-1	complete	4	Scaffold_5:8007456-8011370	MTSFMQRQFVPYAILFRVGGCFFIENFWKPLENARVSWKSLYVAYASSLVCLNFGIEIRHIAKSSDLFNNLSYALYPFLLFIVRMMISFKLVLNVVTMATGSIEFLEFFRKASIFEKTTRFSPVRRGFWFFLTNHWSFIRQLVLVISLTSNCVAAMVAFAITVTNLVPDTFRFIGGLIAAFISTCYLIYDVLPYIVLRSCSAVLVDYLHAQLKQFDSCCEVKVVRAEGHLSRQLEAIRHNLGMIRDLKDSLNAIWQVPLATMSVIVLLLVCVGCYGLFHNTFQGLEFLLTVSYCVYSAFALVDLACVSQSLTDEAQKFKNATKMALTFEVTGGHVQQLRYLHETIDPDSMCLSGGGFFKLNKPLLVSMAGTFITYTVIIAQTGEQLRHKAASGNSTEP
IricGR7-2	part	1	Scaffold_5:8034550-8035491	MTSFMQRQFVPYAILFRVGGCFFIKNFWKPLENARVTWSSLYVAYSASLVGVCFGSEMVYIVQSSGLFSNFSYDLYSCLLIILQTVVNFKLLLNIVTIATGSIKLLEFFKKASIFEKSTRFLPVRRSFWDSLTNCWSFMRQLILVISLTSYCVVSIVLFVVDITNLLPDTFHFIGGLSAAFLAICYLFYDVLPYIVLRTCSAVLVDYLQAQLKQFESCCKVKAVRAEGHLSRQLEAIRHNLGMIRDLKDSLNAIWQVPLVAMSVTVLFGVCVVCYQMFHDGFQGQGFLLAVSYFVYAAFAFVDMACVSQALTDE
IricGR7-3	part ou isoforme	2	Scaffold_5:10571241-10572315	MTSFMQRQFVPYAILFRVGGCFFIENFWKPLENARVTWPSLYVAYSASFVGVSFGIEMRNIVDSFDLFNNLSHALYPCLLLILRSIINFKLLLNVVTMATGSTKFLEFFRKASIFEKATRFSPAQRGFWFFLTNHWSFLRQLVLVISLTSNCVAAMVAFVITVTNLVPDSFRFIGGLCAALLSTCYLIYDVLPYIVLRSCSAVLVDYLQAQLKQFESCSKVKAVRAEGHLSRQLEAIRHNLGMIRDLKESLNAIWQLPLAAMSVTVLLLVCVDCYGMFHNTFQGLGILLALSYCLYAAFALVDLACVSQSLTDEAQKFKNATKMALTFEVTGGHVEQV
IricGR9	complete	4	Scaffold_5:10656727-10664570	MKSLMLHRFHAYGLLCRIGGCFFIQNFNRHSLEKVRIAWKSLYTLYSASCVLFSFGFFVWFDAVFIIRESSTAYGLSGFFSETLTLTLHAVASCRVLINFSLMVAGSGKLLDFFRKAVIFEQTTGFAPARSCAPISRGLGCSLLRRILVIVALATSYVLFVYFYIVDSADALAPEWALTSKVVGSIAAVFLFLYDSLSYVVLRGCSGVLLEYVSAQLRAFQDCSKPQDVLPRLQAARQLETIRLNVCSIRELTQILNSIWKASLAGKCAGIILANCVVLYSMFHDGVFQRMVFITLSYCTYSSLAFFELVFISQALMDETQELKNATKKVRTSDATDNYAQELHYLHQSIDPKGMCLSGGGFFRLSKSLLVTMTGSIITYTVILVQTSDEITSKMESVG…
IricGR10	part	4	Scaffold_5:10605210-10608229	MRSFMLQRFAGYGRLCRIGGCFFIQNFHKESLANARATWKSPYTIYSILCLCFVVLFEIAFLAQRMRVIGVFSSRFTQSLLFILHITITFKIFINFWAMAAGSGKLLDFFRKAVIFENSTGFSRLKRHSRWPLPRRCLVLAALVANYVIGVRLFIGDVVNALPRQWILAATICGYVAGFGFVLYDSLPFVVLRCSTEALVEYTHSQILVFKGCDRTKGACTDMDASRRIETIRLNLCNIRELNRLLNDTWKCPLTVMCANVILMSCIVLYSLFENGIYMREVWVVLLYTLYSALCFFEMTLISQALSDEVRRLKDATRAVITTDATADYLQQLRFLHDTIEPLGMCLSGGGFFCLKKPLLVSMTAAIITYTVILVQTSDNLAEKTDI
IricGR11	complete	4	Scaffold_5:10596439-10602219	MSSYMLRRFARYGRLCRVGGCFFIKNFNEKSLEKATVTWKSLYTIYSTLCFCFFFWFEAAFIVQKAYVITFFSRSFAHSLLFILHTVVSCKIFVNFSAMVVGSAKLLDFFRKSDSFEKSTGFVQPQKRRSPMVRRSLVIVALVISYVIGIHLFVGDITNELPRQWVIAAKVSGYIAGVGFFLYDSLPFVVLMCCNEVLVEYTHAQLVHFKVCDRSKAACSDLDASRHMETIRINLCQIRKLKDTLNTVWKWPLAAMSASILLILCIVLYAVFDGGLFLRDIWIILAYSVYSTLCFVEMTFVSQALMSEAQRLKDATKAVLTTDATEPYVKELRYLHDVIDPVDMCLTGGGFFRLKKSLLVSMAGAIITYAVILVQTSDALAERIGGDFSTTLKNWFNVT…
IricGR12-1	part	1	Scaffold_5:11330122-11331066	MNSFMLKRFAAYGMLCRLGGCFFIKDLRRNTLEKARVSWKSPYLLYSASCLTTIITFQVTYIMKRVEVFNNISHTFSRMLLIILQTIITLKIGINFASMTTGSAQLLDFFRKSATFEKSTGFPVCKGSWTTASTSPWSLLRRLFVIVALINSYVITMHFFVGGLANNLPPQWILAGKIFGCIAGLFFFLYDSLPYVVLRCCSSILVEYIRAQLITFERCNESNVFRLESQTTLQLEAIRCNLGFVKELKDSLNAAWKCPLAAMSTSIIFLVCVVFYSMFQDGAYKEQIWIALSYCVYSSLSFVEMAYVSQALMDE
IricGR12-2	part	4	Scaffold_5:23283064-23287376	ILQTIITLKIGINFASMATGSAKLLEFFRKSATFEKSTGFPSCKGFWTTASTSPWSILRRSFVIVALINSYVITMHFFVGGLANNLPPQWILAGKILGCIAGFFFFLYDSLPYVVLRCSSSVLVEYIRAQLITFERCNGSNVFCMESQTTLQLEAIRCNLGFVKELKDSLNAAWKCPLAATSMSIIFIVCVVFYSMFQDGAYKVQIWIALSYCVYSSLSFLEMACVSQALTDEAQKLKDATKRVQTSHATDDYARQLRYLHDSIEPKEMCLSGGGFFRLNKSLLVSMAGAMITYTVILVQTNDGLSNKIDSSNASMVGGIVVREPL
IricGR13-1	complete	4	Scaffold_8:58173810-58180631	MSSFMQRQFIPYAALCRLGGCFFIPNFRKPIENSNVVCRSVYTAYSAFIILLCFSFQVILFVQRAHVFRDFSHAFSPSLMLIVRTILHLKVLLNAVIMAMGSATLLDFFKKSSAFEETTGFSPARQGVRGMWRHRWSFFRQFLVVIGAITTYVVSTIPFIINLTKMLPTYLHFLHKLGALIATAYYLLYDALPYMVLRSCSAVLIEYLQFQRKMFEHCCEFKSSHDKTQLSGQLEVIRHHLGQIRDLKDFLNTIWQVPLAAMSAFILLCACVVCYAMFHDGFNAQDIPLAVSFCVYSSFAFVDMALVSQALHDEAQKLKNATKTAFTFESTDMCVQQLRYLHDTIDPKGMYLCGGGFLRINKALLVSMAGTMITYTVIISQTSDGLANKALPTD
IricGR13-2	complete	4	Scaffold_5:11281878-11293527	MSSFMQRQFITYAVLCRLGGCFFISNFRKPLENSNVVCRSVYTAYSAFIILLCFFFQVIIFVQRAHVFRDFSHAFSPSLLHIVRTILYLKVLLNAGIMATRSATFLEFFRKSSAFEKTTGFSPSRQGVRGIWRHRCSFFRQSLVIIGAITTYVVFTIPLIIGLTEMLPTDLHFLRKLGAVIVTAYYLLYDALPYMVLRSCSAVLIEYLQFQRKMFERCSEFKSSHDKTQLSGQLEVIRHHLGDIRDLKDFLNTIWQLPLTAMSAAIFLCACVVCYAMFHDGFNAQDIPLAVSFCVYSSLAFVDMALVSQALHDEAQKLKNATKTAFTFEATDVCVQQLRYLHETIDPKGMYLSGGGFLRINKALLVSMAGTMITYTVIISQTSDGLASKAAPTD
IricGR13-3	complete	4	Scaffold_5:11729057-11739090	MSSFMQRQFIPYAVLCRLGGCFFIQKFRKPLENSNVVCRSKYTAYSAFIILLCFSFQVILIVQRAHVFRDFSHAFSPSLMLITRTTLNLKALLNAVIMATESATLLKFFRKSSAFEKTTGFSPSRKGVWGIWRRRWSFFRQSLVVIGAVTTYVISTIPFINSLTKMLPTDLNFLRNLGAVIVTAYYLLYDALPYMVLRSCSTVLRDYLQFQRKMFERRCKSKSPHNKTRLSGQLEVIRHHLGHIKDLKDFLNTIWQVPLAAMSAAILLSACVVCYAMLHDGFNAQDIPLAVSFCVYSSLAFVDMALVSQALHDEAQKLKDATKTAFTFEAADVRVQQLRYLHETIDPKGMYLCGGGFLRINKALLVSMAGMMITYTVIISQTSDGLANKAVPTD
IricGR13-4	complete	3	Scaffold_5:22424036-22432558	MRSFMQRQFIPYAVLCRLGGCFFIPNFRKPLENSNVVSKSVYTAYSAFIILVCFFFQVIIFVQRAQVFRDFSHAFSPSLLHIVRTVLHLKALLNAVIMATGSAALLEFFRKSSAFEETTGFWPSRQGVWGIWRHRWSFFRQSLVVMGAITTYVVSTMPLIISLTEILPTDLQFLRKLGAVIVTAYYLLYDALPYMVLRSCSAVLIEYLQFQRKMFERCCEFKFSHDKTELSGQLEVIRHHLGQIRDLKDFLNTIWQVPLAAMSAAILLSVCVVCYAMFHDGFHAQDIPLGVSFCLYSSLAFVDMALVSQALHDEAQKLKNASKTAFTFQATDVFVQQMAGTMITYTVIISQTSDGLANNAVPPN
IricGR13-5	complete	4	Scaffold_5:23323262-23332055	MSSFMQRQFIPYAVLCRLGGCFFIPNFRKPLENSNVVCRSVYTAYSAFIILLCFSFQVILFVQRAHVFRDFSHAFSPSLMLIMRTILNLKALLNAIIMATGSATLLKFFRKSSAFETTTGFSPARQGVRGIWRHRWSFFRQSLVVIGVVTTYVISTIPFIISLTEMLPADHHFLCKLGAVIVTAYYLLYDALPYMVLRSCSAVLIDYLQFQRKMFERCCKSKSSHDKTQLSGQLEVIRHHLGHIRDLKDFLNTIWQAPLAAMSAAILLCACVVCYAMFHDGFNAQDIPLAVSFCVYSSLAFVDMALVSQALHDEAQKLKDATKTAFTFEAADVRVQQLRYLHETIDPEGMYLCGGGFLRINKSLLVSMAGTMITYTVIISQTSDGLANKAVPTD
IricGR13-6	complete	4	Scaffold_5:23374309-23382592	MTSFMQRQFIPYAVLCRLGGCFFISNFRKPLENSNVVCRSVYTAYSAFIILLCFSFQVILFVQRAHVFRDFSHAFSPSLMLIMRTILNLKALLNAIIMATGSATLLKFFRKSSAFEKTTGFLPARQGVRGIWGHRWSFFRQSLVVIGVVTTYVISTIPFIISLTEMLPADHHFLCKLGAVIVTAYYLLYDALPYMVVRSCSAVLIDYLKFQRKMFECCCKSKSSHDKTQLAGQLEVIRHHLGHIRDLKDFLNTIWQVPLAAMSAAILFCACVVCYAMFHDGFNAQDIPLAVSFCVYSSLAFVDMALVSQALHDEAQKLKDATKTAFTFEAADVRVQQLRYLHETIDPEGMYLSGGGFLRINKSLLVSMAGTMITYTVIISQTSDGLANKAVPTD
IricGR14-1	complete	4	Scaffold_5:11263252-11267223	MQSVMLERFSLYGKLCRYGGCFFIQQLKSLENAKVVWKDLYTLYSATCVIFSFSFLLLLEVLFVLETNNFSTSIQSDKFSDILIQTHHVVVSSKVLVNFLSMAIGSSDLLNYFKKAAAFEKRSGFVPGKRCMQTLGEQRWSLFRRVLILVAMAASYVMFMHFYVAHVADTVVRVWAIACKIIGLIAGFFFFLYDTLCYVVLRSCSGVLLEYIRAQLREFEDCTRSNGALSVTEACRRLEMIRLNMCSIRELSRSLNSTWDGSLAATVSGIILVNCVVSYSIFINGIFEREVWIALSYCVYTSLAVMELACMSQALLDETQKLKNATINIRQSGLSRGCAQELRYLHDSIDPKDMCLSGGGFFRLNKPLLVSMTGAIITYTVILVQTSHKLTRSTDFVMA…
IricGR14-2	complete	4	Scaffold_5:11750730-11754531	MQSVMLERFSLYGQLCRYGGCFFIQQLKSLENAKVVWKDLYTLYSATCVIFSFSFFLLLEVLFVLETNNFSTSVQSDKFSEILIQTQHVVISSKVFINFVSMATGSSDLLNYFKKAAAFEKRSGFVPGKRCVRTLGEQRWSFFRRVLVLVAMATSYVMFMHFYVAHVADTVVRVWAIACKIIGPIAGFFLFLYDTLCYVVLRCCSGVLLQYIRAQLREFEDCTRSNGALSGTEACQRLEMIRLNMCSIRELSRSLNSTWSVSLAATVAGIILANCVVSYSIFTNGIFEREVWIALSYCVYTSLVVLELVYMSQALMDETQKLKNATKSIRPSDPSRGCAQELGFLHDSIDPKDMCLSGGGFFRLNKPLLVSMTGSIITYTVILVQTSHKLTSSTDFVMA…
IricGR14-3	complete	4	Scaffold_5:22391889-22395351	MQSVMLERFSLYGQLCRYGGCFFIQQLKSLENAKVVWKDLYTLYSATCVIFSFSFLLLLEVLFVLETNNFSTSIQSDKFSDILIQTHHVVVSSKVLVNFLSMATGSSDLLNYFKKAATFEKRSGFVPGKRCVRTLGEQRWSLFRRVLMLVAMATSYVSFMHFYVAHVADTVVRVWAIACKIIGPIAGFFFFLYDTLCYVVLRSCSGVLLEYIRAQLREFEDCTRSNGALSGTEACRRLEMIRLNMCRIRELSRSLNSTWDVSLAATVSGIILVNCVVSYSIFINGISEREVWIALSYCVYTSLAVIELACMSQALIDETQKLKNATKNIRPSGLSRGCAQELRFLHESIDPKDMCLSGGGYFRLNKPLLVSMTGAIVTYTVILVQTSHKLTSSTDFEMA…
IricGR15-1	complete	4	Scaffold_105:52434-54217	MSSYMLQRFAGYGMLCRLGGSFFIENFSKITLEKATVTWKTPFTLYSILCFCFFFWFKVGFIVQKTYVLTTFSRSFTRSLLFLLHTVVTYKIFVNFSAMVMGTTKQLDFFRMSGAFEHSTGFRIPQKHRWPMARCCLVIGVLAISYSIGIHFFVGEVTNKLPRQWVITAKMCGYIARVGFFLYDSLPFVVFRGCTEVLVEYIHAQSLSLKDCDHSKVARTHKDASREIENIRINLSQIQKLKDTLNDFWKWPLAAMSASILLILCVVLYSVSDIGFYLRDIWIIPTYSVYSTLCFLEMTCVSQALMDEAQRVKDAVRAVPTTDATEAFVQQFCCLHDVIDPVDMCLTGGGFFCIKKSLLASRAGALITYTVNLVQTSDELAQKIDDALPTTSLKNWSKF…
IricGR15-2	complete	4	Scaffold_5:23308669-23310419	MSSYMLQRFARYGMLCRFGGCFFIQNFSKKSLEKASVTWKSPYTAYSILCFCFFFWFEAAFIVQKAYVLTIFSRSFARSLLFILHTVVTYKIFINFSAMVMGTTKLLDFFRMSGVFEHSTGFRIPKKHRWPMARCCLVIAVLVISYAIGIHFFVGEVTNGLPHQRVIAAKVCGYIAGVGFFLYDSLPFVVLRCCTEVLVEYIHAQSLSFEDCDRSKVARADQDASREIENIRINLSQIRKLKDTLNDIWKWPLAAMSASILLILCVVLYSVFDSGLYLKDIWIILTYSVYSTLCFLEMTCVSQALMDEAQGLKDAVRAVPTTDATEAYVQQLRYLHDVIDPVDMCLTGGGFFCIKKSLLVSMAGAIITYTVILVQTSDELAQKIDDALPTTSLKNWFNF…
IricGR16	part	1	Scaffold_5:22383990-22384919	MSSVMLRNFLPYGSFCRLTGCLFIQDFRKRQESMRVKWVSWYTLYSAFCFAVFAVVQASYLFKRVLLFLTNIRLFTKSLFMVMQFAIVTKIVVNLSSNILGTASMIRFFRECAVFETSMAFSPSKPARRLKFCHCIRLAMLAAFLVCSVLSTTFLIKMLHSPSSGVSDVFVKIASVFSNYIFFVYDTHHFLILRPCSEVLILYIKAQADRLSSALNVPDCWKRAKTVDAVQRVRLSICEIRNLKTNLNGVWKASIVTSSMVVLLMVCVGVYSAFDAGVPRAHLVLSMSYGVYSTLDFVDMATLSQTMVNE
IricGR18	complete	4	Scaffold_1:155174508-155180152	MRSFMQRQFVPYAILCRLGGCFYIQNFRKPLENAKVTWKTLYTVYSALIVSFFFAFEISSIIKISSVFRDPSRAFTASLMLLLRCMLCFKILVNTATMATGTSRLLEFFKKSSTYETISGFSPASRGVRGLWRHRWSFICRSLVVLGVISTYVMLTMYFTVTLMKLLPANLSFLGIPSGVLFGVNYILYDALPYMVLRSCSSVLVDYLQAQVESFESCCKSQYVRCDRQLPRQLEVIRYNLGVIRDLKDSLNAIWHVPLAAMSAGLILLVCVAWYAIFYDGLFAPQVPLTASYCLYSSFAFIDMACVSQALTDEAQKLKNATKIAFTFKVTDGYTQQLRYLHETIDPDDMCLSGGGFFRLNKSLLVSMAGTMITYTVIISQTSDDLTNHATSTN
IricGR19	complete	4	Scaffold_4:29190642-29194073	MQPKGPLSPVMLRHFAAFGMLCRLGGCFFIQNFSSKSMENAKVDWKNFYTIYSASCFLSIVSFQVAYVIHRAEILSDITHSFSRSILLIVSSTISIKMIINFASIVVGSSRLLEFFRNSARFEASTGFLSARPFASVATNHLWSKFHILLVVVALVNSYAVGFHFLISRFTELLPPQWILTGNIFGALVCALFHLYNSIPYMVLRCCSSVLVEYMRAQFVELERCKAPQGAISDAHASQVIEAVRLNVGVIRELKNSLNSMWHWSLGATCSGIIFMTCVVLFTMFQDGVHHREVWVSVSFLVYSWLSFLDMVYVSQALVDEAQKLKDAMKVAAMFHATDGYIQQLRYLHDTIDPKGMCLSGGGFFRLNKSLLVSIIGSIITYTVILSQNSHDLAHKIDL…
IricGR20	complete?	3	Scaffold_4:29227512-29228987	MQPKGPLSPVMLRHFAAFGMLCRLGGCFFIQTFSSKSMENAKVNWKHFYTIYSASCFLSIASFQVAYVIHRAEILSDITHPFSRSIIQIVGSTIALNMIINFVSILAGSSRLLEFFRNSARFEASTGFLSARPFASVATNHLRSKFHRVLVVVALVISYAVGFHFFVSGLTLLLPPQWILAGNIFGVFVCALFHLYNSIPYMVLRCCSSVLVEYMRAQFVEFERCKAPQGAISDAHASQAIEAVRLNLGVIKELKDSLNSMWHLSLGATCSGIIFMTCVLLFTMFQDGVHHKEIWVSVSFLVYSWLSFLDMVYVSQALVDEAQKLKDATKVAPMFHATEGYIQQLRYLHDTIDPKGMCLSGGGFFRLNKSLLVSVSTYQILKYTSIF
IricGR21	complete	4	Scaffold_4:54591827-54594323	MQPKDPLSPVMLRHFAPFRMLCRLGGCFFIQTFSSKSIENAKVNWKNFYTIYSASCFLSITAFQVAFVIHRAEMISDITHSFSRSILLIVSSTIALKMIINFVSIVVGSSRLLEFLRSSARFEASTGFLSARPFPSVATNHLWSKFHRVLVVVALVNSYAVGFHFLVSGLTELLPPQWILTGNIFGAFVCALFHLYNSIPYMVLRCCSSVLVEYMRVQRVKFELCKGLQGARSDAHASQAIEAVRLNLGVIRELKDSLNSMWHWSLGATCSGIIFMTCVVLFTIFQEGVHHREIWVSVSFLVYFWFSFVEMIYVSQALVDEAQKLKNATKVAPMFHATEGYIQQLRYLHATIDPKGMGLSGGGFFRLNKSLLVSITGSIITYTVILSQSSDDLAHKIDL…
IricGR24	complete	4	Scaffold_1:157908312-157910298	MVSIMVQRCVPYAILGRLQGCFFIHNFRVESLRNAKVTWKSPYTFYSISCYIFYIFLETLFASHFARVVRNISDALSRSLLLVVFGVVVVKLIANLSVMLTKSDELLAFFRKSEAFETNTGFSPRSRSLQDSAVVPWNVLRTCAVYMGQLLYFTLTERFIMVDIAQSMPPEWSVPTKIFAFFLGIGFLCYESLSYFFLKSCTKVLVEYIQIEVELLQKAGELSHVHFQPTFSSQVDAMRLRIDKIRKLKESLNNIWAGPLIVSCANTIIVDCVVLDAVFHDGIRTELWLVAGYSVYASLCFVHLAYSGQAFIDEVRKLKNTILMVPTFGASDSYLRKLRYLHESVDPDEMHLGGGGFFVLKKSLLLSMTGSVIIFGVILVQTSNRVALRINAA
IricGR26-1	complete	4	Scaffold_8:57993383-57995907	MTSMMVQRSAPYAIFCRLCGCFFIHNFRGKSLRNAGVALKSRYTFCSFSWFLLYIFLEALFSRRFAYVIRNISDPLSRALMLVVLGVGLVKLITNLAVMITKPDKLLAFFRKSEAFEMTTDFSPHVHSSRKSAVYGWHTVRAFSAVIGLGLFFIEAERFIIVELSQSLSSQWSVPLRIIGFIAGTGYVAYDSLSYFFLRNCTKVLVKYIQVQVELFEKAGKLKNFHFLAQSPHQVEAMRLRINKIRKLKKLLNDIWAEPLIVACAGTITIDCVVLDALVHDGIKKELWLAAGYSVYSTLCFIDLAYTGQTLIDEVRKLKSAILMVPAFGAPYSYLQQLRYLYESVQPEGMGLGGGGFFVLKRSLLLSMTGSIIIFGVILIQTSNTMTLKITTA
IricGR26-2	complete	4	Scaffold_8:58687002-58689147	MTSMMVQRSAPYAIVCRLCGCFFIHNFRGKSLINAKVALKSRYTFCSFSWFLLYIFLEALFSRRFAYVIRNISDPLSRALMLVVLGVGLVKLITNLAVMVTKPDKLLAFFRKSEAFEMTTDFSAHVHSSRKSAVYGWHAVRAFSAVIGLGLFFIEAERFIIVELSQSLSSQWSVPLKIIGFVAGTGYVAYDSLSYFFLRNCTKVLVKYIQVQVELFQKAGKLNNFYFLAQSPNHVEAMRLRINKIRKLKELLNAIWAEPLIVACAGTITIDCVVIDALVHDGIKKELWLAAGYSVYSSLCFIDLAYTGQTLIDEVRKLKSAILMVPAFGAPDSYLQQLRYLHESVQPEGMGLGGGGFFVLKRSLLLSMTGSIIIFGVILIQTSNTMTLKINTA
IricGR27	part	4	Scaffold_8:58025201-58027562	XYGCFFIQNFRGKSLAGAKATLKAPYTLYSFSCFVLYFVLEILCSRNYADVVRRISDTLSKTLLLVAYGVLVVKLIVNIAVMFTKPDKMLTFFRKSEAFENNTGFTPRTNSLRRSATERWNMVRALAIFLGFALYLTAALWYVTTEVLQSIPPRWFVPVILLGTYMGIGFLLYDSVSHFFLRSCTNVLVQYIRVQAEVIKEAGKLTNFHHQSQSSLQMEAVRLRINKIRKLKELLNEIWAGPLILHCASTLMVDCVILDAVFHDGIRKELCIILVASLYTSVGFIDLAYTGQTLIDEARSLKNAILMLPAFGAPDSYLQQLRYLHESVDPEGMCLGGNGFFALKRSLLVAMTGSVIIFGVILVQTSKSVALKINAA
IricGR28	complete	4	Scaffold_8:57966557-57968203	MRSLMLQRAAPYAILCRLYGCFFIHNFRGNSLRNAKVNWKTPYTIYSLSCLGLYLILEEMYATRVAYVIRNISDTLSKYLLLVIYGVVMVKIIANLAVMLAKPNKLLAFFRKSEVFETNTGFSPRTHSLQHSTFHRWNAVRAIWVFMAFVLYFAEAERFLIAELTRSMPPQKSVPLAIFGFIMGSGFIVYDSLSYVFLRCCTNVIVEYIQVELQGFQEAGKLQNFHLHSQSPREIEATRLRVNNIRKLKESFNEIWEGPLILVCASTIMVDCVVLDAIFHDGMREELWLAAAYSLYSSLCFIDLAYTGQSLFDEVRKLKSTILMVPAFETPDCYLQQLHYLHENVDPEGMCLGGGGFFVLKKSLLVPMTGSIIIFGVILVQTSNTLALKINAT
IricGR29-1	complete	4	Scaffold_5:11213618-11216024	MSSTMVQRVARFSILCQLYGCFFIQNFRGESLANAKATWKAAYTLYSFSCFVAYFVIEIQTFTNYGNDVSNISDTLSKTLLLVAYVAAVVKIIVNFAVMFTKPDKMLTFFRQSEAFEKSTSFTPRTNSLRRSAAQRWNMVRALVVFMVLVLYFTVSQWYLTELLQSIPPWWSIPAIILGAVPGIGFLVYESASYFFLRSCTNVLVQYIRVQSEFIEEAGKVTNFHLQSQSSLQIEAVRLRMYKIRKLKDLLNDIWAGPLIVHCAATLVTDCVILDAVFHDGIRKELWVILLSSLYSSIGFIDLAYTGQTLIDEANSLKDTILMLPAFGAPDSYLQQLRYLYESVDPEEICLDGGGFFALKRSLLVAMTGSVITFGVVLMQTSKSMALMVNAA
IricGR29-2	complete	3	Scaffold_5:11182128-11183369	MSSTMVQRVALFSILCRLYGCFFIQNFRGKSLANAKVTWKAPYTLYSFSWFVFYFALEIQSYAHYENMVKNISDALSQTLLFVSYGVISVQIKVNLAVMFTKAVKILTFFRKSEAFEKSTRFTPRTNSFWRSATQRWDIVRALVVFMAYALYYTIGLWGSIDFLRSVPTRWSVPVIMLGAFSNVGFVLYESACHLFLRSCTNVLVQYIRVQTELVKEAGKLTNFHLQSQSSLQIETLRLRMYKITKLKDLLNDIWAGPLIVQCACTLVIDCVIVDAVFHDGIKRELWIIVVCSLYTSVCFIDLAFTGQTLTDEVHVLKNSILMLPAFGAPDRYLQQLRYLYESVDPEEMCLRSGGFFALKKSLLVTVSKLQVFKQAKVPSKCRCFTPFVSGD
IricGR29-3	complete	4	Scaffold_5:23416220-23418532	MTSTMVQCVALFSILCRLYGCFFIQNFRGKSLANAKASWNAPYTLYSFSSFSLYFVFEIMSFPYFAVVVRNISDTLSKTLLVVAYVVVVVKIFVNLAVMFTKPDEMLTFFRQSESFEKSTSFTPRTSSFRRSATQRWNMVRALVGFMVLALYLTIGLSYMAELLQPMPIRWFVPVMIIAAVMLIGFLVYDSTSHIFLRICTNVLVQYIRAEVEFIKEAGQFTNFCLQSKSSRQIEAVRFRICKIRKLKDLLNDIWAGPLIVHCASALVIDCVILDAVFHDGMRKELWVILTSSLYTSLGFIDLAYTGQTLIDEAHSLKNTILMLPAYGAPDSYLRQLRYLFESIDPNEMCLGGGGFFALKRSLLVAMTGSVITFGVVLVETSKSMALMVNAA
IricGR32	complete	4	Scaffold_5:11026828-11028710	MVQRSTIPAIVFRIFGCFFVPNFSGESLAQAKVTWKSFYTCYSLACFIVYIFAETAFVIRSLDVLRDVSHSFSRSLMLTVHLVVTARITGNLAAMLTGQERLLEFFWNSELFEKTIGLLPRARTVRGKRSKRRWATMRVFLVIFGMALCYAAGVYYRIGQIAQSIGAGWVLPVKIIGVFMAAALIVYDSLSYLLLRNSATVLAEYIRAQLETFKECRRSSSFNLQTKVSGQIESIRLNMSKVKKLKESLNNIWTWPLMVASASLVIMNCIVFNGIFHDGFKNEIWLSITYALHASLCFIDLAFVSQALVDEARELKNATLVVPTFEAMEDLLHQLRFLHETIDPDRMCFSGGGFFSINNSLLVSITGSIIVYTVILVQTSDTIDADAA
IricGR33	complete	3	Scaffold_7:100339443-100345725	MSSYAEREFRFFARSCRLFGCFFVSNSWSGRFAEFRPNFRSWYALYVGFLAAVTSGFEITLVYLRISYIYTREKDFSELLFMIIHVVIGLNIATNTFVFFLGTERLIDILRSTRRLEGAMGFEPARSSRVDDTKKLFMTFLFVVFQAAFVLSRLASSREIFQEPSTALTVIATICFSLSCVGYAIHGKLALNANMFFYSVLSEYLKLQVAIVETLSSQISARNPRYTARILERTRLHFVSIRNIVRSVDRLFEWGLVVSFLTCAFTLCFTAYSLFDASTSWSKMYIYILYSINSSVNISALTHAAFRMKQQALHLKHVLERTPLVNLPRRLVLQVEFFAENIDAEQLCVTGSGFFTVDKPVLTSIVALIFTYSLLLVQTRGFASPEKRHPKPII
IricGR34	complete	4	Scaffold_7:100356754-100363663	MTVIETRFCRSTRILRWAGAWFIEDATNPAKQPLKTMLTRPYTWYCIFCFFILFCIELSLIFWTLLFSFGERKMFLNTLFVVLHITVVTKTLLSVVSLALSARKFKKLVNKARHFEVSRNFKPLPQHKKRITKAHLRIWGQAILIVVFVVVRNTDMMLMVEISNIFLAIVLNVVMGAASVLLVIYDGMYSTVLKGLVEIYVAYLKKEVDILKKARTATGPQASCILEDCRLDVNSVQTLIRYTNRIMKYAIVIAYGGNLIMLCGIAYCLVDPTSKWSLRIFCFCYGVLISLDMVDIGFLVESLKMQASKMKWVLQSMNFLGLPDSFSKQVRFLHDCLESGQMDFSACGFFKVNLTLLVSMGGAIITYTVILVQTSQGLSM
IricGR35	complete	4	Scaffold_3:104918449-104961971	MTFAYSHFRYSTRLLRWGGVWIVAEATNPGKQSFKTTLKRPYFWYCVLCLSTLVGTEFGNIIWALLFSFKHRKVFVSGVYTATQITVLVKTMLSSLMVALAAGRLKKLVARANQFEIMRNIKIAPRSKKVTWRDIRIWGRVLFMVLFVSIRNMDNLSILDVESIFGLAALVVVMTASSMLLVIYDCLYSTVFKSLVEIFIEYVRYEIRVLKKMRMELNSGPSTKMVEDCRIEFNTIQGFVKSTNQVMKYAFVLAYAGNLIMLCNIVYLLVDTAATPWALRIFSSTYGILMWIDMIDNGIVAEGIKASKMKWLLQSMPFQGLPDSFAKQVLHGRVIHDVVKKSDLVMPVCFFFLLQMGSTIITYTVILIQTSQGLQA
IricGR36	complete	4	Scaffold_5:22249629-22257887	MSILAEKFDAVAKFGHATGSLFITRTSDGTSPKYRTMFRSLYSLYAMFIVGGCVIYEILLLHFKVSDDSSATTFSNTVFNTLLVIIAIRIAANVSIILSLSGKLADVLNHAEDFKASLPVKSGLQRKRRNFIDLLRRFLMGLSFAVFTLSRYLFFGELTSQRPPSIAKMATSAFVIVSTVVLSSACRFVHTIATLVYDLFTDDLRDLVAVAKVRLSPGSMLWSPRTARVLEDTRLKYLAMRKIVQELNDVLQYSTFVTVTCTLLTLCTCAYLISETESSWGKLVFTASYAVASSVELLHITVSVSQLKEQASQLSLLLEAPPISQLPKSVVQQVQLFKESLDIQLFCASGLGFFTVDKPLLVSTGACVMSYTILLVQTGDGYQSKHEIPPISSSGFPSA
IricGR37	part cons	6	Scaffold_1:6118555-6185378	QQQESSLRTSDCGSDSFFAGIAVGAYVATIEPRKRMKDTDRLNTTIYILFLTSVNVEAVINNFLMFVKAPKFVELLHLCAKIEGNIGTPPYVQHDTISFTWKIMAFQAVLSCCNFVLNIISDFGTALVLSAEGQVSVDVMVIGILYAILGVVYVSSLCLVTRLWMTYFSKAFTLYLSCIYRNLDQCLRSRSTPESRKVSLVDHTRVQLTLLKNCADLASSLLGPSLLYAYAYSVALLCAAAYYTIIPELNSKIRLFFLCFGVLHWISILLPTVSAHRIKGAVVIELRSIVQGVSMADFSDDLLAQLRMMLNSIRHDDLKFTGCGFFVVDLSTFADIMGAVITYTVVLVQTNDSYLKGSLEHCLENSTII
IricGR38	part	1	Scaffold_3:105012716-105013660	MYFARARFAIDAGLLAFAGCSFPPLNDSLKGSFTPWRHAYAVACICVAVTLEVFAFVGKFTSYPALPSLFNNTLFFVIRIVHLVKVVALRFFLRAEARRVTELITQAEAYEESRNIRVRYRVPLFKTAYRCVSFVAVMSFFAARWHVYIRRLFSNSPLPLKAFLDFLTVLSASCMTVWDGIHTILVRYFADVFLEYLKAENVALSALTQRKVVGFGRAMSTALRGIESNYEEILRMVATARSVLRSLVFFGFTCNAVVVCAVLYSYTDGTSTISLLLSGTFYAAYTIAETLDVAFAADTMATEVRMCMSMTTGVS
IricGR39	part cons	2	Scaffold_14:32449047-33009825	SNKMPAIYAGYRQFFVFCRIAGCCFVNGIFIRHGCSDLKIKIWSWYILYCLAGGWFYIWAMAVVIGSESNRPIFDTPNIIFYGYSALMNIQAAISMLSLLRHSGTYLEIIKTCGDLEVAIGLPRDQAEKKLEKISRRCLIFMVLDSARGLAINKRVLPLSLRFMWSLHDWVKMGLLVCFEVGVYLVGIWASLSFWLVVYNASVLKEYFACVNARMVQALTDPTAPAESLQRVRLNHAALRGMVLKINNAFDLQVTLYYGISIYFMCASLYGVLLFTLTYADRAIRAIYVVCLASSVYVSARAAHSMTSEVSLHLLLVTSEAGKKAFTGCGLFPINLPLLVVVSSNV
IricGR40	complete	4	Scaffold_5:10356253-10362508	MPAVGEADSAIYSGYRPFFLFCKLTGCCSVRGLWTKKLFDELKVKMTLWFVLYSFLLLTCYVWTLVLFVEVLVKKHFRHPTSPIKTDMGLFYGYYVLLYLQSTVNAFTLARRAGTLLDIIRDCSSLETQIGLDKNSVRRRLIIVSRGCLGFMVLDCIKSLTLAYRVTPAAWLHLSWMHDWVKIVCIALFLIGDMLVGLWFSISFWMIVYNACALRHYFARVNELLVGGLLMGGDCGKALQRVRWYQAEVRDIVSRFNSVLGLQSTFYYGGSVYFLCVTVFGAFLSNISVLDRIVRSVFAITMAIGLLVSARAGHKMTSEVKTSKKGEVPRCLVAFLIMKEVPRDGNCLLHLLLVTSEAGEKAFTGCGLFKVNLSMLVAISGAVITYTVVLVQTDEDAVR…
IricGR41	complete	4	Scaffold_1:120734365-120752657	MDGRVPAAYPGYRFFLAVARISGCCFIDGVLFVSGPWMLRPNFRLLSLVHFAFCVFLSLWPPASFVMVRARSRGTLSQIHSITGYGFYAAIYGQALVNILNVAFKRSDLVDVMRMASQLERRLQVPKKAVERRLRQVSLMCFAFVLFDAFKYMLGLRTVMLLAFNLLDESHVVFRAVFIPGFLLGCLLVTVWYNLSFWMIVYFSEMVRQYFAALNDTLELALSTSKESFEATERIRTNLVALRKLLKKINSIIGVQALSYYAGSVFFLCATLYRILISEGALTDRVSRLTYLATMSAGIVISTRASHLMSQEGYKIESVVQAAEFEKLSDASTHQLHMLVLAAEDAQGCLTGCGMFVINLPLIVVVVGAVITYTIVLVQTSDSAMNIKCLHGGSTP
IricGR42a-1	part	1	Scaffold_5:33427522-33428481	MTKRRRSSPIYNEVIRFPSFKDGFQTLSTFHRCLGYSFFTWQERQGITHVIVSIWRPYLLYALCSWTFFVFVMLQDTYHVLFLAAEDNVDALKVIDKCILIFYFVRCIGIQIANSTTVLLRSGRLREVVVALDTLETSFNRDTHLRSVAKIILSLNVLFSVTALVSILDEISGFDGYMEPLHMKITYSVFSLLFAETVCMLCYTWAMFFGKVFEAFIRCINEDIESLVTLKQVRPLELDVLHNRFCDLSNAFGECNAIINTSLAVSVPLNILNASPWGYFILSTDGDALHVFTDVLGFATMCAELLVLCVYGSAAQKQVR
IricGR42a-2	part cons	2	Scaffold_5:33416435-33418996	MTKRRRSSPIYNEVIRFPSFKDGFQTLSTFHRCLGYSFFTWQERQGITQVIMSVWRPYLLYALCSWTFFVFVMLQDTYHVLFLAAEENGDALKVIDKCILIFYFVRCFGIQIANATTVLLRSGRLREVVVALDTLETSFNRDTHLRSVAKIILSLNVLFSVTALVSILDEISGFDGYMEPLHMKITYSVFSLLFAETVCMLCYTWAMFFGKVFEAFIRCINEDIESLVTLNQVRPLELDVLHNRFCDLSNAFGECNAILNTSLAVSVPLNILNASPWGYFILSTDGDAFHVFTDILGFGTMCAELLVLCVYGSAAQKQ
IricGR42b	complete	4	Scaffold_5:33399602-33409613	MRVLRPRVLAVSPPSSAMLANPFKIQPSYPSGKSLLSGFSVIAYFHRLLGFCFISKDANGRPVSKIIGPYMIYAFISWALYLFVIGSDIVRVSILLQDERNRAIDKAIQILACVRCIGIEMATIVLLVTKSSQLVELLVTLEELEDRLNRATSLRATAIRVVVLNVIFSVTSVLSISAEIYGFDEYSAEAYMKILYGVFSLVFAENVCMISFSWLMFFCRVFGVYLSHVNEDIDCMSNELVVSIRELAELHRLFVNVGWAFARLEQLLGVAILVSFPLNIVSAAPWGYYMLKADKGTTIFMLDLIGFFTICAEMLATGVYARATNREAKKTWDVLTKLLVSQEHPPAVRAKIQEFRHTCQNQDFSFSGCGFFKVGPPLIVSIASAIITYTVILYQSDNI…
IricGR44	complete	5	Scaffold_5:22241269-22248632	MEDSHLYKREVYVGNFIQPLRHRTPAYNSVRNILQMYRLTGCCPIDGLWHRRLEDLKTRFRVYGLYSCACILLAICTVVEAILDSGSRRNLEAKSNIFNSVIFAIQSTVNFGIMMSRGPHFVLLLRQCAMFESRRPAPRNLVRKLKLLIVATVIYFLVFFTPLVSRRIYRTLLAHGVLEFLLRFSVTIGALYHLFWSTVTGTMLVIVAHLLKGYLEEVIKDIRAHEATMTRSRLEHQWAFLHKIRRDTRDIKAMVQTANEAIQLGVLVTYGSAMACSCFCAFYIITTESSLELLMKVMAIGYVVHALLMIAFVTHSSQALTDKGRELKESMQTIGNQKLPRKVARSLLTFQLCFDVDGFSFNACGFFTVELSIIQAMVGVVLTYTLVLLQTKLSGVSVH…
IricGR45	part cons	3	Scaffold_5:14436453-14483313	MLSVPSETRYGEHRHASTASEVIREEWNKAPEAHVIIERFLKMTRLLGCGFIEGLFTDNASTLRPQRASWYLLYTLTCIGFIFACAVHGVRTNISRGTMDGDIYLAVCVFYLLQALATFLTMFIYAPQLVEIVTMCIEFEVRRPLALDQRRRLNHFFMAVVLWLTLDFVVKNFLRMALVALSPSVSEFFLNATIVSGVLLMLSWSTIPQVGVVVMSRWLTVFLCETQNMLVRCVDANRQRSCFALTEELMRSTKRDLSLLRRILGATNDVFQGSVLVAYSSCVVGLCCASFSIIRGGRSFAELVQNFLFFAVLAGGYVGTTWSADNVPQQVTSIQKVAKLRLIMRSYSENGLVPPPARRQFQSFLLSLDSEDFCLSAAGFFHIKLGILSTIAGAVFTYT…
IricGR46-1	part	2	Scaffold_5:72972053-72974123	MLRSFLRMTRLAGCCFVEGLFAAPEAASKLRAKRLSPYLLYFLFGLGVSWYHSFKSVLKNGSKATLDGDIYVALSAGFFLATNVTAVSMMLHAPRLIELIHMCDAFELKRPLRQRRQLNRLCTWIVLLLCAFTLHQNVFRLQRLVKTATALHFVRRLFTLLGVLFQLAWTHISPAGVFLMSRLLNAYAEEAHAALELIVSGGRSRGPLRFKFLSDTKDDLRQLRRIVDATNDVFQKGLLAEFAKGGVCLCCAIFYLMSRNNPVTVAVHHALFVTFIALNLALTTWSADGVVNQV
IricGR46-2	part	4	Scaffold_5:72976762-72987903	HESYLLAVSGGRSRGPLRFKFLSDTKDDLRQLRRIVDATNDVFQKGLLAEFAKAGVCLCCAIFYLMSRNNPVTVAVHHALFVTFIALNLALTTWSADGVVNQVEKIKQSVRMHLESGAVPRNLRKEIQTFILSLDSEAYRLTAGGLFKLKLSVLPSVAGAVFTYTLILIQTSLHFEYGCLAKRNMTNGSAPKYTGHVLKSVF
IricGR47	complete	1	Scaffold_12:86701894-86703159	MLDQWRLAVPKKEGVEPTLFRVPDLGLDSSRSRNPRKVFLHDTRPSVWRARELMIPGVLMCAVAMPGPFFQFMKPRYKLIMRMYQGLLYVGFTAYEAYRLIEFVEEFMKDEKTSLICFFHSLINTFLFPFIYIYVARKSESLGPLLSRWEDGHGHLKFIPERNIVKPKFLVNVYVALTVFLIVLFHTVNAVRSCYEIAWNHSNRTFPVKAVIFMGKTAHHYVLQTMYSGLESLAFCLMFLLWLLYNDFSCEVKTAPTLTIKTITAIREKYRSLCIVTEATADFLNSLLFLFFFRTAFDFMSSVIYYSMQDGRAMKLWILAYEGILTFINVFHNTALAEMSSLLSLQTKATLYEVSKVPAEPQAYKDLLLFLEVYRKRPEAMAGCGVLQVDRALMLKLCG…
IricGR48	complete	1	Scaffold_8:5080920-5082104	MQRNIIVTSKTTVMPFNAKAWAFKPESEHDIKKRTDNDRGTTWDYIKMTLMYIYATHIVSNAIAGSIRTGSMMYLIETMTYTVRSVVSTVTTTYCFVKRGEINEIAQELQTFEGPEPTELLQKASRKRKYLRFSILCYSCLLIAMTSLFFVLVPAQKYFDKCFYGIILEKAGIPNAPAIMIGLIEWNSYNIIVTGSPLLMTWYMYLCDHLRAQMLYFRVTQRGILDSGPLDLAKFKKIQSMCAKMIDVERRLDSLFAPVLFLWIVDLLVNIVLPIRTLVNGIASFTLANVMSFFIEVIYSVSFFMILSFSLAQVDKEYRDLDEEMYRVRNSVPSEDWQLCQQVVHMETGIKSSRFTLTGWGLFEVDRSFILTIVGAVATYTVVLIQLTPGEETY
IricGR49	complete	1	Scaffold_8:5075052-5076182	MITSEKQIQQKAQQKMFRRNLYMQVLETGSKGLLDKIGILKWPLLLMAYAYTVHTTINVFLTFMRIHNMMKVLDIAGYAARSFFACLNLRQAFQISTPSNRLLQRLSFGENQRRCFEVSTFLKVFVLVYFVVEVSLSIDFVLNGDIGEYVTSFLYGTNISTTNMTQEVIKAATFFNLTLFDILSIVPGLLMADYIAACLRLRRLLARFRTTVMDGRVKKTVTCTEVKRYQDLSYDAWRELKRIDDIYTTVVFLWYLDIIINLVLSMRNLSKGISSRQFALDSAYYIVIFVTLSLSASSVDTEAKDLMQEVKQLRSNIDEDDWQTGGQILLLETGLQSSRIVLNSGHFCVIDRPFILGVVGAIATYTILVVQLTPPG
IricGR50	complete	1	Scaffold_4:141112932-141114161	MKVSSNYLGQSSARSRWAVKRIVWTVQRSRNAKNQDVAIDIQVSQLAKVGPFRFALKKALLLPTLCLLLCYGLHLAATIGSAGSTLTSFAYLLAVGNVIRAFTSIVSIVHIITSRNDILNILTSIENIFHDSLSEFVSRTRRFSLNLCVFCFGSCLLHGTLICVSSLSGPLQDFYQARFYGVNCSRLPSAVRVIPILLDAPLLSITSSVTAMMACLFIAVCYMLSLVTLHFSHTMNLMLSLSASGKLTPGRVKDALLRLFLTGDAVCKLNMTYGPIMFWWYVDLLRSFLFSIPALLVAVTTSKEFFHYSFVLVDLTRDVIVFLLMSLVASDMARHVEESVVHSLKVADSMDDVRSDVRLAVNVEMLVNAVQETKVQLSGREFFHVDRSLINRVLSIVAT…
IricGR51-1	part	1	Scaffold_6:102163624-102164268	GYVLSFIDATTFAIMASTMNCIITFHACVSLYLGCLCENFVRIIREVSQQTSVSGGQVKALRRLMTRLSDVMVRFDRVGNPVVFCWYANIVGSLILSTPGILLGMRSAGPSDYAYMLTDLLTMLVILVALTFALADPTSLLRSSYVHALKMSTKVDIDDEEVNHSAHVLMDSIISTKVAVTGCKCFQVTRDMVLSILAMTSTYIIVVYQYIEHAM
IricGR51-2	part	1	Scaffold_6:102173491-102174135	GYVLSFIDATTFAIMVSTLNCIITFHACVSLYLGCLCENYVRIIREVSQQTSVSGGQVKALRRLMTRLSDVMVRLDRVGNPVVFCWYANIVGSLILSTPGILLGMRSAGPSDYAYMLTDLLTMLVILVALTLALADPTSLLRSSYVHALKMSTKVDIDDEEVNHSAHVLMDSIISTKVAVTGCKCFQVTRDMVLSILAMTSTYIIVVYQYIEHAM
IricGR51-3	part	1	Scaffold_6:102185897-102187096	KGPPQRDRRDVLRMFRALFSMMKLVGLLPRDLQGVIEAEVDSRSIARRMRRAGVLLFIVFGYLIHFSAATVYNVTHDGGFFGFFANCGYVLRNIFAALSLIHFLVFQRVLLRIAVDGFRIFEHPPLSIEIQVRRATILAVCFVVATFVALQNTTMWVGFVDVQKYFNYYLYKGDVTHGTIPRQLGYVLSFIDATTFAIMVSTLNCIITFHACVSLYLGCLCENYVRIIREVSQQTSVSGGQVKALRRLMTRLSDVMVRFDRVGNPVVFCWYANIVGSLILSTPGILLGMRSAGPSDYAYMLTDLLTMLVILVALTFALADPTSLLRSSYVHALKMSTKVDIDDEEVNHSAHVLMDSIISTKVAVTGCKCFQVTRDMVLSILAMTSTYIIVVYQYIEHAM
IricGR52	complete	1	Scaffold_4:176133700-176134929	MNWPQYNEIKSGSSQIGRNDVLHMFRAMLVTMKLLGVLPRDLEGHVGHEIDARTIAKSVRRAGVLLFIVFGYLIHFSAATVYNVTHNGGFFGFFANCGYVLRNIFSGLSLVHFLVFQRVLLRIVVDGFHIFEDPPRGIERRIRRATVLAVCFDVVSYIAIVNASSYCGYKDVQKYFNYYLYKGDVSNGTIPKQLGYVLSTLDATAYATMMNVIYWFISFHACVSLYLGYLCENFAEIVRKASQQSSVSDGQVKSLRRLTTRLSDILVRFDRVGHPVVFCWYLNIVSTLILSTPGILLGIRKASPYDYGYMLTDLITMLIVFVGVTFALADPARVFRSSFVHALKISTKVDINNEEVNHSAHVLLVSINSAKVAATGCKCFQVTRGMVLAILSMVSTYII…
IricGR53	complete	1	Scaffold_4:176112932-176114206	MEKSTPEKFRRVIRVSAASSRDLESNREHHREDKHWLEMLFKELLVALKIHGIVIFKPDPNSVARRKGNARSLLRNVSPGVVLLVVSTSYGIHYAASSFTSLGRNPNGLLSLFSDVAYLFRIATALFTAFYMTSVSSSVSSLLSDSTNIFQKTLPQNAIKAIRGYVIGMSVFAFANLLAFLGVKLTELYQSGFDGYYNYNLYDLAPESKSVIYYAVPALDIAFCTIIITMPKWIMGFHVSVCKYLGCQAVSLSGTFASERVVVLKRAREFREYHSALCELIFRFDEIFNLVLFFWYADIIISFVLSVPYIIIRTDNSTPWTYAFVMVDVVCNVALLVVLNMAASDPGRLARDAQLVVLKMSARADPDDVRLNHELLLLANAVKVAKVEMSGWNCFDVQR…
IricGR54	complete	1	Scaffold_13:95685953-95687233	MPPSSVVSSETASKSITMLEKCASAAKDGTSITVPLKGVLKSLRVFGIGPLTPRKLESRIKQEPSQDLTSHQIRYNQLAWAIIHIWIARLLLRLGLVFLGKGKVGEAAVELLRGLAASVALNRIILYRRRVCHFFWSANHVTGRSLSYGKLPSFTSVYTIGVWFYILVRLILDVANLFTTVGFKGYTEQWLLVDSTPGSLTFAVYTIAVPDTVIRRLILSGPTIFMISFYSQIMWVIASQFNSFHCTLKRECTGSRNFGSDRLRQLRIRHADLCLLVQDVDDIMSPLAFLWHAMMVLGACAEATHLLQLKISEDAWAIAHISLDLAYMIIFFSVVSFSTAAVCQAYNATLNDVNLMSARMSQVDDAEFARQALLLMSQMQSISVSVTAWKFYDMNRAAL…
IricGR55	complete	1	Scaffold_6:164229573-164230847	MKVGARSFPTMIIFATPRSELLSQLEMLFKPLIYSFGSLSGPPGVSVSLRSRLTAYTTAVVVLTTLTCHLALLIISLSRGFEHASIRRGCTCVRLACSSIIVALLIRRSHEVIAYRSRLLSLYSHLPVLDPSSVRLGKAKLVVWCTAAFVYLQISYATFQGFLPDMSEESMAAYLKELWFGLDNKHFPPLLTRCLWNLESFVFYVTTDVVVRVPVLFYVAACFLLKARLRDFRLMLGRQRWKQSMTTLTTLTVKELRDLQRLHGILTEAAQQLEDVFSPIIFCSYTTFVVHIISSLYNIFDRNLLYFSGAPGKVHLIRQVQVYFEFGLTVWFFLLLTGAAAFVNDEPSRLLPVVEKMILDADELSVSSSFRAAFLLARFSRPFAQLTAWKVCVISRGLV…
IricGR56	complete	1	Scaffold_7:14868358-14869518	MKKKPISKVFVPRSRNNESDAIFKIPMVALKFTGLFWNTTCRPARLLSFLLKITIVTTQAKLLSDAFTYQTVDLVLYGSRILTANVSFIIFALQERNLRNVIKDLSDKASCLLPRQRQHKIRTLSCSLACLSAIIIAAFLSGPAYILFFTDKRLQTDLLSRFVAYLNEVCFAVVIWYPLCFMPILFVTVSQTFAELLSQYNEMIPKLFCTENHNIYSLDCKFRHSREQRHEMRRLLRVCGKIFAPCLFIWYVPTFLGCCAELSTFMRQSDSWVHRYYKAVTSAHGWAMFWGVSLAANHVYATGRASWAVLQDCTLRLPLDVGVHMELVMLKEDCKEIVMAFTIGGFYKLTLKTAFSVFSCMLTYAFVWYQIGPGSQLNVAAYTNSG
IricGR59	complete	2	Scaffold_7:42965537-42975004	MFRGPRSRKAPVVEPVYRRKTSFLRVTKSAFREPHPSNGDSKGTLGAPPRTKIHNLWLSSINRNVLLPALVSLRSVGVRILDNNDGWLLAACSTLWALISVGFQSVNICTTIMGVVSNNFHGYLLDQVSFVLATLCSVICSVLLAFSPRRLNELIERVEDTLFALHSPRDLRQYWMPVILLTLVGWLYMALRFVAVTWVLDNQPPKDVFKSVFFTEANPKHSDRTLLFFVALIWYLNTLFVYGTLVFVPILFISFCLVLARAFKVHNVVIRNVHKSGLSLEADSLAQVRIFYERICTLVTDLNEIFGPVIFSWYIMIVLSVCIDMTQLFSDTNLLKNTKEDEGFLFSLRGIYSLLSFLGTCLAASRVSEEALAPLPHLHELTLRSWRLDMDTKMEAHFF…
IricGR60	complete	3	Scaffold_8:5067235-5070604	MGNTKTCLQTRSKHTYVRSERVSNLREACALRLTNQTWDDPLQSPYFGGRSSALEEPDPKPDPGPTSRSRWAKCGVVLLYVIGLHNLASSVVKCSSSRNPFEVLDAVSVACRTFFSAVTTHLFYKGYPCVATFLSLEHGADLALSHQRQMKWKHGAARGFVVAYGVAMMVHQVVWLSHYGAAAYIRTQVYSLDVSAFEINGFLAAVLAYLDFTVFHVSVFVPALCILQYVLVCDMVVLKVKHFRSLVRVCTKNSDVQAGPVKRLHSIYTSLWNAVQKLDSQLSLAVFLWYVDLVLNIIISVRVVQHTLSQFNPYSAAGAYVQALYLGLMFLLMSYTAANLIVEVRHVDHDVCQLVCALTAVDGQTCNQVMLLQEEVANCRMAFTGWNCFNIDRSFILTV…
IricGR61	complete	4	Scaffold_13:53769340-53777535	MYTSRRTTKLFVIRHADEIVDLKNNRTVFKQLRPILWSLKLLGFYSDVHEDAERPVRPWYHDVSTWTCVTLGLLHVYALASLTACIEGDFWTTAYNFFRTGSAVVSSHAVISKGPQVCALIRRLGTFSSQPGHDLKKTCTVMVLAVLCYVIFRVAVHSMVLLDYSAGDLSKHATIAWFGIESQLPASVLLPLCLVDVFLNSILVTGSLLLSVALYLALTVALRHRYEAFNDAINRYVRDDVVHQEAPENQTWTTRRENRGLDVHELRKLRQLQTDLGVAVLEMDTHFSPTAFAWVSFFVLGVCAEVSRFLGHHESGLSDQHRTLVIGLNLGSVTLLFVLLAVMSSRLSETSNASMMPLHRALGLSSDRPQEYHEGLLLISQLRAPAVVLTGWGFFYFSR…
IricGR62	complete cons	3	Scaffold_2:163101127-163124329	MGEGRKSASACRLAGQFVFICTDDRWATPFHFGLPFSPFRPSQRQSPETPAAVAMSSRIFTVESRSCGDDPDTTDPFRIILTSLNLLGVFSLGPSNGGTTFRRCVISYRSMATFYIHYVAFAHLCSLCSGVRGWTDIITSFIACSSVFTLDSLSLRRERMECLLLSMRTCLAEGSVKARWAVLRKSRVCTICIWAYLAAFIVNSICSVTLSSPQSSWDSYLLGANASRVSERKAKAVALVATTLRLYLVDGPWFFVMALFVLSCWVLRASFRDLEEKVSQVTEDMTAEDVSRLKERYCQLTAVVNELDDNLSPSLFVWYVAVLVALCSRFSAIVTRTSHEVQVFWWLTHLLGLLWTLAILFGVSVAAAAINEEPARILAAVEASIFKTFAASCVARRGV…
