## Supplementary material for "Genome sequences of four *Ixodes* species expands understanding of tick evolution": Table S12

### Sheet: table-defensins
Gene ID	Full gene name	short_name	Exon number	Scaffold-positions-range	comment
IricT00023212.1	prepro-defensin 1	def1	4	Iricinus_Scaffold_7:88549964..88552155 (2.19 Kb)	complete
IricT00019100.1	prepro-defensin 10	def10	4	Iricinus_Scaffold_7:104863734..104865135 (1.4 Kb)	complete
IricT00023217.1	prepro-defensin 11	def11	4	Iricinus_Scaffold_7:92517415..92519309 (1.9 Kb)	complete
IricT00023214.1	prepro-defensin 12	def12	4	Iricinus_Scaffold_7:80299985..80304416 (4.43 Kb)	complete
IricT00023222.1	prepro-defensin 13	def13	4	Iricinus_Scaffold_9:38892800..38913620 (20.82 Kb)	codon stop in exon1, probable error in genome sequence
IricT00023221.1	prepro-defensin 14	def14	4	Iricinus_Scaffold_9:61229256..61236973 (7.72 Kb)
no IricT	prepro-defensin 15	def15	1	Iricinus_Scaffold_7:92605272..92605431 (160 b)	partial (only one exon identified)
IricT00018874.2	prepro-defensin 2	def2	4	Iricinus_Scaffold_7:88352319..88354884 (2.57 Kb)	complete
IricT00018873.2	prepro-defensin 3	def3	4	Iricinus_Scaffold_7:88324100..88326231 (2.13 Kb)	complete
IricT00023211.1	prepro-defensin 4	def4	4	Iricinus_Scaffold_7:88521477..88523819 (2.34 Kb)	complete
IricT00018942.2	prepro-defensin 5	def5	3	Iricinus_Scaffold_7:92527867..92528995 (1.13 Kb)	complete, but frameshift in exon 3, possible error in genome sequence
IricT00018943.2	prepro-defensin 6	def6	3	Iricinus_Scaffold_7:92541584..92542555 (972 b)	complete
IricT00018944.2	prepro-defensin 7	def7	3	Iricinus_Scaffold_7:92557809..92558833 (1.02 Kb)	complete
IricT00018945.2	prepro-defensin 8	def8	4	Iricinus_Scaffold_7:92567977..92575333 (7.36 Kb)	complete
IricT00018948.2	prepro-defensin 9	def9	4	Iricinus_Scaffold_7:92620250..92623521 (3.27 Kb)	complete
IricT00023215.1	defensin-like peptide 1	DLP1	5	Iricinus_Scaffold_7:88379939..88382749 (2.81 Kb)	complete
IricT00023216.1	defensin-like peptide 2	DLP2	4	Iricinus_Scaffold_7:88418663..88420559 (1.9 Kb)	complete
IricT00023213.1	defensin-like peptide 3	DLP3	4	Iricinus_Scaffold_7:104133602..104135766 (2.17 Kb)	complete
IricT00016089.1	defensin-like peptide 4	DLP4	4	Iricinus_Scaffold_6:11742931..11761513 (18.58 Kb)	complete
IricT00016103.1	defensin-like peptide 5	DLP5	4	Iricinus_Scaffold_6:14130433..14137983 (7.55 Kb)	complete
IricT00023209.1	defensin-like peptide 6	DLP6	3	Iricinus_Scaffold_6:20131748..20142902 (11.15 Kb)	complete
IricT00016155.1	defensin-like peptide 7	DLP7	4	Iricinus_Scaffold_6:20148817..20159950 (11.13 Kb)	complete
IricT00017251.1	defensin-like peptide 8	DLP8	4	Iricinus_Scaffold_6:124501552..124510309 (8.76 Kb)	complete
