## Supplementary material for "Genome sequences of four *Ixodes* species expands understanding of tick evolution": Table S13

### Sheet: position_scaffold_name
Nelson_name	SIZE (AA)	EXONs	clan	Scaffold and position	strand
019CYP3001K1	434	8	2	Iricinus_Scaffold_1:76110408-76150448	minus
046CYP3001M4	501	8	2	Iricinus_Scaffold_1:237536902-237569319	minus
008CYP307D1	504	7	2	Iricinus_Scaffold_11:88315505-88322820	minus
047CYP3003A9	501	9	2	Iricinus_Scaffold_11:100296496-100316356	plus
048CYP3003A8	505	9	2	Iricinus_Scaffold_11:100335849-100359008	minus
049CYP3003A7	505	9	2	Iricinus_Scaffold_11:100371229-100395498	minus
050CYP3003A6	509	9	2	Iricinus_Scaffold_11:100399886-100416892	minus
051CYP3003A5	505	9	2	Iricinus_Scaffold_11:100423396-100442755	minus
052CYP3003A4a	508	9	2	Iricinus_Scaffold_11:100447498-100468732	minus
053CYP3003A4b	505	9	2	Iricinus_Scaffold_11:100482477-100508072	minus
054CYP3003A3	505	9	2	Iricinus_Scaffold_11:100514214-100526418	minus
055CYP3003A13	455	8	2	Iricinus_Scaffold_11:73933800-73954342	plus
011CYP3001G1	516	8	2	Iricinus_Scaffold_14:57022338-57036674	minus
012CYP3001N9	514	8	2	Iricinus_Scaffold_14:44401429-44452529	minus
015CYP3001N10partial	436	7	2	Iricinus_Scaffold_14:44506619-44533322	minus
016CYP3001N4	501	8	2	Iricinus_Scaffold_14:44301775-44324651	minus
017CYP3001N1	507	9	2	Iricinus_Scaffold_14:44269304-44290733	minus
018CYP3001N8	448	7	2	Iricinus_Scaffold_14:44345817-44361614	minus
031CYP3001M10	482	8	2	Iricinus_Scaffold_14:75358418-75374616	plus
032CYP3001M11	500	8	2	Iricinus_Scaffold_14:75390355-75423484	minus
033CYP3001K2-fragment1	383	7	2	Iricinus_Scaffold_14:27960206-27978869	plus
034CYP3001M9	511	9	2	Iricinus_Scaffold_14:23849415-23864720	plus
035CYP3001M8	510	8	2	Iricinus_Scaffold_14:23808564-23825618	minus
036CYP3001M12	516	8	2	Iricinus_Scaffold_14:23765124-23777452	plus
037CYP3001M3	517	9	2	Iricinus_Scaffold_14:23639258-23656197	plus
038CYP3001M1	513	9	2	Iricinus_Scaffold_14:23613487-23631069	plus
039CYP3001AA1	515	10	2	Iricinus_Scaffold_14:11059245-11109272	plus
040CYP3001Q5	477	7	2	Iricinus_Scaffold_14:10732377-10768521	plus
041CYP3001M7	499	8	2	Iricinus_Scaffold_14:23676376-23697035	plus
010CYP18C1	520	6	2	Iricinus_Scaffold_2:30876787-30887665	minus
020CYP3001Q2	528	9	2	Iricinus_Scaffold_2:30204200-30271551	minus
021CYP3001P5	499	8	2	Iricinus_Scaffold_2:30122722-30144368	plus
043CYP3001A8	513	9	2	Iricinus_Scaffold_2:81685938-81771809	minus
056CYP3001Q1	514	8	2	Iricinus_Scaffold_2:30596391-30623462	plus
057CYP3001P6	384	6	2	Iricinus_Scaffold_2:30319952-30410259	minus
059CYP3001E1	499	8	2	Iricinus_Scaffold_2:73150065-73184467	plus
060CYP3001B2	511	8	2	Iricinus_Scaffold_2:81359176-81391167	minus
061CYP3001B3	488	7	2	Iricinus_Scaffold_2:81303417-81353449	minus
062CYP3001B4	519	9	2	Iricinus_Scaffold_2:81163058-81185572	minus
063CYP3001A9	515	9	2	Iricinus_Scaffold_2:71487068-71525554	minus
067CYP3001C2	508	8	2	Iricinus_Scaffold_2:114835833-114883524	plus
068CYP3001C3	442	8	2	Iricinus_Scaffold_2:114895831-114958602	plus
144CYP3001B5	512	8	2	Iricinus_Scaffold_2:81574385-81598607	plus
145CYP3001R2	480	8	2	Iricinus_Scaffold_2:50753294-50767542	minus
146CYP3001R1	492	8	2	Iricinus_Scaffold_2:50798691-50828339	minus
147CYP3001S1	451	8	2	Iricinus_Scaffold_2:51104906-51136406	minus
202CYP3001D-fragment1	349	7	2	Iricinus_Scaffold_2:71037000-71064816	plus
203CYP3001fragment	422		2	Iricinus_Scaffold_2:50977960-51026262	minus
044CYP3002A1	497	8	2	Iricinus_Scaffold_4:161368365-161392484	minus
045CYP3002A4	497	8	2	Iricinus_Scaffold_4:168624345-168645392	plus
150CYP3001L6	512	9	2	Iricinus_Scaffold_4:86889326-86954875	minus
117CYP3001P7	486	8	2	Iricinus_Scaffold_5:142126726-142149126	plus
058CYP3259B1	469	7	2	Iricinus_Scaffold_9:39719565-39845121	minus
064CYP3001D3	466	9	2	Iricinus_Scaffold_2:71412130-71439710	plus
065CYP3001D1	519	10	2	Iricinus_Scaffold_2:70946228-71009870	plus
066CYP3001D4	523	9	2	Iricinus_Scaffold_2:71237177-71285559	plus
118CYP41C2	523	14	3	Iricinus_Scaffold_1:42120496-42152221	minus
119CYP41A2	520	14	3	Iricinus_Scaffold_1:41938494-41987953	minus
120CYP41A3P	395	11	3	Iricinus_Scaffold_1:41853277-41899612	minus
121CYP41U2	504	13	3	Iricinus_Scaffold_1:41785168-41831168	minus
122CYP41U1	523	14	3	Iricinus_Scaffold_1:41723404-41746383	minus
123CYP41C18	447	12	3	Iricinus_Scaffold_1:41645754-41663435	minus
124CYP41C16	523	14	3	Iricinus_Scaffold_1:41675252-41708212	minus
125CYP41C25	524	14	3	Iricinus_Scaffold_1:38865205-38935377	plus
126CYP41C17	522	14	3	Iricinus_Scaffold_1:24117527-24165767	plus
127CYP41C21	522	14	3	Iricinus_Scaffold_1:24066095-24105479	plus
128CYP41C20	521	14	3	Iricinus_Scaffold_1:24027411-24043243	plus
129CYP41C6	521	14	3	Iricinus_Scaffold_1:23985840-23997781	plus
130CYP41C3	522	14	3	Iricinus_Scaffold_1:10637619-10698208	plus
131CYP41C12	522	14	3	Iricinus_Scaffold_1:218918528-218966515	plus
132CYP41C19	487	13	3	Iricinus_Scaffold_1:219132834-219190419	plus
158CYP41C28	475	10	3	Iricinus_Scaffold_1:10703607-10746196	plus
159CYP41C27	464	12	3	Iricinus_Scaffold_1:219004128-219052982	plus
179CYP3005A10	519	4	3	Iricinus_Scaffold_10:3987320-3993286	minus
200CYP3007A6	451	12	3	Iricinus_Scaffold_10:50090094-50187332	plus
204CYP3007A	425		3	Iricinus_Scaffold_10:49955210-50020431	minus
138CYP3009B1	524	14	3	Iricinus_Scaffold_13:76320141-76346316	plus
092CYP3006F1	532	14	3	Iricinus_Scaffold_13:88831302-88850926	plus
093CYP3006G4	533	14	3	Iricinus_Scaffold_13:88900622-88939819	plus
094CYP3006G2	517	14	3	Iricinus_Scaffold_13:88960871-89009475	minus
095CYP3006G10	508	12	3	Iricinus_Scaffold_13:89071304-89108854	minus
096CYP3006G1	429	10	3	Iricinus_Scaffold_13:89182097-89207080	plus
097CYP3006G6	520	13	3	Iricinus_Scaffold_13:89249763-89271206	plus
098CYP3006G3	530	14	3	Iricinus_Scaffold_13:89275399-89299066	minus
099CYP3006G5	481	13	3	Iricinus_Scaffold_13:105198106-105316499	minus
100CYP3006E1	539	14	3	Iricinus_Scaffold_13:88445940-88477768	plus
101CYP3009D6	519	14	3	Iricinus_Scaffold_13:88240722-88263742	plus
102CYP3009D2	495	13	3	Iricinus_Scaffold_13:88355818-88379446	minus
103CYP3009D10	519	14	3	Iricinus_Scaffold_13:88199512-88218358	minus
104CYP3009D4	524	14	3	Iricinus_Scaffold_13:88146629-88177590	minus
105CYP3009A11	519	14	3	Iricinus_Scaffold_13:88105505-88132171	plus
106CYP3009A10	519	14	3	Iricinus_Scaffold_13:88063646-88090635	plus
107CYP3009A12	518	14	3	Iricinus_Scaffold_13:87917131-87950995	plus
108CYP3009A19	515	14	3	Iricinus_Scaffold_13:87779857-87903786	plus
109CYP3009A6	518	15	3	Iricinus_Scaffold_13:87728637-87767789	plus
110CYP3009A18	492	12	3	Iricinus_Scaffold_13:87567835-87596102	plus
111CYP3009A17	499	13	3	Iricinus_Scaffold_13:87531821-87561257	plus
112CYP3009A16	446	12	3	Iricinus_Scaffold_13:87490622-87519518	plus
113CYP3009D9	519	15	3	Iricinus_Scaffold_13:80601609-80637065	minus
114CYP3006D1	516	14	3	Iricinus_Scaffold_13:80544424-80597879	plus
115CYP3007A2	489	12	3	Iricinus_Scaffold_13:80246330-80286700	plus
139CYP3009A1	518	14	3	Iricinus_Scaffold_13:76227222-76258064	minus
140CYP3009A14	493	13	3	Iricinus_Scaffold_13:57931583-57965694	plus
141CYP3009A15	522	13	3	Iricinus_Scaffold_13:45318074-45365574	minus
142CYP3009B4	529	13	3	Iricinus_Scaffold_13:92543094-92583765	minus
143CYP3009B2	414	10	3	Iricinus_Scaffold_13:92508250-92521850	minus
157CYP3007A4	543	14	3	Iricinus_Scaffold_13:98240679-98293487	plus
201CYP3007A-fragment1	356	8	3	Iricinus_Scaffold_13:98178850-98203693	minus
042CYP41B1	497	14	3	Iricinus_Scaffold_14:53102509-53124065	plus
022CYP3004A12	491	14	3	Iricinus_Scaffold_2:19768196-19809761	plus
023CYP3004A13	485	13	3	Iricinus_Scaffold_2:19815035-19858704	plus
024CYP3004A11	491	14	3	Iricinus_Scaffold_2:19725985-19764368	plus
025CYP3004A10	489	14	3	Iricinus_Scaffold_2:19686821-19720873	minus
026CYP3004B1	507	14	3	Iricinus_Scaffold_2:19643381-19684968	plus
027CYP3004D2	486	13	3	Iricinus_Scaffold_2:19614826-19641253	minus
028CYP3004D1	499	14	3	Iricinus_Scaffold_2:19541696-19585000	plus
029CYP3004A14	470	14	3	Iricinus_Scaffold_2:19880034-19905224	plus
030CYP3004A2	443	12	3	Iricinus_Scaffold_2:19977921-20000310	plus
148CYP4743A1	508	14	3	Iricinus_Scaffold_2:35030379-35047629	minus
069CYP3011A3	525	12	3	Iricinus_Scaffold_3:156858700-156891760	minus
070CYP3011A4	523	12	3	Iricinus_Scaffold_3:156768344-156807390	minus
072CYP3011A1	538	14	3	Iricinus_Scaffold_3:165485844-165502808	plus
136CYP41C7	492	13	3	Iricinus_Scaffold_4:95005726-95030818	plus
149CYP41C24	508	12	3	Iricinus_Scaffold_4:48632630-48677656	minus
151CYP3009C2	492	13	3	Iricinus_Scaffold_4:29092397-29130449	minus
152CYP3009C3	466	12	3	Iricinus_Scaffold_4:28960328-29007478	minus
116CYP3004C4	499	14	3	Iricinus_Scaffold_5:131797502-131900723	plus
153CYP3006H1	500	13	3	Iricinus_Scaffold_5:25073496-25139301	minus
178CYP3005A28	517	4	3	Iricinus_Scaffold_5:132264989-132270245	plus
071CYP3011A6	535	14	3	Iricinus_Scaffold_6:95930320-95957075	plus
073CYP3005A6	536	4	3	Iricinus_Scaffold_6:49695520-49723036	plus
074CYP3005A24	536	4	3	Iricinus_Scaffold_6:49558568-49575749	plus
075CYP3005A4	508	4	3	Iricinus_Scaffold_6:19544750-19583814	minus
076CYP3005A5	502	4	3	Iricinus_Scaffold_6:19502863-19538225	minus
077CYP3005A15	503	4	3	Iricinus_Scaffold_6:7514526-7532896	plus
078CYP3005A19	498	4	3	Iricinus_Scaffold_6:50431717-50479880	plus
079CYP3005A20	504	4	3	Iricinus_Scaffold_6:50051699-50106187	plus
080CYP3005A18	509	4	3	Iricinus_Scaffold_6:50343373-50392587	minus
081CYP3005A26	503	4	3	Iricinus_Scaffold_6:50267402-50303610	plus
082CYP3005A25	504	4	3	Iricinus_Scaffold_6:50147142-50173540	plus
083CYP3005A14	505	4	3	Iricinus_Scaffold_6:49917771-49935179	plus
084CYP3005A17	509	4	3	Iricinus_Scaffold_6:49886649-49896680	plus
085CYP3005A8	513	4	3	Iricinus_Scaffold_6:49819895-49839328	plus
086CYP3005A7	503	4	3	Iricinus_Scaffold_6:49797506-49808758	plus
087CYP3005A1	505	4	3	Iricinus_Scaffold_6:21979315-22018849	plus
088CYP3005A9	509	4	3	Iricinus_Scaffold_6:124789711-124800852	plus
089CYP3005A27	498	4	3	Iricinus_Scaffold_6:124720945-124730923	plus
090CYP3005A22	507	4	3	Iricinus_Scaffold_6:124556883-124582591	plus
091CYP3006A1	531	14	3	Iricinus_Scaffold_6:71866098-71889767	plus
197CYP3005A22	439	4	3	Iricinus_Scaffold_6:124600777-124610190	plus
198CYP3005A23	508	4	3	Iricinus_Scaffold_6:12779400-12793761	plus
199CYP3005A5	410	5	3	Iricinus_Scaffold_6:22078490-22117002	minus
133CYP41C10	526	14	3	Iricinus_Scaffold_7:77508847-77547705	plus
134CYP41C11	515	14	3	Iricinus_Scaffold_7:77550178-77589336	plus
135CYP41C13	528	14	3	Iricinus_Scaffold_8:19181718-19219072	plus
137CYP41C26	462	12	3	Iricinus_Scaffold_8:87259219-87652788	minus
154CYP3011A5	535	14	3	Iricinus_Scaffold_8:18988890-19033173	minus
155CYP3008A1	507	13	3	Iricinus_Scaffold_8:18799284-18824128	minus
156CYP3008A3	535	14	3	Iricinus_Scaffold_8:18639055-18689473	minus
002CYP4DQ1	540	11	4	Iricinus_Scaffold_2:89319524-89462860	plus
013CYP4DP2	545	11	4	Iricinus_Scaffold_6:138245489-138261072	plus
014CYP4W4	553	11	4	Iricinus_Scaffold_6:138295039-138310684	plus
160CYP4W5	554	12	4	Iricinus_Scaffold_6:140367950-140386688	plus
161CYP4W3	553	11	4	Iricinus_Scaffold_6:140401564-140417715	plus
162CYP4W2	555	12	4	Iricinus_Scaffold_6:140458492-140472026	plus
163CYP319A4	521	10	4	Iricinus_Scaffold_6:140200796-14021986	minus
164CYP319A8	529	10	4	Iricinus_Scaffold_6:140156927-140175474	plus
165CYP4DN1	540	11	4	Iricinus_Scaffold_6:138724585-138741976	minus
166CYP4DP1_CYP319A5	541	10	4	Iricinus_Scaffold_6:138542072-138666245	minus
167CYP319A3	532	11	4	Iricinus_Scaffold_6:138500270-138517804	minus
168CYP319A7	527	11	4	Iricinus_Scaffold_6:138432265-138454583	minus
169CYP319A6	527	11	4	Iricinus_Scaffold_6:138407057-138429964	minus
170CYP4W10	554	11	4	Iricinus_Scaffold_6:138317889-138345623	plus
171CYP4ABK1	543	12	4	Iricinus_Scaffold_6:138198756-138238818	minus
172CYP4DL2	529	11	4	Iricinus_Scaffold_6:138156441-138174160	minus
173CYP4DL1	523	11	4	Iricinus_Scaffold_6:138093758-138105545	minus
174CYP4DM1	444	11	4	Iricinus_Scaffold_6:138011949-138078904	minus
175CYP4DL5	526	11	4	Iricinus_Scaffold_6:137950449-137976848	minus
176CYP4DL4	508	9	4	Iricinus_Scaffold_6:137886745-137897657	minus
177CYP4DL6	527	11	4	Iricinus_Scaffold_6:137861217-137885558	minus
180CYP4DS10	464	9	4	Iricinus_Scaffold_6:160424621-160438902	plus
181CYP4DR1	548	11	4	Iricinus_Scaffold_6:160358676-160409944	plus
182CYP4DS16	439	10	4	Iricinus_Scaffold_6:160443702-160475111	plus
183CYP4DS4FRAGMENT2	238	5	4	Iricinus_Scaffold_6:160477713-160497077	plus
183CYP4DS4FRAGMENT1	228	4	4	Iricinus_Scaffold_6:160489099-160492156	minus
185CYP4DS5-fragment1	191	5	4	Iricinus_Scaffold_6:160617838-160628049	plus
186CYP4DS5-fragment2	119	2	4	Iricinus_Scaffold_6:160635802-160637563	minus
187CYP4DS6	545	11	4	Iricinus_Scaffold_6:160784640-160806392	plus
188CYPDS9	540	11	4	Iricinus_Scaffold_6:160919293-160937352	plus
189CYPDS7	541	11	4	Iricinus_Scaffold_6:160974776-160989589	plus
190CYP4DS5-DS13chimera	539	11	4	Iricinus_Scaffold_6:161026115-161137951	minus
191CYP4DS15	483	10	4	Iricinus_Scaffold_6:161138714-161273314	plus
192CYP4DS14-fragment1	353	6	4	Iricinus_Scaffold_6:161290329-161299416	plus
193CYP4DS14fragment2	115	2	4	Iricinus_Scaffold_6:161310605-161316692	minus
194CYP4W7partial	512	10	4	Iricinus_Scaffold_6:161333491-161383776	plus
195CYP4DT1	521	11	4	Iricinus_Scaffold_6:160216046-160275415	plus
196CYP4W9	550	11	4	Iricinus_Scaffold_6:119942727-119966887	minus
009CYP20R1	448	10	20	Iricinus_Scaffold_7:82588014-82617588	minus
005CYP3012A1v1	516	9	mito	Iricinus_Scaffold_1:11853878-11884192	minus
006CYP3012A2-fragment1	329	5	mito	Iricinus_Scaffold_14:74437229-74537560	minus
007CYP3012A4-fragment1	128	2	mito	Iricinus_Scaffold_14:74422793-74428001	plus
001CYP315A1	538	8	MITO	Iricinus_Scaffold_2:144790141-144825316	minus
003CYP314A1	522	9	MITO	Iricinus_Scaffold_4:142166538-142187745	minus
004CYP302A1	520	7	MITO	Iricinus_Scaffold_4:60599356-60662158	minus

### Sheet: clan_composition
clan2			CLAN20			clan3			clan 4			mito clan
family	Iric	Isca	family	Iric	Isca	family	Iric	Isca	family	Iric	Isca	family	Iric	Isca
18C	1	1	20R1	1	1	3004A	6	12	4DL	5	7	3012A	1	1
3001A	2	0				3004B	1	1	4DM	1	4	302A	1	1
3001AA	1	0				3004C	1	3	4DN	1		314A	1	1
3001AH	0	1				3004D	2	2	4DP	1	2	315A	1	1
3001B	4	3				3005A	24	22	4DQ	1	1
3001C1	2	2				3006A	1	2	4DR	1	2
3001D	3	0				3006D	1	0	4DS	7	13
3001E	1	1				3006E	1	1	4DT	1
3001G	1	1				3006F	1	1	4W	7	10
3001H	0	1				3006G	7	8	319A	5	7
3001K	1	1				3006H	1	1	4ABK	1
3001L	1	0				3007A	6	0
3001M	9	4				3008A	2	0
3001N	5	5				3009A	11	12
3001P	3	3				3009B	3	2
3001Q	3	3				3009C	2	2
3001R	2	0				3009D	5	4
3001S	1	0				3010A	0	1
3002A	2	4				3011A	5	4
3003A	9	10				41A	2	2
307D	1	1				41B	1	1
3259B	1	1				41C	19	23
						41U	2	2
						4743	1	0
total	53	42		1	1		105	106		31	39		4	4

### Sheet: CYP_comp_chelicerate
CYP clan	I. ricinus	I. scapularis	T. urticae
clan2	53	42	48
clan20	1	1	0
clan3	105	106	10
clan4	31	39	23
clanmito	4	4	5
Total	194	192	86
T. urticae: Grbic et al. Nature 479, 487–492 (2011)
I scapularis: Dermauw et al. Insect Biochem Mol Biol 127: 103490 (2020) . 2020 Dec;127:103490.
