## Supplementary material for "Genome sequences of four *Ixodes* species expands understanding of tick evolution": Table S15

### Sheet: Feuil1
Class	Name	Full Name	Scaffold number	Position	exons	Strand	seq aa	size (aa)	comment
Mic	GSTmic1	glutathione S-transferase Microsomal 1	1	45576701 - 45583984	3	plus	GLEGKDSKEAAKCATIVTGIASLFASVRRTKSQNLAPDDDKLSEAKDLREKVPRYLRYFEKLLKQNNTDYFVGDQLTWADLAVTFSCQQLLQRFQGALDRHSQLKAHYERVTALPRVKAFLAEHAAAADR	130	too short?
D	GSTD1	glutathione S-transferase Delta 1	2	1280431 - 1284418	3	minus	MPVELYNYEYSVPCRVVRMVAQHIGLPLALKGVDIFGCVHQKHDLMKINPAHTTPSIVDGSLTLFESAPAKSVAPSGRVGASSVHLNTRCS	91	too short?
M	GSTM8	glutathione S-transferase Mu 8	2	185140555 - 185143165	2	minus	MPSNASDADGTSTITLGYWGGLRGIVVPIRCMLEYAGVPYHFKTHEYIRSGTTPAECKARWLEDSAALVQQGLPFPNLPYLIDGDVQLTQSLTIMRYLARKYGLDLPDADPGTAARLDMIEAQVNDFRWNLIHYCWEDKYEVLRWNFLKNFLENIPGELSRFSQ	164	complete
M	GSTM7	glutathione S-transferase Mu 7	2	185160420 - 185179896	3	minus	MAGTPSNVPETPTATLGYWEGARGIVVPIRCMLAYAGVPYRFKTYPFFRGGATLHSCVAECKAPWLEDRAALAEQGLPFPNLPYLIDGDVQLTQSLAIMRYLARKHGLDLPDADPGTAARLDIIEAQVNDLRWSLIFHCLEDKYEALRWNFLETIPGELSRFSQFLGDRRWLMGDRLTHVDFMLYEALDQYALFSEGCLDAEPNLKAYADRFRNLEPIKRFLESGDFKPWPVLLPNATRWGAQDEPPKTLTKSC	254	too long??
D	GSTD7	glutathione S-transferase Delta 7	2	27213084 - 27215100	5	minus	MSVVLYNFEPSAPCRVVRMVAKHIGLPLTIKEVDLAAGENKKEDFLKLNPAHAVPTMVDGSLVLFESRAIVTYLMDKYAAGSPLYPHDIEKRAVINNLLMFDIGTLCKTMSAYFYPVLLFKKEYDPATEAPMTDALQVLGQLLSDEPYLTGSDISLADIVVAGTLSFVDVAAYSLEAHPKVRDYYSALKKDLPYYAEVNDKGIEMFREYSQK	212	complete
D	GSTD4	glutathione S-transferase Delta 4	2	27228303 - 27254143	6	minus	MGVLKSGGLQHAHSGAEPFHDLILPPAPPRSADRLEPSGKVLIAALRRKSSWNQSDGCDPVLFEFSPLVVVMPVVLYSCEPSAPCRVVRMVAKHIGLPLTIKEVDIPAGDTKKEDFLKLNPAHTVPTMVDGSLVLFESRAIVTYLVDKYAAGSPLYPHDIEKRAVINNLLMFDIGTLYKTMSAYFYPVLLFKKEYDPATEAPMTDALQVLGKLLSDKPYLTGSDISLADIVVAGTLSFVDVAAYSLDAHPKVRDYYSALKKDLPYYAEVNDKGIEMFRKYTQK	283	too long??
D	GSTD5	glutathione S-transferase Delta 5	2	27362453 - 27363581	4	minus	KAFGPVSPLSSCLWILYNCEPSVPCRVVRMVAQHICIALTIQEVDIAAGDTQLKDFLKLNPAHTVPSMVDGNVILYKSRAIVTYLTDKYAAGSSLYPRDVEKRAMIDNLLMFDIDTLYKTMSAYFYPTLPHMKGYDSATEARMTDALK	148	too short?
E	GSTE5	glutathione S-transferase Epsilon 5	2	28215024 - 28219991	5	minus	MPVDLYDSSLSAPCALVRMVAKHVGVELNVKELNFFEKEHLSPEFLKINPFHKVPTISDDGFVIYESTAICLYLLNKYAPDSDLYPKDLQKRARVDQVLATVTSFVQPRYEEFYRNCAMLTKKPTAQQVQDLEETALKGLEHLVGDGKFAVGDALTLADLSLVAYLSYSIMMPVLDREKFSKLVSYYERVSAEMPHFAETKAIAEWHAQKWSALK	215	complete
E	GSTE6	glutathione S-transferase Epsilon 6	2	28238160 - 28247993	5	minus	MPVDLYNLSACAPCALVRMVAKHIGVELNIKELNFAEEEHLSPEYLKINPFHKVPTISDDGFPVYESTAVCLYLLNKYAPDSDLYPKDLQKRARVDQVLATVTSFVQPRYSEFYRNSAMLMKKPTAQQVQDLEETALKGLEHLVGDGKFAVGDALTLADLTLVAHLSYSIMMPVFDRKKFSKLVSYYERVSAQLPYFAETETITEGLAQTWPALK	215	complete
E	GSTE4	glutathione S-transferase Epsilon 4	2	3172654 - 3182779	5	plus	MPVDLYNSPLSAPCALVRMVAKHIGVELNVKDLNFAQKEHLTPEYLKINPFHKVPTISDDGFLLYESTAVCLYLLNKYAPGSDLYPKDLQKRARVDQVLATVTSFVQPRYVEFYRNSIMIMKKPTAQQVQDLEETALKGLEHLLGDGQFAVGDALTLADLTLLAHLSFTIMLPVFDRKKFSKLVSYYERLSAQLPYFAETKTITEGLAQKWSALK	215	complete
E	GSTE3	glutathione S-transferase Epsilon 3	2	3274523 - 3288281	5	minus	MTIDLYIGRVSTPSTFVRMVAKHIGVDLNIKVLNTSKKEHLKPEFLKMNPFHKLPTLSDDGFVVFESTAICLYLLNKYAPGSELYPNDVQKRARIDQFMAVVTCCLQPRYHDIYKLSLLLGKKPTAEQLQALEDLALQGLELMMGSSKFSVGDELTLADLTLVAHLGLVIKTPAFNKSKFPRLSSHYDRVSSLLPYYEETNKDLLERITGLYDAAK	216	complete
D	GSTD2	glutathione S-transferase Delta 2	2	35848866 - 35857256	4	plus	MPVDLYFTTGSPPCTFVRVLAKKLGVPLTLHKIDLMAKEQLKPEFLKLNPQHTVPTINDNGFVLWESRAIAMYLLEKYAPDSPLYPKDIQKRALVNRLVFFESGSFYQAQMGYFRPRWFKGQEPGGDLKETYDKALANAVTLLGDNQFLAGDTLTLADVGFVCSLGIAIEGAEYEGMDQFPKLIEYYGRVKAALPEYDEEAAEPVGLIRQMIARAKSGQKVHGPPTDSK	229	complete
E	GSTE1	glutathione S-transferase Epsilon 1	2	35891433 - 35903772	4	plus	QMNPFHKVPTIDDDGFVLYESTAICYYLLNKYAPDSELYPKCPRGRARVDQVLATMTSTIQPPFMAFFRPRFFTQSKPTDEEVKALEENVLQGIETLVGDGSYALGDKLTLADLSLMAHLSLIAEIPVFDSGKFPKVAAYYERLKAELPYYEEVNRPGISALVNLWPVLK	170	too short?
E	GSTE2	glutathione S-transferase Epsilon 2	2	35915432 - 35927288	5	minus	MTLIVYNQYGSPPCGFIRMLAKHLGLEVKLHDLNLLEGEHLTPDYLKLNPFHKVPTIDDNGFVLYESFAICSYLLDAYGAKSDLKVDCVKTRARVNQALAVITSTVQPHYFKFFRPRFFEQKKPTSAEIEELEKNILGGLQQVLGDGKYVVGDKLTVADLSLVAHLTLPLELLGVFDASKFPKLASYYERLKAELPYFEEINRPGLVLLEKLCQDLK	217	complete
M	GSTM5	glutathione S-transferase Mu 5	2	46150727 - 46170015	2	minus	MAPTLGYWNVRALAQFCRNLLVYKGVHFEDKQYKFGPAPDFDRSDWLKEKFTLGLEFPNLPYFIDGDVKLTQSLAILRYLGRKYDLAAKSDEEAVEVDLLEQQARDLSMGLLMATAPSPNYQENLKKYGENVINVLKPWAEHLKTRKWALGDRLTYVDFLLYEGLDWHHEFKADAFGGFPVLLEYLKRFEDLPNLKEYFASDKYQKYPIVGPHRKWGFRKQ	221	complete
M	GSTM4	glutathione S-transferase Mu 4	2	46171685 - 46177085	2	minus	MAPTFAYWDSRGLGQVTRNLLVYKGVTFEDKRYKKGPPPEYSRDEWLADKFSLGLKFPNLPYYIDGDVKLTQSVAILRCLARKYDLGPRNEEETRELDVLEQQARDLATNLIRSFVPGVNLQEARKKYEENMGNVLKPWADHLANRKWAVGDRITYVDFLMYEALDWNHEFCAAAFKDFPALEQYLKRFEALPNIKEYFASDKYKKWPITAPHFLWGFKK	220	complete
M	GSTM10	glutathione S-transferase Mu 10	2	46207685 - 46209354	2	minus	MAPTLGYWDVRGLAQSIRDLLIYKGVHFEDKRYKFGPEPEFSREEWFKEKFNHGLKFPNLPYYIDGDVKLTQSMAIIRYLGRKYDLAARNEDETTELDVLEQQARDLAWGLAMAVYSPSYEESRKKYEDNLESVLKAWDDHLQGKLWVLGDRLTYVDFLFYEALDWHYELKPEAFQTFPVLVAYLKRFEELPNLKQFFSSPKFSKYPILGPMVKWGYKKE	220	complete
M	GSTM9	glutathione S-transferase Mu 9	2	46262211 - 46265453	2	plus	MSRSSDHHPESGRPTLAYWNTRGLAQSIRNLLIYKGVQFHDRRFEFGQPPDFRNKEWLKEKFTLGLTFPNLPYYIDGNVKLTQSLAILRHLARKYDLDGRTEEETTELDMCEQQARDLIVGLVMTGYSPNFEDARKKFEENLINVLELWANHLQGRKWTLGDRLTYVDFLLYEALDWNYELHPDAFEIHTELLDFLKNFEELPNIKEHMMTENYRKWPITSPMCRWGYRKA	231	complete
M	GSTM3	glutathione S-transferase Mu 3	2	46268494 - 46284197	2	minus	MAPVLGYWDTRGRAQMIRNLLVYKNVAFVDKRYPYGPPPDYTGTKWEAEKFSLGLKFPNLPYYIDGDLKLTQSLAIMRYLSRKHDLAGRTEEEVTQLDLLEQQSLDLLLKLALTAFHPKSEEARKNYETSLNNEVGPWAELLHGRAWALGGRLTYVDFMLYEALDWIRDFEPDAFQRFPTLLKYLKKFEELPNIKEYMASEKYRKHPFLRRKWTWAAKETLSQF	224	complete
M	GSTM15	glutathione S-transferase Mu 15	2	46391411 - 46440053	2	plus	MAPTLGYTHARGLAQHIRNLLVYKGIPFEDKQYKTGPAPDFDRSDWTNVQFTLGLKFPNLPYFIDGDVKMTQSVAIIRHLGRKYDLAARTEEEAMELDQLEQQAKDLLWGLAMTAMNPAFETARTRYEKNLGNLLKPWAEHLRERRWVMGDRLTYVDFIAHEALDWNRAFKPEAFEEYPELVEYLQRFRALPNMEEYMASEAYRAMPLLGPQAKWGGKPF	220	complete
M	GSTM19	glutathione S-transferase Mu 19	2	46530186 - 46532014	2	plus	MAPVLGYFGTRGKAQMIRNLLVYKNVDFEDRRLPFGGPPDYACTQWQAEKFSHGLTFPNLPYYIDGDFKQTQSLAILRYLARKHGLAGRNEDEITQLDFLEQQVLDLFSEMTKATLSSDVEVARKIHETLIGKELKPWDDFLHGRAWALGDRLTYVDFMLYEALDWIRDTKPDEFKCFPTLVKFLDKFEELPNIKEYMASDKYSKRPFLRRK	212	complete
M	GSTM16	glutathione S-transferase Mu 16	2	49828502-49839099	2	plus	MIRQAFGGRAEDAPRKISMVPILGYWDIRGKAQMIRNLLVYKDVAFVDKRYSYGAPPDYAGAEWQADKSSLGLKFPNLPYYIDGDVTLTQSIAILRYLGRKHDLAGRTEEEVTQLDLLEQQALDLQKKLAQTAFDSNWEEARKKYETSLDNELRPWNEFLHGRAWALGGRLTYVDFMLHEALDWIRDFKPEAFQRFPTLLKYLNEFEELPNIKQYMASEKYRKHPFLRRKWTWGVKKTSCQF	242	complete
D	GSTD8	glutathione S-transferase Delta 8	2	60678202 - 60724327	5	plus	LELNVHTISIRNKDNLKADFVEMNPQKTVPVLNDNGLILAESRAIGMYLVNKYAPDSSLYPQDAEKRAIVDRLIFFEFASVYAPGEKMFKAYTELRYPTKEEKDDFLEGMRTLVEMLRGKRFLAGDSLTLADLGLCTSLATFFRARHLDEATPIHSGDLGAAPDPAYAPNSTHGATLVAPGDITALSDRHALPRLPPGA	199	lack Nter
M	GSTM18	glutathione S-transferase Mu 18	2	69357204 - 69357905	1	plus	MTPERWKLGSFSDEPTFGDWRSKRLGQPIRNLLVFKGVHFHEKLYLVLRPLQYFDAQWLTEKHQLDLKFPNLPYYIEGDVKVTQSLCILRHLGRKHNLAAETEAESTDLDVLEQQATDLCESIRAAAFSPDEPPSMRPYEDKLDEVLGHWAVHLQGRQWVLGDRLP	166	too short?
M	GSTM11	glutathione S-transferase Mu 11	2	69405116 - 69409066	2	minus	MVLVVGYSSARGLAQSIRNLLTYKGVDFEDRRYKYGPAPNFEKPEWTKEKNSLGLQFPNLPYLIDGDVKITQSIAILRYLGRKHDLAARTPQETLELDFLEQQANDLMWGLIISAMSPNFNEAKKFHEASLVSSLNVWSEHLRSHKWALGDRLTYVDFLLYESLDWNRQFKPDAFLVHPPILDFLKRFEELPNIKEYFASSKYSKWPILAPNFHWGFKKE	220	complete
D	GSTD3	glutathione S-transferase Delta 3	2	77311267 - 77337517	5	plus	MSLVLYQMKASPPCRAVIIVAKLTGLVLELKVVNVLTKDQMKPEFLKMNPAHTIPTLVDDTFVLWESRAIMRYLVDMYAPNHPLYPKDIKKRALIDQLLDFDIGTLYKDISTYFYSYLLKGQPKDNQKEEAMKASLRTFESILGDKSQRYLVGKEKSLADISIMVSLSVPEVVKYDMSPFPKVKAWYEWIQRELSAVNQVNREGIAEFRAALGMS	215	complete
M	GSTM1	glutathione S-transferase Mu 1	2	81866234 - 81867607	1	plus	MEERRTSGGPSKKSQDQPVLLGYWAIRGLGNSIRHLLNYAGIRYTEKTYPFGARDQENRRSEWLADKPRLGLDFPNLPYLVDGEVKLTQSLAILRYLARRSGLFPTQERERILADLAEQQLNDLMWENIRLCYDPDYTVSKRDAFLQQFLSDRLPALTRFLGERLFLTGDAPSYVDFLAFEALDQHRALWPKECSLQDQPKLLDYLRRIESLPAFRDYLASEAFVSWPVWSELSSYGGPDTARPVARG	248	too long??
M	GSTM2	glutathione S-transferase Mu 2	2	81873102 - 81878240	2	plus	MAPVLGYWDVRGLGQYLRYLLEYAKVEYKEKRYSFGTDPNRTRDEWLADKPHLDLDFPNLPYYMDGDVKLTQSLAILKYLGRKHGLAPKTDELQRRVDMVEMQAFDLIMSAIHLCYDPAYSDEKRKQFLADVAEKLRQFEALLEKDGPFAAGQKVTYVDFLLYEALEIVRVLGPSNFKRNFQSLEQYNERVAGLPGLREYLASPRFKAWAFFGPLANAMGPQHKPPPDH	229	complete
M	GSTM17	glutathione S-transferase Mu 17	2	81885190 - 81889906	2	plus	MAPVLGYWDFRGLAQAIRDLLEYAKVEYEDKRYGYGSDPNWTREEWLADKPNLDLDFPNLPYYLDGDVKLTQSLAILRYLGRKHGLAPKSDELQSQVDMIEMQALDLIRSVARLCYDSGYSDDKLRQFLVDSAEKLRQFEALLAKNGPFAIGEEVTYVDFLLFEALAFVRAVEPSNFKKNFPSLVQYSERVAGLPGLREYLASPRFKPWPFLGPQGSALGLQHKPPSDD	229	complete
M	GSTM14-1	glutathione S-transferase Mu 14 1	2	81937273 - 81937866	1	minus	RYGFGPGPEWTRDEWLAVKPNLGLDFPNLPYYLDGDVKLTQSLAILKYLGRKHGLAPKTEEQQRRVDMVEMQAFDIIMYCVRVCYDPEYTDDKRRQFLTEVAPDKLKQFVTFLAKAGPFVAGDKVTYADFILYEALQVLRAMGPSSFKNYPELEKYCARVAALPGLREYLASPRFKAWPFWSPFAKALAVQHQPFTD	197	too short?
M	GSTM14-2	glutathione S-transferase Mu 14 2	2	81975374 - 81975967	1	plus	RYGFGPGPEWTRDEWLDVKPNLGLDFPNLPSYLDGDVKLTQSLAILKYLGRKHGLAPKTEEQQRRVDMVEMKAFDIIMYCVRVCYDPEYTEDKRRQFLTEVAPDKLKQFVTFLAKAGPFVAGDKVTYADFILYEALQVLRAMGPSSFKNYPELEKYCARVAALPGLREYLASPRFKAWPFWSPFAKALAVQHQPFTD	197	too short?
M	GSTM6	glutathione S-transferase Mu 6	2	85306816 - 85319840	2	plus	MSSFPQKDASRKASMAPVLGYWDIRGKAQMIRNLLVYKDVAFVDKRYSYGAPPDYAGAEWQADKFSLGLKFPNLPYYIDGDVTLTQSIAILRYLGRKHDLAGRTEEEVTQLDLLEQQALDLQKKLVQTAFDSNWEEARKKYETSLDNELRPWNEFLHGRAWALGGRLTYVDFMLHEALDWIRDFKPEAFQRFPTLLKYLNEFEELPNIKQYMASEKYRKHPFLRRKWTWGVKKTSCQF	238	complete
o	GSTO3	glutathione S-transferase Omega 3	4	109770379 - 109788972	5	plus	MSLTLKAHRAGMEFPSLAPGKLRVYVTRFCPFSHRTLLMLRAKNLAHEVVNVDLNNKPEWLFKLHPDGKVPILQQDDKLLYDSTVVPEYVDEAFGQDKLIPADPYLKAKEKLFIEAATTALRPVVRVHRDVDKKVELWDKFKQGVQFHEEELKARRTFFLSGEKPGFSDYMIWPFFVRALAISTVFPDLKLPTAQESPLVVRWMEAMKKDGASGALPPHDDFVRYIKSSLAGNADPDVGL	240	complete
o	GSTO2	glutathione S-transferase Omega 2	4	109817704 - 109833978	5	plus	MSTVIYKTGMDCPPLKPGELRIYGTKTCPYVQRCLLLLHAKDISYEFISVDLEKKPEWLFKLNPAGKVPVLEQGSKVLYESMVLFEYLDETYGAEKLIPSDPYCKAKDKLFIDVVTNAFMPALKIMYRSGNRKDIWMEQTGNFRRSEAELKERKTNFFAGDVPGFADYMVWPFFCIAFCAPVIFKDLKAPPSEDFPRLVQWVEAMKKDKAVLETQLEKHIIDYWSRATNEMPGVVVR	237	complete
o	GSTO1	glutathione S-transferase Omega 1	4	109860006 - 109866896	5	plus	MTLKAYRAGMECPPLVAGKLRIYSMRFCPFCHRSLLVLQAKNIPHEIINLDLKNKPEWHFKLNPAGKVPILQQDDKILYESLVVSEYLDEAYGKTRLMSTDPYIRAKDKLFVEAATAAAMPMLKIHHNKDSKDELWAEFRGKLNLFEDELKERKSPFFSGNQPGFVDYMIWPFFPKASTFTIIFPELKFPTCREFPLLVQWMEAMKKDGAVTALKLEDHLVDYTKGVLEGNTDYDVGL	238	complete
o	GSTO4	glutathione S-transferase Omega 4	4	109899127 - 109909750	5	plus	MTARAYETGMAFPALNPGKIRLYSMRFCPFAQRNLLILTAKHIDHEVVNIHLEKKPEWASEVLQNGTVPVLQQDDKRVSGSMVIAEYLEEAYRTPKLLPSDPYLRALDRSFLEAALPVLQPLLKFYFKCGSDADEDWAAFCEKAYIFEKELGARKTKYLSGDKPGFVDFVTWPTFAMAQALFTVYEETKMPTDEQRPLLSKWCRNMRQDPVVTSVINEASTLEFIKSARRGARDFNAGL	239	complete
o	GSTO5	glutathione S-transferase Omega 5	4	109932854 - 109943372	5	plus	MMTAKAYQTGMAFPSLTPGKLRVYSLRFCPFAQRVLLILAAKNIDHEVININLKKRPEWSTKVLPAGTVPVLHQDNMVISGSMAIAEYLEEVYTSPRLLPSDPYRKALDRSFLDLSLPALDPVLKFYFKKGVDADSDWSAFLAKASIFEKELGIRKTPYFSGEKPGFVDFVNWPTFSMALAVSAFFEAQKMPSQEEYPLLHRWCEIMRQDPVVTSVINESNTLEFIRTGLLGDANFDAGL	240	complete
D	GSTD6	glutathione S-transferase Delta 6	6	137019292 - 137024302	5	plus	MSVVLFSSELSVPCRVVRMVARHINLLVTIKDVDGPDRERFKEELLKMDPPHAVPVLVDGSFTLFESHAIITYLVDKYASGSPLYPEDIETRAEIMSYLMFDVGTLSRRMINYFYPILVHKAEPNSEAEPPMKDALQVLGYFLCHKRYLVGDQVTLADIAVAGTLSFSDAADYSLSAYPRVQHYYHSLKEELPYFAEENSKATEIFRKTEQKS	213	complete
z	GSTZ4	glutathione S-transferase Zeta 4	6	72615678 - 72631815	6	plus	MSSKPILYSCYSGSCPYRVRIALALKNVDYEYKSVEVIKKGGEPGDQLSPEFTKKNPMQQLPVLEIDGEPISQSLAIIEYLEEKYPEPRLLPDDIVLRAKVRAIAQLIASGIQPLQNVSVIRRLEAGKRLEWSTHFITKGLQALEAVLSKTAGKYCVGDSVTMADICLVPQVNTATLIRIDMTPYPTIVRINCALMELPAFKVSHPSRQPNAPDNYGAFPDLEKIAK	227	complete
z	GSTZ1	glutathione S-transferase Zeta 1	6	72652227-72691407		plus	MASKPILYSCYSGSCPFRVRIALALKNVDYEYKSVEVLKEGGEPGDQLSPEFTKKNPMQQLPVLEIDGELIPQSLAIIEYLEEKYPEPRLLPDDIVLRAKVRAIAQLIASGIQPLQNVSVTRRLEAGKKLEWTTHFITKGFQALEAVLSKTAGKYCVGDNVTMADICLAPQVNNAIRFRIDMTPFPTIMRINCALMELLAFKVAHPSRQPNAPDNYGDFTDREKISK	227	complete
M	GSTM12	glutathione S-transferase Mu 12	6	93336263 - 93360894	6	plus	MAPVLGYWDIRGLAQPIRLLLAHMDVKVEDKRYACGPPPDFDRSAWLKDKPNLGLEFPNLPYYLDGDVKITQSMAILRYLARKHGLEGKSDAEKLRVDMTEQQFADFRMNWVRLCYNPDFDKLKGEYLKGLPASLKAFSDFLGSHKYFAGENLTYVDFIAYEMLSQHLLFAPDCLKEHANLKAFVDRIEALPHVAAYLKSDKFISWPLNGDMASFGSRLTKKP	223	complete
z	GSTZ5	glutathione S-transferase Zeta 5	9	101036008 - 101041507	7	minus	MSSKPILYSWYGSSCVYRVRIALALKKVDYEYKSVPLIKNRDQLAEQISEEFTRKNPMQQIPVLEVDGNHLCQSLAIIEYLEEKYPEPNLLPKDLVQRAKVRAIAQLIASGIQPLQNTGLLFRLEESKRKDWAVHAIVKGFKALEAVLAKTAGQYCVGDSVTIADTCLVPQVYNAKKFGVDLTPYPTIVRINDALQQLPSFKVAHPRCQPDTPRDYKDPWEK	222	complete
z	GSTZ8	glutathione S-transferase Zeta 8	9	101794292 - 101812632	7	minus	YLVGKHRRRTSGGELLSSCIFVCVLSRKLYSDRCPCARYRTLRTRPYLDCPGTASAAKIDSSAGMSSKPVLYTQYLSSCSYRVRIVLALKHIDYECKTIDLYKFEHHSPEFMNLNPMAQVPVLDIDGEQLLQSLAIIEYLDEKYPEPRLLPKDLILRQKARAVAELIGSGIQPLQNKGSLSLLDEEKKSDWQLHSINKGFRALEAVLAKTAGQYCVGDSLSIADVCLVPMVYQAKRLGVDMAPYPVIEKLNRSLEGLPPFRHGHPLRQPDTPANVREEEPSKRC	284	too long??
z	GSTZ7	glutathione S-transferase Zeta 7	9	101823047-101825550	6	plus	VFQPILYSWYGSSCVYRVRIALALKKVDYEYKSVPLIKNRDQLAEQISEEFTRKNPMQQIPVLEVDGNHLCQSLAIIEYLEEKYPEPNLLPKDLVQRAKVRAIAQLIASGIQPLQNTGLLFRLEESKRKDWAVHAIVKGFKALETVLAETAGQYCVGDSVTIADTCLVPQVYNAKKFGVDLTPYPTIVRINDALQELAAFKVAHPRCQPDTPSDYKDRS	219	lack first M
z	GSTZ6	glutathione S-transferase Zeta 6	9	101836655 - 101845449	7	plus	QPILYSFHLSSCAWRVRIVLALKNVDYEYKTVKLMTPAGGDQYTEEFKKHNPMSQVPVLEVDGKNISQSVAIMEYLEETYPQPRLLPADPYLRAKTREIMELLVSGVQPLQGPGLIPKLGKEEWQNWAQFYITKGFTALEAIVTETAGKYCVGDEITLADACLLPQMSNAQRWGIDVSPFPILVRICAAVEAHPLVKRAHPSCQPDAQADA	211	lack Nter
z	GSTZ2	glutathione S-transferase Zeta 2	9	101870516 - 101878838	7	minus	MASKPILYSFHLSSCAWRVRIVLALKNVDYEYKTVKLMTPAGGDQYTEEFKKHNPMCQVPVLEVGGKNISQSVAIMEYLEETYPQPRLLPADPYLRAKTREITELLVSGVQPLQSLGLIPKLGKEEWQNWAKFYITKGFTALEAIVAETAGKYCVGDEITLADACLVPQMSNAQRWGIDVSPFPILVRICAALEAHPLVKKAHPSCQPDAQADA	214	complete
z	GSTZ3	glutathione S-transferase Zeta 3	9	101882937 - 101894396	7	minus	MGVLKPILYSYFRSSCAYRVRIALALKNVEYEQKTVNLIKDGGEQKSAEFTERNPMQQVPVLEVNGEPLSQSLAIIEYLEEKYPEPSLLPKDLVLRSKVRAIAELIASGIQPLQNIGILFKLEQSKRNEWAVEFISKGFQALEAVLAKTAGKYCVGDSVTMADACLVPQVYNAKRFKVDLAPYPTIVRVNNTLEKLEAFKAAHPCCQPDTPEELKNPSKHF	221	complete
M	GSTM13	glutathione S-transferase Mu 13	9	106493650 - 106496616	2	minus	AETQSPVSAPVLGYWNIRGLAEPVRYLLKYKGVAFEDRRYNFGPAPGYDFGEWGNVKAHLGLRYPGLPYYIDGDVKLTQSIAIMRYLGRKHSLVGRCEEDLQEVDLMEQQVCELRWGLGRVIFSLDFEASRERYIEMLPKTLETYSIYFRVKRWVLGDDISYVDFMMYETLDWIRVFHAEALAPFEALTDYCARFEALPGVGEYWTSAQFVSWPIFGPLAKWGFREKPQI	230	lack Nter
K	GSTK2	glutathione S-transferase Kappa 2	13	82154123 - 82154809	1	minus	MAVPTKVAVELFYDVISPYSWLAFEALHRYRTPWNLDLKLRPFFLGGVMKESNNKPPAMVPNKAAYMQADLRRSSKLFQVPIKVPEFFFEFITTKSTINAQRFLVALQLRQPQFLEEASRGFWKRFYQDNKDIAEEDSIAAVGQAIGMDAATLKETLGLMKDDSVKEGLKKNTSDAVDVYGAFGAPTIVAHVPGGEPEMFFGSDRFEQIACVLGKQWHGPVLPQGAKL	228	complete
