## Supplementary material for "Genome sequences of four *Ixodes* species expands understanding of tick evolution": Table S16

### Sheet: Feuille1
Gene ID	Gene name	Size (aa)	Position and range	#coding_exons	#UTR_only_exons	Total exons	Clade
IricT00022594.1	SFT-58	321	Iricinus_Scaffold_1:104168398..104169406 (1.01 Kb)	1	0	1	C
IricT00001557	SFT-10	313	Iricinus_Scaffold_1:166043359..166045038 (1.68 Kb)	1	0	1	C
IricT00001558.1	SFT-11	313	Iricinus_Scaffold_1:166126361..166129230 (2.87 Kb)	1	1	2	C
IricT00000293	SFT-59	299	Iricinus_Scaffold_1:32789700..32799215 (9.52 Kb)	1	1	2	C
IricT00000303	SFT-61	316	Iricinus_Scaffold_1:34247077..34248193 (1.12 Kb)	1	0	1	C
IricT00000308	SFT-60	316	Iricinus_Scaffold_1:34481411..34540595 (59.19 Kb)	1	1	2	C
IricT00002007	SFT-5	308	Iricinus_Scaffold_10:408949..410259 (1.31 Kb)	1	0	1	C
IricT00002008	SFT-3	324	Iricinus_Scaffold_10:419445..420655 (1.21 Kb)	1	0	1	C
IricT00002009	SFT-2	338	Iricinus_Scaffold_10:428851..430250 (1.4 Kb)	1	1	2	C
IricT00002010	SFT-4	309	Iricinus_Scaffold_10:448595..449712 (1.12 Kb)	1	0	1	C
IricT00001997	SFT-1	312	Iricinus_Scaffold_10:54056..55259 (1.2 Kb)	1	0	1	C
IricT00004471	SFT-119	317	Iricinus_Scaffold_11:100054450..100057388 (2.94 Kb)	2	1	3	C
IricT00004473	SFT-121	316	Iricinus_Scaffold_11:100110101..100116527 (6.43 Kb)	2	1	3	C
IricT00004474	SFT-122	317	Iricinus_Scaffold_11:100145909..100155446 (9.54 Kb)	2	1	3	C
IricT00004476	SFT-123	316	Iricinus_Scaffold_11:100173751..100178976 (5.23 Kb)	2	1	3	C
IricT00004477	SFT-124	316	Iricinus_Scaffold_11:100188534..100192954 (4.42 Kb)	2	1	3	C
IricT00004304	SFT-117	393	Iricinus_Scaffold_11:83619040..83620843 (1.8 Kb)	2	0	2	C
IricT00004462	SFT-118	310	Iricinus_Scaffold_11:99814450..99816113 (1.66 Kb)	2	1	3	C
IricT00005678	SFT-83	316	Iricinus_Scaffold_12:78053652..78054914 (1.26 Kb)	1	0	1	C
IricT00005679	SFT-84	317	Iricinus_Scaffold_12:78056655..78062621 (5.97 Kb)	1	1	2	C
IricT00005681	SFT-85	324	Iricinus_Scaffold_12:78075250..78077559 (2.31 Kb) ; Iricinus_Scaffold_12:78102380..78103359 (980 b)	2	1	3	C
IricT00005680	SFT-86	314	Iricinus_Scaffold_12:78098846..78099915 (1.07 Kb)	1	0	1	C
IricT00005682	SFT-87	319	Iricinus_Scaffold_12:78113569..78115391 (1.82 Kb)	1	1	2	C
IricT00005683	SFT-88	308	Iricinus_Scaffold_12:78165842..78169591 (3.75 Kb)	1	1	2	C
IricT00006277	SFT-15	314	Iricinus_Scaffold_13:1300060..1301258 (1.2 Kb)	1	0	1	C
IricT00022697.1	SFT-16	301	Iricinus_Scaffold_13:28078271..28083035 (4.76 Kb)	1	1	2	C
IricT00007236	SFT-95	311	Iricinus_Scaffold_13:77102960..77104096 (1.14 Kb)	1	0	1	C
IricT00022698.1	SFT-96	316	Iricinus_Scaffold_13:89217410..89218444 (1.03 Kb)	1	0	1	C
IricT00022733.1	SFT-90	315	Iricinus_Scaffold_14:45137846..45138967 (1.12 Kb)	1	0	1	C
IricT00008534	SFT-91	321	Iricinus_Scaffold_14:55021152..55027093 (5.94 Kb)	1	1	2	C
IricT00008536	SFT-92	320	Iricinus_Scaffold_14:55045814..55047025 (1.21 Kb)	1	0	1	C
IricT00022732.1	SFT-89	315	Iricinus_Scaffold_14:5924985..5926070 (1.09 Kb)	1	0	1	C
IricT00008625	SFT-125	298	Iricinus_Scaffold_14:62432821..62447409 (14.59 Kb)	2	0	2	C
IricT00008633	SFT-93	317	Iricinus_Scaffold_14:63681651..63697367 (15.72 Kb)	1	1	2	C
IricT00008727	SFT-94	318	Iricinus_Scaffold_14:78217345..78230422 (13.08 Kb)	1	1	2	C
IricT00009197	SFT-17	321	Iricinus_Scaffold_2:28780750..28782060 (1.31 Kb)	1	0	1	C
IricT00009199	SFT-18	321	Iricinus_Scaffold_2:28867111..28868267 (1.16 Kb)	1	0	1	C
IricT00009302	SFT-19	323	Iricinus_Scaffold_2:37076320..37077279 (960 b)	1	0	1	C
IricT00010207	SFT-20	309	Iricinus_Scaffold_2:95794500..95795833 (1.33 Kb)	1	0	1	C
IricT00011113	SFT-12	311	Iricinus_Scaffold_2719:1458..2685 (1.23 Kb)	1	0	1	C
IricT00013232	SFT-13	314	Iricinus_Scaffold_4:102383811..102384963 (1.15 Kb)	1	0	1	C
IricT00013233.1	SFT-14	314	Iricinus_Scaffold_4:102536287..102537530 (1.24 Kb)	1	0	1	C
IricT00013372	SFT-65	307	Iricinus_Scaffold_4:115853696..115854962 (1.27 Kb)	1	1	2	C
IricT00013892	SFT-64	311	Iricinus_Scaffold_4:154568764..154569987 (1.22 Kb)	1	0	1	C
IricT00012346	SFT-82	298	Iricinus_Scaffold_4:2232794..2259359 (26.57 Kb)	1	1	2	C
IricT00012511	SFT-80	315	Iricinus_Scaffold_4:23410525..23412094 (1.57 Kb)	1	0	1	C
IricT00022856.1	SFT-81	278	Iricinus_Scaffold_4:23432910..23435386 (2.48 Kb)	1	1	2	C
IricT00022854	SFT-77	283	Iricinus_Scaffold_4:30533494..30573411 (39.92 Kb)	1	1	2	C
IricT00012602.1	SFT-78	311	Iricinus_Scaffold_4:30533998..30575777 (41.78 Kb)	1	1	2	C
IricT00012604	SFT-76	280	Iricinus_Scaffold_4:30588070..30594011 (5.94 Kb)	1	1	2	C
IricT00012605	SFT-74	280	Iricinus_Scaffold_4:30617671..30628360 (10.69 Kb)	1	1	2	C
IricT00012606	SFT-75	280	Iricinus_Scaffold_4:30662903..30668924 (6.02 Kb)	1	1	2	C
IricT00012607	SFT-73	280	Iricinus_Scaffold_4:30685518..30690505 (4.99 Kb)	1	1	2	C
IricT00022855.1	SFT-79	280	Iricinus_Scaffold_4:31034129..31035381 (1.25 Kb)	1	0	1	C
IricT00012608	SFT-72	315	Iricinus_Scaffold_4:31198842..31200070 (1.23 Kb)	1	0	1	C
IricT00012615	SFT-126	310	Iricinus_Scaffold_4:33160097..33180837 (20.74 Kb)	1	1	2	C
IricT00012616	SFT-127	315	Iricinus_Scaffold_4:33212753..33224688 (11.94 Kb)	1	1	2	C
IricT00012617	SFT-71	280	Iricinus_Scaffold_4:33287867..33288815 (949 b)	1	0	1	C
IricT00012619	SFT-128	294	Iricinus_Scaffold_4:33404196..33405184 (989 b)	1	0	1	C
IricT00012623	SFT-70	329	Iricinus_Scaffold_4:33741797..33769485 (27.69 Kb)	1	1	2	C
IricT00012686	SFT-129	300	Iricinus_Scaffold_4:41507430..41510279 (2.85 Kb)	1	0	1	C
IricT00012679	SFT-69	328	Iricinus_Scaffold_4:41507430..41510279 (2.85 Kb)	2	1	3	C
IricT00012680	SFT-42	316	Iricinus_Scaffold_4:41610013..41622988 (12.98 Kb)	1	1	2	C
IricT00022852.1	SFT-67	307	Iricinus_Scaffold_4:41734822..41735903 (1.08 Kb)	1	0	1	C
IricT00022853	SFT-68	298	Iricinus_Scaffold_4:41753683..41754711 (1.03 Kb)	1	0	1	C
IricT00022850.1	SFT-62	301	Iricinus_Scaffold_4:41820605..41821616 (1.01 Kb)	1	0	1	C
IricT00012681	SFT-63	301	Iricinus_Scaffold_4:41855584..41856579 (996 b)	1	0	1	C
IricT00022851.1	SFT-66	332	Iricinus_Scaffold_4:41998880..42000999 (2.12 Kb)	2	1	3	C
IricT00022912.1	SFT-99	314	Iricinus_Scaffold_5:10670484..10674838 (4.36 Kb)	1	1	2	C
IricT00014605	SFT-130	308	Iricinus_Scaffold_5:12186645..12197582 (10.94 Kb)	2	0	2	C
IricT00015814	SFT-158	313	Iricinus_Scaffold_5:152375627..152376562 (936 b)	1	0	1	C
IricT00015818	SFT-23	313	Iricinus_Scaffold_5:152581087..152582162 (1.08 Kb)	1	0	1	C
IricT00015935	SFT-22	331	Iricinus_Scaffold_5:170496995..170498573 (1.58 Kb)	1	0	1	C
IricT00015936	SFT-21	331	Iricinus_Scaffold_5:170530663..170532108 (1.45 Kb)	1	0	1	C
IricT00014780	SFT-102	321	Iricinus_Scaffold_5:24594319..24595585 (1.27 Kb)	1	1	2	C
IricT00014775	SFT-133	321	Iricinus_Scaffold_5:24622149..24623094 (946 b)	1	0	1	C
IricT00014776	SFT-131	315	Iricinus_Scaffold_5:24738918..24740541 (1.62 Kb)	1	0	1	C
IricT00014777	SFT-132	321	Iricinus_Scaffold_5:24762136..24763091 (956 b)	1	0	1	C
IricT00014778	SFT-165	321	Iricinus_Scaffold_5:24805106-24806071	1	0	1	C
IricT00014779	SFT-166	314	Iricinus_Scaffold_5:24847582-24848526	1	0	1	C
IricT00014774	SFT-101	321	Iricinus_Scaffold_5:24872701..24873877 (1.18 Kb)	1	1	2	C
IricT00014400	SFT-97	308	Iricinus_Scaffold_5:259297..279104 (19.81 Kb)	2	1	3	C
IricT00022913.1	SFT-103	312	Iricinus_Scaffold_5:28812198..28823566 (11.37 Kb)	2	1	3	C
IricT00022914.1	SFT-105	272	Iricinus_Scaffold_5:28869349..28870259 (911 b)	1	0	1	C
IricT00014834	SFT-134	322	Iricinus_Scaffold_5:28907320..28910036 (2.72 Kb)	2	0	2	C
IricT00014836	SFT-104	272	Iricinus_Scaffold_5:29023337..29024429 (1.09 Kb)	1	0	1	C
IricT00014842	SFT-150	323	Iricinus_Scaffold_5:29497740..29502267 (4.53 Kb)	2	0	2	C
IricT00014844	SFT-148	307	Iricinus_Scaffold_5:29548177..29558192 (10.02 Kb)	2	0	2	C
IricT00014847	SFT-151	307	Iricinus_Scaffold_5:29806163..29817052 (10.89 Kb)	2	1	3	C
IricT00014848	SFT-152	307	Iricinus_Scaffold_5:29874812..29910114 (35.3 Kb)	2	1	3	C
IricT00015164	SFT-179	312	Iricinus_Scaffold_5:52002256..52015081 (12.83 Kb)	2	0	2	C
IricT00014513	SFT-98	307	Iricinus_Scaffold_5:5524239..5538336 (14.1 Kb)	2	1	3	C
IricT00015219	SFT-135	307	Iricinus_Scaffold_5:56777120..56783973 (6.85 Kb)	2	0	2	C
IricT00015220	SFT-149	318	Iricinus_Scaffold_5:56804551..56816414 (11.86 Kb)	2	0	2	C
IricT00015222	SFT-164	328	Iricinus_Scaffold_5:56873801..56882325 (8.53 Kb)	2	0	2	C
IricT00015226	SFT-163	337	Iricinus_Scaffold_5:57192110..57198819 (6.71 Kb)	2	0	2	C
IricT00015227	SFT-162	307	Iricinus_Scaffold_5:57325490..57351688 (26.2 Kb)	2	1	3	C
IricT00015228	SFT-161	307	Iricinus_Scaffold_5:57407546..57416097 (8.55 Kb)	2	0	2	C
IricT00015229	SFT-160	308	Iricinus_Scaffold_5:57689281..57693960 (4.68 Kb)	2	0	2	C
IricT00015244	SFT-159	310	Iricinus_Scaffold_5:59121438..59128685 (7.25 Kb)	2	1	3	C
IricT00014517	SFT-100	317	Iricinus_Scaffold_5:5937524..5938571 (1.05 Kb)	1	0	1	C
IricT00015506	SFT-142	388	Iricinus_Scaffold_5:95888836..95906739 (17.9 Kb)	6	0	6	A
IricT00017133	SFT-136	310	Iricinus_Scaffold_6:116093268..116096505 (3.24 Kb)	1	1	2	C
IricT00016207	SFT-155	372	Iricinus_Scaffold_6:24119644..24152756 (33.11 Kb)	2	0	2	C
IricT00016231	SFT-156	313	Iricinus_Scaffold_6:27608880..27609882 (1 Kb)	1	0	1	C
IricT00016238	SFT-157	359	Iricinus_Scaffold_6:28428820..28430028 (1.21 Kb)	1	0	1	C
IricT00016652	SFT-106	316	Iricinus_Scaffold_6:76768679..76770185 (1.51 Kb)	1	0	1	C
IricT00016070	SFT-143	308	Iricinus_Scaffold_6:9918682..9921151 (2.47 Kb)	2	0	2	C
IricT00016940	SFT-6	304	Iricinus_Scaffold_6:99382260..99383269 (1.01 Kb)	1	0	1	C
IricT00019095	SFT-154	302	Iricinus_Scaffold_7:102009060..102011698 (2.64 Kb)	2	0	2	C
IricT00019145	SFT-140	304	Iricinus_Scaffold_7:107653203..107659338 (6.14 Kb)	4	0	4	C
IricT00019436	SFT-153	309	Iricinus_Scaffold_7:122822698..122842710 (20.01 Kb)	2	0	2	C
IricT00020860	SFT-24	320	Iricinus_Scaffold_8:81670134..81671241 (1.11 Kb)	1	0	1	C
IricT00020864	SFT-147	316	Iricinus_Scaffold_8:81912263..81914422 (2.16 Kb)	2	0	2	C
IricT00020885	SFT-146	316	Iricinus_Scaffold_8:83544802..83547001 (2.2 Kb)	2	0	2	C
IricT00020886	SFT-145	316	Iricinus_Scaffold_8:83685912..83688160 (2.25 Kb)	2	0	2	C
IricT00021008	SFT-25	315	Iricinus_Scaffold_8:95196724..95198375 (1.65 Kb)	1	0	1	C
IricT00022149	SFT-9	312	Iricinus_Scaffold_9:100496567..100510206 (13.64 Kb)	1	1	2	C
IricT00022150	SFT-8	312	Iricinus_Scaffold_9:100514700..100523699 (9 Kb)	1	1	2	C
IricT00022180	SFT-30	315	Iricinus_Scaffold_9:101770628..101772009 (1.38 Kb)	1	0	1	C
IricT00022181	SFT-31	316	Iricinus_Scaffold_9:101778520..101779784 (1.26 Kb)	1	0	1	C
IricT00022199	SFT-32	323	Iricinus_Scaffold_9:102077520..102085619 (8.1 Kb)	1	1	2	C
IricT00022200	SFT-33	317	Iricinus_Scaffold_9:102093774..102095047 (1.27 Kb)	1	0	1	C
IricT00023021.1	SFT-34	318	Iricinus_Scaffold_9:102103298..102112719 (9.42 Kb)	1	0	1	C
IricT00023022.1	SFT-35	318	Iricinus_Scaffold_9:102122538..102132817 (10.28 Kb)	1	1	2	C
IricT00022201.1	SFT-36	317	Iricinus_Scaffold_9:102141050..102150404 (9.36 Kb)	1	1	2	C
IricT00022202	SFT-37	320	Iricinus_Scaffold_9:102150650..102152037 (1.39 Kb)	1	0	1	C
IricT00022205	SFT-38	317	Iricinus_Scaffold_9:102194103..102203493 (9.39 Kb)	1	1	2	C
IricT00022207	SFT-138	313	Iricinus_Scaffold_9:102265485..102267101 (1.62 Kb)	1	1	2	C
IricT00022250	SFT-39	328	Iricinus_Scaffold_9:104731758..104734397 (2.64 Kb)	1	1	2	C
IricT00022251	SFT-40	331	Iricinus_Scaffold_9:104736118..104741724 (5.61 Kb)	2	1	3	C
IricT00022252	SFT-139	320	Iricinus_Scaffold_9:104759996..104761105 (1.11 Kb)	1	1	2	C
IricT00022258	SFT-7	421	Iricinus_Scaffold_9:105152629..105275228 (122.6 Kb)	5	1	6	B
IricT00023023.1	SFT-43	312	Iricinus_Scaffold_9:107277291..107280540 (3.25 Kb)	1	1	2	C
IricT00022294	SFT-44	314	Iricinus_Scaffold_9:107292791..107294211 (1.42 Kb)	1	0	1	C
IricT00022296	SFT-45	314	Iricinus_Scaffold_9:107371273..107372439 (1.17 Kb)	1	0	1	C
IricT00023024.1	SFT-46	314	Iricinus_Scaffold_9:107389691..107390718 (1.03 Kb)	1	0	1	C
IricT00022297	SFT-47	314	Iricinus_Scaffold_9:107404709..107405788 (1.08 Kb)	1	0	1	C
IricT00022298	SFT-41	315	Iricinus_Scaffold_9:107410456..107436410 (25.95 Kb)	1	1	2	C
IricT00023026.1	SFT-50	313	Iricinus_Scaffold_9:107462918..107468857 (5.94 Kb)	1	1	2	C
IricT00023025.1	SFT-49	315	Iricinus_Scaffold_9:107476100..107477202 (1.1 Kb)	1	0	1	C
IricT00022299	SFT-48	303	Iricinus_Scaffold_9:107483819..107488338 (4.52 Kb)	1	1	2	C
IricT00023027.1	SFT-51	311	Iricinus_Scaffold_9:107492740..107496893 (4.15 Kb)	1	1	2	C
IricT00022303	SFT-52	342	Iricinus_Scaffold_9:107598447..107599797 (1.35 Kb)	1	0	1	C
IricT00022304	SFT-53	321	Iricinus_Scaffold_9:107620938..107626517 (5.58 Kb)	2	1	3	C
IricT00022314	SFT-54	330	Iricinus_Scaffold_9:107887949..107890748 (2.8 Kb)	2	1	3	C
IricT00022355	SFT-55	338	Iricinus_Scaffold_9:109052106..109063805 (11.7 Kb)	2	1	3	C
IricT00022448	SFT-56	315	Iricinus_Scaffold_9:111750911..111752128 (1.22 Kb)	1	0	1	C
IricT00021275	SFT-144	306	Iricinus_Scaffold_9:15039556..15040479 (924 b)	1	0	1	C
IricT00021313	SFT-26	287	Iricinus_Scaffold_9:31349898..31355297 (5.4 Kb)	2	1	3	C
IricT00021316	SFT-137	316	Iricinus_Scaffold_9:31520314..31527355 (7.04 Kb)	2	1	3	C
IricT00023020.1	SFT-27	318	Iricinus_Scaffold_9:40743482..40744788 (1.31 Kb)	1	0	1	C
IricT00023028.1	SFT-57	296	Iricinus_Scaffold_9:5048696..5050079 (1.38 Kb)	1	0	1	C
IricT00021454	SFT-28	311	Iricinus_Scaffold_9:53195434..53196527 (1.09 Kb)	1	0	1	C
IricT00021527	SFT-29	299	Iricinus_Scaffold_9:56005647..56026915 (21.27 Kb)	1	1	2	C
