## Supplementary material for "Genome sequences of four *Ixodes* species expands understanding of tick evolution": Table S18

### Sheet: Feuille1
Species	Sequencing Technology	Number of pairs	Read length (bp)	Cumulative size (Gbp)	Coverage	ENA Accession number
Ixodes ricinus	10X Genomics	686 M	151 bp	193 Gbp	77X	PRJEB67782
Ixodes persulcatus	10X Genomics	537 M	151 bp	153 Gbp	61X	PRJEB67779
Ixodes pacificus	10X Genomics	633 M	151 bp	191 Gbp	76X	PRJEB67781
Ixodes hexagonus	10X Genomics	686 M	151 bp	196 Gbp	78X	PRJEB67780
