## Supplementary material for "Genome sequences of four *Ixodes* species expands understanding of tick evolution": Table S19

### Sheet: Feuil1
Species	Taxa	NCBI assembly name	GenBank accession	Genome size (Mbp)	Genes	Assembly level	Publication
Limulus polyphemus	Limulidae	Limulus_polyphemus-2.1.2	GCF_000517525.1	1828.3	27,336	scaffold
Centruroides sculpturatus	Scorpiones	Cexi_2.0	GCF_000671375.1	925.5	30,358	scaffold	BCM-HGSC i5k Pilot Project
Oedothorax gibbosus	Araneae	Ogib_1.0	GCA_019343175.1	821.4	29,717	chromosome	Hendrickx et al. 2022
Trichonephila clavata	Araneae	Tnct_1.0	GCA_019973975.1	2497.8	78,379	scaffold	Kono et al. 2012
Parasteatoda tepidariorum	Araneae	Ptep_3.0	GCF_000365465.3	1228.9	23,655	scaffold	Schwager et al. 2017
Oppiella nova	Sarcoptiformes	1_On_b1v03.max_arth_b2g_droso_b2g_emblv2	GCA_905397405.1	196.7	23,761	scaffold	Brandt et al. 2021
Sarcoptes scabiei	Sarcoptiformes	ASM2084414v1	GCA_020844145.1	57.3	9,318	chromosome
Tetranychus urticae	Trombidiformes	ASM23943v1	GCF_000239435.1	90.8	14,185	scaffold	Grbić et al. 2011
Galendromus occidentalis	Mesostigmata	Mocc_1.1	GCF_000255335.2	151.5	12,420	scaffold	Hoy et al .2016
Varroa destructor	Mesostigmata	Vdes_3.0	GCF_002443255.1	368.9	12,891	scaffold	Techer et al. 2019
Hyalomma asiaticum	Ixodida	BIME_Hyas_1.3	GCA_013339685.2	174.23	29,657	chromosome	Jia et al. 2020
Haemaphysalis longicornis	Ixodida	BIME_HaeL_1.3	GCA_013339765.2	2554.7	25,651	chromosome	Jia et al. 2020
Rhipicephalus sanguineus	Ixodida	BIME_Rsan_1.4	GCF_013339695.2	2365.5	32,708	chromosome	Jia et al. 2020
Rhipicephalus microplus	Ixodida	BIME_Rmic_1.3	GCF_013339725.1	2529.9	28,973	chromosome	Jia et al. 2020
Dermacentor andersoni	Ixodida	qqDerAnde1.2	GCF_023375885.1	2486.0	32,684	scaffold	USDA-ARS Ag100Pest Initiative
Dermacentor silvarum	Ixodida	BIME_Dsil_1.4	GCF_013339745.2	2474.3	36,100	chromosome	Jia et al. 2020
Ixodes scapularis	Ixodida	ASM1692078v2	GCF_016920785.2	2226.8	38,656	scaffold	De et al. 2023
Ixodes ricinus	Ixodida			2151.9	22,711	chromosome	This study
Ixodes pacificus	Ixodida			2234.5	29,201	scaffold	This study
Ixodes hexagonus	Ixodida			2579.2	19,511	scaffold	This study
Ixodes persulcatus	Ixodida			2444.8	24,979	scaffold	This study
