## Supplementary material for "Genome sequences of four *Ixodes* species expands understanding of tick evolution": Table S20

### Sheet: transcriptomic_data
BioProject	Experiment ID	Run ID	Sequencing instrument	Layout	Template	Source	Number of spots	Isolate	Organs	Sample name
PRJNA595586	SRX7369734	SRR10693094	Illumina HiSeq 2000	PAIRED	cDNA	TRANSCRIPTOMIC	36,328,224	Eggs	Eggs	EGGS_1
PRJNA748353	SRX11563329	SRR15257949	Illumina NovaSeq 6000	PAIRED	Oligo-dT	TRANSCRIPTOMIC	13,889,832	Fed adult females	Fat body - Trachea	FB.T_F_1
PRJNA748353	SRX11563328	SRR15257950	Illumina NovaSeq 6000	PAIRED	Oligo-dT	TRANSCRIPTOMIC	14,851,084	Fed adult females	Fat body - Trachea	FB.T_F_2
PRJNA183509	SRX213143	SRR641303	Illumina Genome Analyzer IIx	PAIRED	RANDOM	TRANSCRIPTOMIC	24,664,491	Haemolymph from part. fed adult females	Haemocytes	HEMOCYTES_1
PRJNA662253	SRX9090378	SRR12606739	Illumina NovaSeq 6000	PAIRED	PolyA	TRANSCRIPTOMIC	38,653,580	Fed adult females	Malpighian tubules	MT_F_1
PRJNA662253	SRX9090377	SRR12606740	Illumina NovaSeq 6000	PAIRED	PolyA	TRANSCRIPTOMIC	23,892,263	Fed adult females	Malpighian tubules	MT_F_2
PRJNA662253	SRX9090369	SRR12606748	Illumina NovaSeq 6000	PAIRED	PolyA	TRANSCRIPTOMIC	20,421,292	Unfed adult females	Malpighian tubules	MT_UF_1
PRJNA662253	SRX9090368	SRR12606749	Illumina NovaSeq 6000	PAIRED	PolyA	TRANSCRIPTOMIC	20,888,430	Unfed adult females	Malpighian tubules	MT_UF_2
PRJNA716261	SRX10805825	SRR14454966	Illumina NovaSeq 6000	PAIRED	cDNA	TRANSCRIPTOMIC	20,253,485	Unfed adult females	Midgut	MG_UF_1
PRJNA716261	SRX10805823	SRR14454968	Illumina NovaSeq 6000	PAIRED	cDNA	TRANSCRIPTOMIC	23,248,776	Unfed adult females	Midgut	MG_UF_2
PRJNA716261	SRX10805767	SRR14455024	Illumina NovaSeq 6000	PAIRED	cDNA	TRANSCRIPTOMIC	18,649,568	Fed adult females	Midgut	MG_F_1
PRJNA716261	SRX10805766	SRR14455025	Illumina NovaSeq 6000	PAIRED	cDNA	TRANSCRIPTOMIC	16,326,148	Fed adult females	Midgut	MG_F_2
PRJNA662253	SRX9090397	SRR12606720	Illumina NovaSeq 6000	PAIRED	PolyA	TRANSCRIPTOMIC	19,017,221	Unfed adult females	Ovary	OV_UF_1
PRJNA662253	SRX9090391	SRR12606726	Illumina NovaSeq 6000	PAIRED	PolyA	TRANSCRIPTOMIC	19,293,488	Unfed adult females	Ovary	OV_UF_2
PRJNA662253	SRX9090382	SRR12606735	Illumina NovaSeq 6000	PAIRED	PolyA	TRANSCRIPTOMIC	27,765,409	Fed adult females	Ovary	OV_F_1
PRJNA662253	SRX9090381	SRR12606736	Illumina NovaSeq 6000	PAIRED	PolyA	TRANSCRIPTOMIC	36,181,507	Fed adult females	Ovary	OV_F_2
PRJNA662253	SRX9090401	SRR12606716	Illumina NovaSeq 6000	PAIRED	PolyA	TRANSCRIPTOMIC	17,930,081	Unfed adult females	Salivary gland	SG_UF_1
PRJNA662253	SRX9090400	SRR12606717	Illumina NovaSeq 6000	PAIRED	PolyA	TRANSCRIPTOMIC	19,994,379	Unfed adult females	Salivary gland	SG_UF_2
PRJNA662253	SRX9090386	SRR12606731	Illumina NovaSeq 6000	PAIRED	PolyA	TRANSCRIPTOMIC	30,123,414	Fed adult females	Salivary gland	SG_F_1
PRJNA662253	SRX9090385	SRR12606732	Illumina NovaSeq 6000	PAIRED	PolyA	TRANSCRIPTOMIC	25,453,547	Fed adult females	Salivary gland	SG_F_2
PRJEB40724	ERX4589423	ERR4666640	Illumina HiSeq 4000	PAIRED	cDNA	TRANSCRIPTOMIC	48,446,241	Unfed adult females	Synganglion	SYN_UF_1
PRJEB40724	ERX4589424	ERR4666641	Illumina HiSeq 4000	PAIRED	cDNA	TRANSCRIPTOMIC	51,713,121	Unfed adult females	Synganglion	SYN_UF_2
PRJEB40724	ERX4589427	ERR4666644	Illumina HiSeq 4000	PAIRED	cDNA	TRANSCRIPTOMIC	38,058,040	Fed adult females	Synganglion	SYN_F_1
PRJEB40724	ERX4589428	ERR4666645	Illumina HiSeq 4000	PAIRED	cDNA	TRANSCRIPTOMIC	57,328,885	Fed adult females	Synganglion	SYN_F_2
PRJNA595586	SRX7369735	SRR10693093	Illumina HiSeq 2000	PAIRED	cDNA	TRANSCRIPTOMIC	35,927,184	Larvae	Whole body	LARVAE_WB_1
